# Shared Lineage, Distinct Outcomes: Yap and Taz Loss Differentially Impact Schwann and Olfactory Ensheathing Cell Development Without Disrupting GnRH-1 Migration

**DOI:** 10.1101/2025.02.13.638196

**Authors:** Ed Zandro M. Taroc, Enrico Amato, Alexis Semon, Nikki Dolphin, Briane Beck, Sophie Belin, Yannick Poitelon, Paolo E. Forni

## Abstract

Olfactory Ensheathing Cells (OECs) are glial cells originating from the neural crest, critical for bundling olfactory axons to the brain. Their development is crucial for the migration of Gonadotropin-Releasing Hormone-1 (GnRH-1) neurons, which are essential for puberty and fertility. OECs have garnered interest as potential therapeutic targets for central nervous system lesions, although their development is not fully understood.

Our single-cell RNA sequencing of mouse embryonic nasal tissues suggests that OECs and Schwann cells share a common origin from Schwann cell precursors yet exhibit significant genetic differences. The transcription factors Yap and Taz have previously been shown to play a crucial role in Schwann cell development. We used *Sox10*-Cre mice to conditionally ablate *Yap* and *Taz* in migrating the neural crest and its derivatives. Our analyses showed reduced Sox10+ glial cells along nerves in the nasal region, altered gene expression of SCs, melanocytes, and OECs, and a significant reduction in olfactory sensory neurons and vascularization in the vomeronasal organ. However, despite these changes, GnRH-1 neuronal migration remained unaffected.

Our findings highlight the importance of the Hippo pathway in OEC development and how changes in cranial neural crest derivatives indirectly impact the development of olfactory epithelia.
