## Supplementary Table 7 for "Shared Lineage, Distinct Outcomes: Yap and Taz Loss Differentially Impact Schwann and Olfactory Ensheathing Cell Development Without Disrupting GnRH-1 Migration"

### Sheet: Sheet0
© 2000-2024 QIAGEN. All rights reserved.
Ingenuity Canonical Pathways	-log(p-value)	Ratio	z-score	Molecules
Melanin biosynthesis	4.03	1	#NUM!	DCT,SLC45A2,TYR
Eumelanin Biosynthesis	2.22	0.667	#NUM!	DCT,TYR
Neuroinflammation Signaling Pathway	1.78	0.13	-0.447	BACE2,GRINA,MFGE8,PIK3R1,PSEN2,Pycard
Immunoregulatory interactions between a Lymphoid and a non-Lymphoid cell	1.73	0.4	#NUM!	CD1D,CDH1
Transcriptional and post-translational regulation of MITF-M expression and activity	1.63	0.214	#NUM!	CDH1,KIT,MITF
Th2 Pathway	1.63	0.214	#NUM!	BHLHE41,PIK3R1,PSEN2
Processing of Capped Intron-Containing Pre-mRNA	1.57	0.0873	-3.317	HNRNPA2B1,HNRNPA3,HNRNPM,HNRNPR,HNRNPU,PCBP1,PRP4K,PRPF31,SNRNP70,THOC3,WBP11
MITF-M-dependent gene expression	1.56	0.132	-2.236	DCT,MITF,MLANA,PMEL,TYR
Melanocyte Development and Pigmentation Signaling	1.56	0.132	#NUM!	DCT,KIT,MITF,PIK3R1,TYR
NAFLD Signaling Pathway	1.48	0.125	2	DDIT3,LPCAT1,PIK3R1,Pycard,XBP1
CSDE1 Signaling Pathway	1.48	0.188	#NUM!	CCND3,PABPC4,PUM1
Integrin cell surface interactions	1.43	0.286	#NUM!	CD44,CDH1
ATF6 (ATF6-alpha) activates chaperone genes	1.43	0.286	#NUM!	DDIT3,XBP1
Antiproliferative Role of TOB in T Cell Signaling	1.43	0.286	#NUM!	DPP7,PABPC4
Th1 and Th2 Activation Pathway	1.41	0.176	#NUM!	BHLHE41,PIK3R1,PSEN2
Systemic Lupus Erythematosus Signaling	1.4	0.119	#NUM!	HNRNPA2B1,PIK3R1,PRP4K,PRPF31,SNRNP70
Metallothioneins bind metals	1.34	1	#NUM!	MT2A
Epithelial-Mesenchymal Transition (EMT) during gastrulation	1.34	1	#NUM!	CDH1
L-dopachrome Biosynthesis	1.34	1	#NUM!	TYR
Molybdenum Cofactor Biosynthesis	1.34	1	#NUM!	MOCS2
Smooth Muscle Contraction	1.32	0.25	#NUM!	ANXA1,TPM4
Endoplasmic Reticulum Stress Pathway	1.32	0.25	#NUM!	DDIT3,XBP1
Immunogenic Cell Death Signaling Pathway	1.22	0.15	#NUM!	ANXA1,DDIT3,Pycard
Cardiac conduction	1.22	0.222	#NUM!	ATP2B4,HIPK2
Notch Signaling	1.22	0.222	#NUM!	HES1,PSEN2
Apelin Pancreas Signaling Pathway	1.22	0.222	#NUM!	DDIT3,PIK3R1
Multiple Sclerosis Signaling Pathway	1.17	0.143	#NUM!	GRINA,NCOA3,Pycard
Regulation of Insulin-like Growth Factor (IGF) transport and uptake by IGFBPs	1.17	0.143	#NUM!	MFGE8,PRKCSH,VCAN
Post-translational protein phosphorylation	1.17	0.143	#NUM!	MFGE8,PRKCSH,VCAN
Signaling by NOTCH2	1.14	0.2	#NUM!	HES1,PSEN2
FOXO-mediated transcription of cell death genes	1.14	0.2	#NUM!	CITED2,DDIT3
Calcium Signaling	1.1	0.111	#NUM!	ATP2B4,GRINA,RCAN3,TPM4
Melanoma Signaling	1.08	0.13	#NUM!	CDH1,MITF,PIK3R1
Parkinson's Signaling Pathway	1.07	0.108	#NUM!	DDIT3,GRINA,Pycard,XBP1
Metabolism of water-soluble vitamins and cofactors	1.06	0.182	#NUM!	MCCC2,MOCS2
Striated Muscle Contraction	1.05	0.5	#NUM!	TPM4
Creatine metabolism	1.05	0.5	#NUM!	SLC6A8
Acyl-CoA Hydrolysis	1.05	0.5	#NUM!	ACOT7
Calcium Transport I	1.05	0.5	#NUM!	ATP2B4
Asparagine N-linked glycosylation	1	0.103	0	ALG5,MGAT5,PRKCSH,SYVN1
Cell surface interactions at the vascular wall	0.99	0.12	#NUM!	CD44,PIK3R1,SIRPA
Irritable Bowel Syndrome Signaling Pathway	0.99	0.12	#NUM!	CDH1,PIK3R1,XBP1
Semaphorin Neuronal Repulsive Signaling Pathway	0.951	0.115	#NUM!	CD44,PIK3R1,VCAN
Degradation of the extracellular matrix	0.937	0.154	#NUM!	CD44,CDH1
ATF4 activates genes in response to endoplasmic reticulum stress	0.937	0.154	#NUM!	DDIT3,KHSRP
Protein ubiquitination	0.937	0.154	#NUM!	UBE2G2,UBE2Z
Signaling by NOTCH3	0.937	0.154	#NUM!	HES1,PSEN2
Th1 Pathway	0.937	0.154	#NUM!	PIK3R1,PSEN2
Endocannabinoid Cancer Inhibition Pathway	0.915	0.0952	0	CCND3,CDH1,DDIT3,PIK3R1
WNK Renal Signaling Pathway	0.914	0.111	#NUM!	ANAPC2,LRRC8B,PIK3R1
Glycosaminoglycan metabolism	0.914	0.111	#NUM!	CD44,HYAL2,VCAN
ROBO SLIT Signaling Pathway	0.914	0.111	#NUM!	ARF3,CDH1,HES1
Sheddase Signaling Pathway	0.914	0.111	#NUM!	CD44,CDH1,PIK3R1
RANK Signaling in Osteoclasts	0.914	0.111	#NUM!	GSN,MITF,PIK3R1
GP1b-IX-V activation signalling	0.885	0.333	#NUM!	PIK3R1
Advanced glycosylation endproduct receptor signaling	0.885	0.333	#NUM!	PRKCSH
Formation of definitive endoderm	0.885	0.333	#NUM!	CDH1
Signaling by LTK	0.885	0.333	#NUM!	PIK3R1
Role of Hypercytokinemia/hyperchemokinemia in the Pathogenesis of Influenza	0.885	0.333	#NUM!	Pycard
Leucine Degradation I	0.885	0.333	#NUM!	MCCC2
Myo-inositol Biosynthesis	0.885	0.333	#NUM!	BPNT2
Signaling by SCF-KIT	0.883	0.143	#NUM!	KIT,PIK3R1
G alpha (q) signalling events	0.883	0.143	#NUM!	ANXA1,PIK3R1
Hematoma Resolution Signaling Pathway	0.878	0.107	#NUM!	ANXA1,GRINA,SIRPA
Signaling by ERBB4	0.833	0.133	#NUM!	PIK3R1,PSEN2
Interferon gamma signaling	0.833	0.133	#NUM!	CD44,MT2A
Cyclophilin Signaling Pathway	0.825	0.0806	-1.342	CD44,DDIT3,PIK3R1,TNPO1,WBP11
rRNA modification in the nucleus and cytosol	0.813	0.1	#NUM!	MPHOSPH10,RCL1,UTP3
Aryl Hydrocarbon Receptor Signaling	0.81	0.087	#NUM!	CCND3,DCT,NCOA3,TYR
Signaling by FGFR2	0.788	0.125	#NUM!	HNRNPM,PIK3R1
Interleukin-4 and Interleukin-13 signaling	0.788	0.125	#NUM!	ANXA1,PIK3R1
Neuropathic Pain Signaling in Dorsal Horn Neurons	0.788	0.125	#NUM!	GRINA,PIK3R1
Role of JAK2 in Hormone-like Cytokine Signaling	0.788	0.125	#NUM!	CCND3,SIRPA
Insulin Secretion Signaling Pathway	0.786	0.0851	0	BET1L,KLF11,PIK3R1,SRP9
Regulation of mitotic cell cycle	0.783	0.0968	#NUM!	ANAPC16,ANAPC2,FBXO5
COPI-mediated anterograde transport	0.783	0.0968	#NUM!	ARF3,ARFGAP3,BET1L
HEY1 Signaling Pathway	0.783	0.0968	#NUM!	BPNT2,PIK3R1,PSEN2
Mitotic Roles of Polo-Like Kinase	0.783	0.0968	#NUM!	ANAPC2,FBXO5,SMC1A
YAP1- and WWTR1 (TAZ)-stimulated gene expression	0.769	0.25	#NUM!	HIPK2
Keratinization	0.769	0.25	#NUM!	PKP4
Protein methylation	0.769	0.25	#NUM!	EEF1AKMT2
MSP-RON Signaling Pathway	0.769	0.25	#NUM!	PIK3R1
Chondroitin Sulfate Degradation (Metazoa)	0.769	0.25	#NUM!	HYAL2
Dermatan Sulfate Degradation (Metazoa)	0.769	0.25	#NUM!	HYAL2
SUMOylation of transcription cofactors	0.746	0.118	#NUM!	HIPK2,TRIM28
Transcriptional Regulation by VENTX	0.746	0.118	#NUM!	ANAPC16,ANAPC2
Transcriptional regulation by the AP-2 (TFAP2) family of transcription factors	0.746	0.118	#NUM!	CITED2,KIT
Amyloid fiber formation	0.746	0.118	#NUM!	GSN,MFGE8
VDR/RXR Activation	0.746	0.118	#NUM!	HES1,NCOA3
IL-7 Signaling Pathway	0.746	0.118	#NUM!	CCND3,PIK3R1
Endocannabinoid Neuronal Synapse Pathway	0.746	0.118	#NUM!	GRINA,MGLL
XBP1(S) activates chaperone genes	0.707	0.111	#NUM!	SYVN1,XBP1
SPINK1 General Cancer Pathway	0.707	0.111	#NUM!	MT2A,PIK3R1
Effects of PIP2 hydrolysis	0.682	0.2	#NUM!	MGLL
DAP12 interactions	0.682	0.2	#NUM!	PIK3R1
Signal regulatory protein family interactions	0.682	0.2	#NUM!	SIRPA
Lipid Antigen Presentation by CD1	0.682	0.2	#NUM!	CD1D
D-myo-inositol (1,4,5)-trisphosphate Degradation	0.682	0.2	#NUM!	BPNT2
Dolichyl-diphosphooligosaccharide Biosynthesis	0.682	0.2	#NUM!	ALG5
Inflammasome pathway	0.682	0.2	#NUM!	Pycard
ABRA Signaling Pathway	0.671	0.105	#NUM!	GSN,TPM4
Signaling by EGFR	0.671	0.105	#NUM!	PIK3R1,STAM2
Senescence-Associated Secretory Phenotype (SASP)	0.671	0.105	#NUM!	ANAPC16,ANAPC2
Amyloid Processing	0.671	0.105	#NUM!	BACE2,PSEN2
Regulation of the Epithelial Mesenchymal Transition in Development Pathway	0.671	0.105	#NUM!	CDH1,PSEN2
Germ Cell-Sertoli Cell Junction Signaling	0.639	0.0741	#NUM!	CDH1,CLINT1,GSN,PIK3R1
TP53 Regulates Transcription of Cell Cycle Genes	0.638	0.1	#NUM!	BTG2,TFDP2
Apoptotic execution phase	0.638	0.1	#NUM!	CDH1,GSN
IL-27 Signaling Pathway	0.638	0.1	#NUM!	PIK3R1,Pycard
Unfolded protein response	0.627	0.0811	#NUM!	DDIT3,SYVN1,XBP1
PI3K Cascade	0.613	0.167	#NUM!	PIK3R1
GPVI-mediated activation cascade	0.613	0.167	#NUM!	PIK3R1
Interleukin-7 signaling	0.613	0.167	#NUM!	PIK3R1
Transport of vitamins, nucleosides, and related molecules	0.613	0.167	#NUM!	ARL2BP
DNA Damage Reversal	0.613	0.167	#NUM!	ALKBH2
Triglyceride metabolism	0.613	0.167	#NUM!	MGLL
Telomere Extension by Telomerase	0.613	0.167	#NUM!	HNRNPA2B1
Triacylglycerol Degradation	0.613	0.167	#NUM!	MGLL
Superpathway of D-myo-inositol (1,4,5)-trisphosphate Metabolism	0.613	0.167	#NUM!	BPNT2
Methionine Degradation I (to Homocysteine)	0.613	0.167	#NUM!	EEF1AKMT2
Cysteine Biosynthesis III (mammalia)	0.613	0.167	#NUM!	EEF1AKMT2
Amyotrophic Lateral Sclerosis Signaling	0.607	0.0952	#NUM!	GRINA,PIK3R1
PI Metabolism	0.607	0.0952	#NUM!	ARF3,PIK3R1
Signaling by MET	0.607	0.0952	#NUM!	PIK3R1,STAM2
Dendritic Cell Maturation	0.607	0.0952	#NUM!	CD1D,PIK3R1
Glycation Signaling Pathway	0.605	0.0789	#NUM!	DDIT3,PIK3R1,XBP1
mRNA 3 Prime End Processing Signaling Pathway	0.605	0.0789	#NUM!	CD44,PCBP1,XRN2
Synaptogenesis Signaling Pathway	0.595	0.0667	0.447	BET1L,CDH1,GRINA,ITSN2,PIK3R1
Signaling by NOTCH4	0.584	0.0769	#NUM!	HES1,PIK3R1,PSEN2
HOTAIR Regulatory Pathway	0.584	0.0769	#NUM!	CD44,CDH1,PIK3R1
Ion channel transport	0.577	0.0909	#NUM!	ATP2B4,MCOLN3
Glioma Invasiveness Signaling	0.577	0.0909	#NUM!	CD44,PIK3R1
ERBB4 Signaling	0.577	0.0909	#NUM!	PIK3R1,PSEN2
p38 MAPK Signaling	0.577	0.0909	#NUM!	DDIT3,MKNK2
Regulation of beta-cell development	0.555	0.143	#NUM!	HES1
Signaling by Type 1 Insulin-like Growth Factor 1 Receptor (IGF1R)	0.555	0.143	#NUM!	PIK3R1
Class A/1 (Rhodopsin-like receptors)	0.555	0.143	#NUM!	ANXA1
Class B/2 (Secretin family receptors)	0.555	0.143	#NUM!	CRCP
Peroxisomal lipid metabolism	0.555	0.143	#NUM!	ACBD5
Interleukin-6 family signaling	0.555	0.143	#NUM!	CNTFR
Branched-chain amino acid catabolism	0.555	0.143	#NUM!	MCCC2
Response of EIF2AK1 (HRI) to heme deficiency	0.555	0.143	#NUM!	DDIT3
IL-9 Signaling	0.555	0.143	#NUM!	PIK3R1
Superpathway of Methionine Degradation	0.555	0.143	#NUM!	EEF1AKMT2
Vitamin-C Transport	0.555	0.143	#NUM!	LRRC8B
IL-23 Signaling Pathway	0.555	0.143	#NUM!	PIK3R1
Role of Osteoclasts in Rheumatoid Arthritis Signaling Pathway	0.553	0.0678	0	CDH1,GSN,MITF,PIK3R1
Signaling by NOTCH1	0.55	0.087	#NUM!	HES1,PSEN2
trans-Golgi Network Vesicle Budding	0.55	0.087	#NUM!	CLINT1,PUM1
PD-1, PD-L1 cancer immunotherapy pathway	0.55	0.087	#NUM!	CBLB,PIK3R1
Pathogen Induced Cytokine Storm Signaling Pathway	0.524	0.0833	#NUM!	CDH1,Pycard
CNTF Signaling	0.524	0.0833	#NUM!	CNTFR,PIK3R1
Endometrial Cancer Signaling	0.524	0.0833	#NUM!	CDH1,PIK3R1
Coronavirus Pathogenesis Pathway	0.507	0.0698	#NUM!	DDIT3,Pycard,TNPO1
Collagen biosynthesis and modifying enzymes	0.507	0.125	#NUM!	PLOD3
Interleukin-2 family signaling	0.507	0.125	#NUM!	PIK3R1
Miscellaneous transport and binding events	0.507	0.125	#NUM!	LRRC8B
Cristae formation	0.507	0.125	#NUM!	APOOL
Signaling by CSF1 (M-CSF) in myeloid cells	0.507	0.125	#NUM!	PIK3R1
Role of Pattern Recognition Receptors in Recognition of Bacteria and Viruses	0.507	0.125	#NUM!	PIK3R1
Role of p14/p19ARF in Tumor Suppression	0.507	0.125	#NUM!	PIK3R1
TR/RXR Activation	0.5	0.08	#NUM!	NCOA3,PIK3R1
Senescence Pathway	0.499	0.061	#NUM!	ANAPC2,CCND3,HIPK2,ITSN2,PIK3R1
Pancreatic Secretion Signaling Pathway	0.49	0.0682	#NUM!	ATP2B4,BET1L,PIK3R1
Regulation of the Epithelial-Mesenchymal Transition Pathway	0.49	0.0682	#NUM!	CDH1,PIK3R1,PSEN2
Thyroid Cancer Signaling	0.478	0.0769	#NUM!	CDH1,PIK3R1
Ephrin A Signaling	0.478	0.0769	#NUM!	PIK3R1,PSEN2
Mitotic G1 phase and G1/S transition	0.473	0.0667	#NUM!	CCND3,FBXO5,TFDP2
Hepatitis B Chronic Liver Pathogenesis Signaling Pathway	0.473	0.0667	#NUM!	NCOA3,PIK3R1,Pycard
Role of NFAT in Regulation of the Immune Response	0.473	0.0667	#NUM!	PIK3R1,RCAN3,TNPO1
Unfolded Protein Response (UPR)	0.465	0.111	#NUM!	XBP1
Mitotic Telophase/Cytokinesis	0.465	0.111	#NUM!	SMC1A
RET signaling	0.465	0.111	#NUM!	PIK3R1
Regulation of RUNX1 Expression and Activity	0.465	0.111	#NUM!	CCND3
Signaling by NTRK2 (TRKB)	0.465	0.111	#NUM!	PIK3R1
Signaling by Erythropoietin	0.465	0.111	#NUM!	PIK3R1
RAN Signaling	0.465	0.111	#NUM!	TNPO1
Role of IL-17A in Arthritis	0.465	0.111	#NUM!	PIK3R1
CDP-diacylglycerol Biosynthesis I	0.465	0.111	#NUM!	LPCAT1
Glutamate Receptor Signaling	0.465	0.111	#NUM!	GRINA
MAPK6/MAPK4 signaling	0.456	0.0741	#NUM!	CCND3,NCOA3
Adipogenesis pathway	0.441	0.0638	#NUM!	DDIT3,KMT2B,XBP1
Regulation of mRNA stability by proteins that bind AU-rich elements	0.436	0.0714	#NUM!	KHSRP,TNPO1
Cargo recognition for clathrin-mediated endocytosis	0.436	0.0714	#NUM!	ITSN2,STAM2
G alpha (i) signalling events	0.429	0.1	#NUM!	ANXA1
Meiotic synapsis	0.429	0.1	#NUM!	SMC1A
BMAL1:CLOCK,NPAS2 activates circadian gene expression	0.429	0.1	#NUM!	BHLHE41
SUMOylation of transcription factors	0.429	0.1	#NUM!	MITF
Nephrin family interactions	0.429	0.1	#NUM!	PIK3R1
Signaling by FGFR1	0.429	0.1	#NUM!	PIK3R1
Signaling by FGFR3	0.429	0.1	#NUM!	PIK3R1
Signaling by FGFR4	0.429	0.1	#NUM!	PIK3R1
Sensory processing of sound by outer hair cells of the cochlea	0.429	0.1	#NUM!	GSN
Maturity Onset Diabetes of Young (MODY) Signaling	0.429	0.1	#NUM!	KLF11
Phosphatidylglycerol Biosynthesis II (Non-plastidic)	0.429	0.1	#NUM!	LPCAT1
Glutaminergic Receptor Signaling Pathway (Enhanced)	0.427	0.0625	#NUM!	BET1L,GRINA,PIK3R1
PIP3 activates AKT signaling	0.417	0.069	#NUM!	KIT,PIK3R1
Intra-Golgi and retrograde Golgi-to-ER traffic	0.415	0.058	1	ARF3,ARFGAP3,BET1L,RIC1
IL-8 Signaling	0.412	0.0612	#NUM!	CCND3,CDH1,PIK3R1
IL-33 Signaling Pathway	0.398	0.0667	#NUM!	KIT,PIK3R1
DNA Replication Pre-Initiation	0.398	0.0667	#NUM!	ANAPC16,ANAPC2
Clathrin-mediated endocytosis	0.398	0.0667	#NUM!	ITSN2,STAM2
Virus Entry via Endocytic Pathways	0.398	0.0667	#NUM!	AP3S2,PIK3R1
Circadian Rhythm Signaling	0.398	0.06	#NUM!	BHLHE41,GRINA,MKNK2
Platelet homeostasis	0.396	0.0909	#NUM!	ATP2B4
RHO GTPases activate IQGAPs	0.396	0.0909	#NUM!	CDH1
Signaling by NTRK3 (TRKC)	0.396	0.0909	#NUM!	PIK3R1
Class I peroxisomal membrane protein import	0.396	0.0909	#NUM!	ACBD5
FLT3 Signaling	0.396	0.0909	#NUM!	PIK3R1
Role of PI3K/AKT Signaling in the Pathogenesis of Influenza	0.396	0.0909	#NUM!	PIK3R1
IL-17A Signaling in Airway Cells	0.396	0.0909	#NUM!	PIK3R1
nNOS Signaling in Neurons	0.396	0.0909	#NUM!	GRINA
Autism Signaling Pathway	0.385	0.0588	#NUM!	GRINA,PIK3R1,SLC6A8
3-phosphoinositide Biosynthesis	0.385	0.0588	#NUM!	PIK3R1,SIRPA,WBP11
Glycerophospholipid biosynthesis	0.381	0.0645	#NUM!	LPCAT1,MGLL
Small Cell Lung Cancer Signaling	0.381	0.0645	#NUM!	CCND3,PIK3R1
Hypoxia Signaling in the Cardiovascular System	0.381	0.0645	#NUM!	UBE2G2,UBE2Z
Tumor Microenvironment Pathway	0.381	0.0645	#NUM!	CD44,PIK3R1
RHO GTPase cycle	0.38	0.0513	0.707	ACBD5,ARFGAP3,CDC42SE2,ITSN2,PIK3R1,PKP4,STAM2,TPM4
GABAergic Receptor Signaling Pathway (Enhanced)	0.368	0.0833	#NUM!	GRINA
Signaling by ERBB2	0.368	0.0833	#NUM!	PIK3R1
Extracellular matrix organization	0.368	0.0833	#NUM!	VCAN
Oncogene Induced Senescence	0.368	0.0833	#NUM!	TFDP2
Transcriptional Regulation by E2F6	0.368	0.0833	#NUM!	TFDP2
Endosomal Sorting Complex Required For Transport (ESCRT)	0.368	0.0833	#NUM!	STAM2
CD40 Signaling	0.368	0.0833	#NUM!	PIK3R1
Lymphotoxin β Receptor Signaling	0.368	0.0833	#NUM!	PIK3R1
Stearate Biosynthesis I (Animals)	0.368	0.0833	#NUM!	ACOT7
p53 Signaling	0.365	0.0625	#NUM!	HIPK2,PIK3R1
Transcriptional regulation of white adipocyte differentiation	0.365	0.0625	#NUM!	CCND3,NCOA3
T Cell Exhaustion Signaling Pathway	0.365	0.0625	#NUM!	MGAT5,PIK3R1
Neutrophil degranulation	0.362	0.0517	0.816	CD44,DEGS1,DPP7,GSN,LPCAT1,SIRPA
Acetylcholine Receptor Signaling Pathway	0.349	0.0606	#NUM!	PIK3R1,PSEN2
S Phase	0.349	0.0606	#NUM!	SMC1A,TFDP2
Acute Myeloid Leukemia Signaling	0.349	0.0606	#NUM!	KIT,PIK3R1
Major pathway of rRNA processing in the nucleolus and cytosol	0.349	0.0533	-1	MPHOSPH10,RCL1,UTP3,XRN2
Signaling by Insulin receptor	0.342	0.0769	#NUM!	PIK3R1
Phase II - Conjugation of compounds	0.342	0.0769	#NUM!	BPNT2
Signaling by ALK	0.342	0.0769	#NUM!	PIK3R1
Interleukin-3, Interleukin-5 and GM-CSF signaling	0.342	0.0769	#NUM!	PIK3R1
Mitochondrial Fatty Acid Beta-Oxidation	0.342	0.0769	#NUM!	ACOT7
RUNX1 regulates megakaryocyte differentiation and platelet function	0.342	0.0769	#NUM!	KMT2B
Gene and protein expression by JAK-STAT signaling after IL-12 stimulation	0.342	0.0769	#NUM!	HNRNPA2B1
Neuroprotective Role of THOP1 in Alzheimer's Disease	0.342	0.0769	#NUM!	DPP7
Pyridoxal 5'-phosphate Salvage Pathway	0.342	0.0769	#NUM!	PRP4K
Triacylglycerol Biosynthesis	0.342	0.0769	#NUM!	LPCAT1
UVB-Induced MAPK Signaling	0.342	0.0769	#NUM!	PIK3R1
Gustation Pathway	0.342	0.0769	#NUM!	LRRC8B
Apelin Cardiomyocyte Signaling Pathway	0.342	0.0769	#NUM!	PIK3R1
Superpathway of Inositol Phosphate Compounds	0.336	0.0545	#NUM!	PIK3R1,SIRPA,WBP11
Activin Inhibin Signaling Pathway	0.335	0.0588	#NUM!	CDH1,PIK3R1
Netrin Signaling	0.335	0.0588	#NUM!	BET1L,PIK3R1
NF-κB Signaling	0.335	0.0588	#NUM!	AZI2,PIK3R1
Mitotic Metaphase and Anaphase	0.326	0.0505	-0.447	ANAPC16,ANAPC2,FBXO5,SMC1A,TNPO1
Leukocyte Extravasation Signaling	0.32	0.0571	#NUM!	CD44,PIK3R1
Endocannabinoid Developing Neuron Pathway	0.32	0.0571	#NUM!	MGLL,PIK3R1
Pyroptosis Signaling Pathway	0.319	0.0714	#NUM!	Pycard
IL-13 Signaling Pathway	0.319	0.0714	#NUM!	PIK3R1
Transport of inorganic cations/anions and amino acids/oligopeptides	0.319	0.0714	#NUM!	SLC26A7
Transcriptional regulation of granulopoiesis	0.319	0.0714	#NUM!	TFDP2
Transcriptional regulation of brown and beige adipocyte differentiation	0.319	0.0714	#NUM!	HNRNPU
Signaling by TGFBR3	0.319	0.0714	#NUM!	PSEN2
Leptin Signaling in Obesity	0.319	0.0714	#NUM!	PIK3R1
GP6 Signaling Pathway	0.319	0.0714	#NUM!	PIK3R1
FAT10 Signaling Pathway	0.319	0.0714	#NUM!	UBE2Z
PFKFB4 Signaling Pathway	0.319	0.0714	#NUM!	NCOA3
Mitochondrial Dysfunction	0.312	0.0506	-1	BACE2,PIK3R1,PSEN2,VPS9D1
Reelin Signaling in Neurons	0.307	0.0556	#NUM!	GRINA,PIK3R1
Signaling by PDGF	0.298	0.0667	#NUM!	PIK3R1
Abacavir ADME	0.298	0.0667	#NUM!	PIK3R1
Transcriptional Regulation by MECP2	0.298	0.0667	#NUM!	HIPK2
FcγRIIB Signaling in B Lymphocytes	0.298	0.0667	#NUM!	PIK3R1
Growth Hormone Signaling	0.298	0.0667	#NUM!	PIK3R1
Role of WNT/GSK-3β Signaling in the Pathogenesis of Influenza	0.298	0.0667	#NUM!	NCOA3
Ephrin B Signaling	0.298	0.0667	#NUM!	ITSN2
Oxytocin in Brain Signaling Pathway	0.294	0.0541	#NUM!	DDIT3,PIK3R1
ESR-mediated signaling	0.294	0.0541	#NUM!	NCOA3,SMC1A
Gα12/13 Signaling	0.294	0.0541	#NUM!	CDH1,PIK3R1
Sertoli Cell-Sertoli Cell Junction Signaling	0.294	0.0508	#NUM!	CDH1,CLINT1,PIK3R1
Integrin Signaling	0.294	0.0508	#NUM!	ARF3,GSN,PIK3R1
Transcriptional regulation by RUNX1	0.282	0.0526	#NUM!	AUTS2,HIPK2
Neurovascular Coupling Signaling Pathway	0.279	0.0625	#NUM!	GRINA
Hedgehog ligand biogenesis	0.279	0.0625	#NUM!	SYVN1
Transcriptional regulation by RUNX2	0.279	0.0625	#NUM!	HES1
CGAS-STING Signaling Pathway	0.279	0.0625	#NUM!	Pycard
Cell Cycle Regulation by BTG Family Proteins	0.279	0.0625	#NUM!	BTG2
Role of JAK family kinases in IL-6-type Cytokine Signaling	0.279	0.0625	#NUM!	CNTFR
Role of JAK1 and JAK3 in γc Cytokine Signaling	0.279	0.0625	#NUM!	PIK3R1
Oxidative Phosphorylation	0.279	0.0625	#NUM!	VPS9D1
MicroRNA Biogenesis Signaling Pathway	0.275	0.0492	#NUM!	HNRNPA2B1,KHSRP,PIK3R1
p75 NTR receptor-mediated signalling	0.271	0.0513	#NUM!	PIK3R1,PSEN2
Non-Small Cell Lung Cancer Signaling	0.271	0.0513	#NUM!	CCND3,PIK3R1
RAC Signaling	0.271	0.0513	#NUM!	CD44,PIK3R1
Regulation of the Epithelial Mesenchymal Transition by Growth Factors Pathway	0.271	0.0513	#NUM!	CDH1,PIK3R1
Cachexia Signaling Pathway	0.266	0.0484	#NUM!	MALAT1,PIK3R1,XBP1
S100 Family Signaling Pathway	0.262	0.0471	0	ANXA1,CDH1,PIK3R1,TPM4
Intrinsic Pathway for Apoptosis	0.261	0.0588	#NUM!	TFDP2
Sphingolipid metabolism	0.261	0.0588	#NUM!	DEGS1
Activation of anterior HOX genes in hindbrain during early embryogenesis	0.261	0.0588	#NUM!	NCOA3
Ribavirin ADME	0.261	0.0588	#NUM!	PIK3R1
IL-15 Production	0.261	0.0588	#NUM!	KIT
ICOS-ICOSL Signaling in T Helper Cells	0.261	0.0588	#NUM!	PIK3R1
Type II Diabetes Mellitus Signaling	0.261	0.0588	#NUM!	PIK3R1
GADD45 Signaling	0.261	0.0588	#NUM!	CCND3
Nitric Oxide Signaling in the Cardiovascular System	0.261	0.0588	#NUM!	PIK3R1
CTLA4 Signaling in Cytotoxic T Lymphocytes	0.26	0.05	#NUM!	CBLB,PIK3R1
Production of Nitric Oxide and Reactive Oxygen Species in Macrophages	0.249	0.0488	#NUM!	PIK3R1,SIRPA
Role of Osteoblasts, Osteoclasts and Chondrocytes in Rheumatoid Arthritis	0.249	0.0488	#NUM!	GSN,PIK3R1
Adrenomedullin signaling pathway	0.249	0.0488	#NUM!	CRCP,PIK3R1
Oxidative Stress Induced Senescence	0.245	0.0556	#NUM!	TFDP2
Regulation of Actin-based Motility by Rho	0.245	0.0556	#NUM!	GSN
Oncostatin M Signaling	0.245	0.0556	#NUM!	MT2A
Salvage Pathways of Pyrimidine Ribonucleotides	0.245	0.0556	#NUM!	PRP4K
Cilium Assembly	0.241	0.0462	#NUM!	ARL3,DYNLT2B,TNPO1
Hereditary Breast Cancer Signaling	0.239	0.0476	#NUM!	CCND3,PIK3R1
NOD1/2 Signaling Pathway	0.23	0.0526	#NUM!	Pycard
Cell junction organization	0.23	0.0526	#NUM!	CDH1
RNA Polymerase III Transcription	0.23	0.0526	#NUM!	CRCP
Formation of WDR5-containing histone-modifying complexes	0.23	0.0526	#NUM!	KMT2B
Spliceosomal Cycle	0.23	0.0526	#NUM!	WBP11
EGF Signaling	0.23	0.0526	#NUM!	PIK3R1
Cancer Drug Resistance by Drug Efflux	0.23	0.0526	#NUM!	PIK3R1
Role of Chondrocytes in Rheumatoid Arthritis Signaling Pathway	0.217	0.05	#NUM!	Pycard
Pre-NOTCH Expression and Processing	0.217	0.05	#NUM!	TFDP2
Transcriptional activity of SMAD2/SMAD3:SMAD4 heterotrimer	0.217	0.05	#NUM!	TFDP2
TP53 Regulates Transcription of DNA Repair Genes	0.217	0.05	#NUM!	NELFE
UFMylation Signaling Pathway	0.217	0.05	#NUM!	XBP1
NF-κB Activation by Viruses	0.217	0.05	#NUM!	PIK3R1
Sphingosine-1-phosphate Signaling	0.217	0.05	#NUM!	PIK3R1
Macropinocytosis Signaling	0.217	0.05	#NUM!	PIK3R1
Cytosolic sensors of pathogen-associated DNA	0.204	0.0476	#NUM!	CRCP
GPER1 signaling	0.204	0.0476	#NUM!	PIK3R1
Antiproliferative Role of Somatostatin Receptor 2	0.204	0.0476	#NUM!	PIK3R1
eNOS Signaling	0.204	0.0476	#NUM!	PIK3R1
UVA-Induced MAPK Signaling	0.204	0.0476	#NUM!	PIK3R1
FGF Signaling	0.204	0.0476	#NUM!	PIK3R1
NAD Signaling Pathway	0	0.037	#NUM!	PIK3R1
Oxytocin Signaling Pathway	0	0.0385	#NUM!	ATP2B4,PIK3R1
Pulmonary Fibrosis Idiopathic Signaling Pathway	0	0.0441	#NUM!	CDH1,HES1,PIK3R1
Pulmonary Healing Signaling Pathway	0	0.0244	#NUM!	CDH1
CLEAR Signaling Pathway	0	0.0128	#NUM!	MITF
ID1 Signaling Pathway	0	0.0392	#NUM!	BHLHE41,PIK3R1
SNARE Signaling Pathway	0	0.0435	#NUM!	BET1L
CDX Gastrointestinal Cancer Signaling Pathway	0	0.0417	#NUM!	PIK3R1
Role of Osteoblasts in Rheumatoid Arthritis Signaling Pathway	0	0.0303	#NUM!	PIK3R1
Ribonucleotide Reductase Signaling Pathway	0	0.0357	#NUM!	CDH1,PIK3R1
Glucocorticoid Receptor Signaling	0	0.0306	#NUM!	ANXA1,NCOA3,PIK3R1
Natural Killer Cell Signaling	0	0.0323	#NUM!	PIK3R1
Macrophage Alternative Activation Signaling Pathway	0	0.0345	#NUM!	PIK3R1
Neutrophil Extracellular Trap Signaling Pathway	0	0.0392	#NUM!	PIK3R1,Pycard
Neuregulin Signaling	0	0.0303	#NUM!	PIK3R1
Synaptic Long Term Potentiation	0	0.027	#NUM!	GRINA
Axonal Guidance Signaling	0	0.0101	#NUM!	PIK3R1
Fc Epsilon RI Signaling	0	0.0417	#NUM!	PIK3R1
Actin Cytoskeleton Signaling	0	0.0339	#NUM!	GSN,PIK3R1
Huntington's Disease Signaling	0	0.0303	#NUM!	BET1L,PIK3R1
Chaperone Mediated Autophagy Signaling Pathway	0	0.0364	#NUM!	PIK3R1,Pycard
Myelination Signaling Pathway	0	0.0244	#NUM!	PIK3R1,PSEN2
DHCR24 Signaling Pathway	0	0.0333	#NUM!	PIK3R1
Microautophagy Signaling Pathway	0	0.025	#NUM!	STAM2
Orexin Signaling Pathway	0	0.0312	#NUM!	PIK3R1
Sertoli Cell-Germ Cell Junction Signaling Pathway (Enhanced)	0	0.037	#NUM!	CDH1,PIK3R1
NRF2-mediated Oxidative Stress Response	0	0.0139	#NUM!	PIK3R1
PPARα/RXRα Activation	0	0.025	#NUM!	NCOA3
Cellular response to hypoxia	0	0.0435	#NUM!	CITED2
Mitochondrial protein import	0	0.0385	#NUM!	CHCHD10
Circadian Clock	0	0.0455	#NUM!	BHLHE41
SRP-dependent cotranslational protein targeting to membrane	0	0.0303	#NUM!	SRP9
Signaling by NTRK1 (TRKA)	0	0.0286	#NUM!	PIK3R1
Signaling by VEGF	0	0.0312	#NUM!	PIK3R1
TCR signaling	0	0.037	#NUM!	PIK3R1
Fcgamma receptor (FCGR) dependent phagocytosis	0	0.0345	#NUM!	PIK3R1
Generic Transcription Pathway	0	0.027	#NUM!	TRIM28
RNA Polymerase II Transcription	0	0.037	#NUM!	NELFE,THOC3
Fc epsilon receptor (FCERI) signaling	0	0.0333	#NUM!	PIK3R1
EPH-Ephrin signaling	0	0.0357	#NUM!	PSEN2
SUMOylation of DNA damage response and repair proteins	0	0.0312	#NUM!	SMC1A
Beta-catenin independent WNT signaling	0	0.0196	#NUM!	PIK3R1
Costimulation by the CD28 family	0	0.037	#NUM!	PIK3R1
Protein folding	0	0.0357	#NUM!	XRN2
Regulation of lipid metabolism by PPARalpha	0	0.0227	#NUM!	NCOA3
Hedgehog 'on' state	0	0.0286	#NUM!	PIK3R1
RAF/MAP kinase cascade	0	0.0364	#NUM!	KIT,PIK3R1
Deubiquitination	0	0.0253	#NUM!	INO80C,STAM2
Nucleotide Excision Repair	0	0.0227	#NUM!	INO80C
Regulation of TP53 Activity through Phosphorylation	0	0.0294	#NUM!	HIPK2
PTEN Regulation	0	0.0213	#NUM!	MAF1
Mitotic Prometaphase	0	0.0108	#NUM!	SMC1A
Synthesis of DNA	0	0.0444	#NUM!	ANAPC16,ANAPC2
Cell Cycle Checkpoints	0	0.0196	#NUM!	ANAPC16,ANAPC2
Response to elevated platelet cytosolic Ca2+	0	0.037	#NUM!	APOOL
RAB GEFs exchange GTP for GDP on RABs	0	0.0303	#NUM!	RIC1
Transcriptional regulation by RUNX3	0	0.0312	#NUM!	HES1
Neddylation	0	0.0263	#NUM!	COMMD2,FBXO31
Extra-nuclear estrogen signaling	0	0.0455	#NUM!	PIK3R1
Response of EIF2AK4 (GCN2) to amino acid deficiency	0	0.0303	#NUM!	DDIT3
KEAP1-NFE2L2 pathway	0	0.0222	#NUM!	PIK3R1
Class I MHC mediated antigen processing and presentation	0	0.0439	2.236	ANAPC2,CBLB,FBXO31,UBE2G2,UBE2Z
Signaling by the B Cell Receptor (BCR)	0	0.0385	#NUM!	PIK3R1
Acute Phase Response Signaling	0	0.0303	#NUM!	PIK3R1
Protein Sorting Signaling Pathway	0	0.0323	#NUM!	AP3S2,CLINT1
FXR/RXR Activation	0	0.04	#NUM!	DDIT3
BBSome Signaling Pathway	0	0.0213	#NUM!	XBP1
WNT/SHH Axonal Guidance Signaling Pathway	0	0.0385	#NUM!	PIK3R1
Cohesin Chromatin Regulation Pathway	0	0.0286	#NUM!	ANAPC2,SMC1A
Histone Modification Signaling Pathway	0	0.0185	#NUM!	KMT2B,NCOA3
Nuclear Cytoskeleton Signaling Pathway	0	0.0154	#NUM!	CDH1
Chromatin organization	0	0.0108	#NUM!	KMT2B
Regulation of endogenous retroelements	0	0.0385	#NUM!	TRIM28
NAP1L1 Transcription Regulation Signaling Pathway	0	0.0417	#NUM!	PIK3R1
Ceramide Signaling	0	0.0333	#NUM!	PIK3R1
Tight Junction Signaling	0	0.0256	#NUM!	BET1L
RAR Activation	0	0.0411	#NUM!	CITED2,KIT,PIK3R1
Erythropoietin Signaling Pathway	0	0.0263	#NUM!	PIK3R1
14-3-3-mediated Signaling	0	0.0256	#NUM!	PIK3R1
Clathrin-mediated Endocytosis Signaling	0	0.0385	#NUM!	AP3S2,PIK3R1
Fcγ Receptor-mediated Phagocytosis in Macrophages and Monocytes	0	0.037	#NUM!	PIK3R1
IL-12 Signaling and Production in Macrophages	0	0.0357	#NUM!	PIK3R1
LPS-stimulated MAPK Signaling	0	0.037	#NUM!	PIK3R1
IL-3 Signaling	0	0.0333	#NUM!	PIK3R1
IL-17 Signaling	0	0.0455	#NUM!	PIK3R1
fMLP Signaling in Neutrophils	0	0.0286	#NUM!	PIK3R1
CXCR4 Signaling	0	0.0244	#NUM!	PIK3R1
Thrombopoietin Signaling	0	0.0455	#NUM!	PIK3R1
CCR3 Signaling in Eosinophils	0	0.0333	#NUM!	PIK3R1
CD28 Signaling in T Helper Cells	0	0.0385	#NUM!	PIK3R1
IL-15 Signaling	0	0.0417	#NUM!	PIK3R1
HIF1α Signaling	0	0.0417	#NUM!	MKNK2,PIK3R1
Angiopoietin Signaling	0	0.0417	#NUM!	PIK3R1
Cellular Effects of Sildenafil (Viagra)	0	0.0135	#NUM!	PIK3R1
Endothelin-1 Signaling	0	0.0312	#NUM!	PIK3R1
Relaxin Signaling	0	0.037	#NUM!	PIK3R1
Renin-Angiotensin Signaling	0	0.0345	#NUM!	PIK3R1
Docosahexaenoic Acid (DHA) Signaling	0	0.0426	#NUM!	PIK3R1,PSEN2
Thrombin Signaling	0	0.0192	#NUM!	PIK3R1
Cardiac Hypertrophy Signaling	0	0.0179	#NUM!	PIK3R1
Molecular Mechanisms of Cancer	0	0.0417	-0.816	CCND3,CDH1,HES1,HIPK2,PIK3R1,PSEN2
HGF Signaling	0	0.0286	#NUM!	PIK3R1
HMGB1 Signaling	0	0.0303	#NUM!	PIK3R1
FLT3 Signaling in Hematopoietic Progenitor Cells	0	0.0345	#NUM!	PIK3R1
Human Embryonic Stem Cell Pluripotency	0	0.0233	#NUM!	PIK3R1
ATM Signaling	0	0.0455	#NUM!	SMC1A,TRIM28
Aldosterone Signaling in Epithelial Cells	0	0.0244	#NUM!	PIK3R1
Role of NANOG in Mammalian Embryonic Stem Cell Pluripotency	0	0.0323	#NUM!	PIK3R1
Prolactin Signaling	0	0.037	#NUM!	PIK3R1
CREB Signaling in Neurons	0	0.0159	#NUM!	PIK3R1
Prostate Cancer Signaling	0	0.0227	#NUM!	PIK3R1
Renal Cell Carcinoma Signaling	0	0.0357	#NUM!	PIK3R1
Glioma Signaling	0	0.0426	#NUM!	CCND3,PIK3R1
Bladder Cancer Signaling	0	0.0312	#NUM!	CDH1
Chronic Myeloid Leukemia Signaling	0	0.037	#NUM!	CCND3,HES1,PIK3R1
p70S6K Signaling	0	0.0294	#NUM!	PIK3R1
Colorectal Cancer Metastasis Signaling	0	0.0323	#NUM!	CDH1,PIK3R1
mTOR Signaling	0	0.0164	#NUM!	PIK3R1
Pancreatic Adenocarcinoma Signaling	0	0.027	#NUM!	PIK3R1
ILK Signaling	0	0.0417	#NUM!	CDH1,PIK3R1
FAK Signaling	0	0.0449	0	CDH1,KIT,NCOA3,PIK3R1
EIF2 Signaling	0	0.0286	#NUM!	DDIT3,PIK3R1
AMPK Signaling	0	0.0161	#NUM!	PIK3R1
PAK Signaling	0	0.0385	#NUM!	PIK3R1
Ovarian Cancer Signaling	0	0.0408	#NUM!	CD44,PIK3R1
HER-2 Signaling in Breast Cancer	0	0.027	#NUM!	ARF3,PIK3R1
Protein Kinase A Signaling	0	0.023	#NUM!	ANAPC2,SIRPA
Role of Macrophages, Fibroblasts and Endothelial Cells in Rheumatoid Arthritis	0	0.0164	#NUM!	PIK3R1
Regulation of eIF4 and p70S6K Signaling	0	0.0182	#NUM!	PIK3R1
Estrogen-Dependent Breast Cancer Signaling	0	0.0333	#NUM!	PIK3R1
Role of NFAT in Cardiac Hypertrophy	0	0.0392	#NUM!	PIK3R1,RCAN3
Breast Cancer Regulation by Stathmin1	0	0.0222	#NUM!	CCND3,PIK3R1
Glioblastoma Multiforme Signaling	0	0.0435	#NUM!	CCND3,PIK3R1
Regulation of IL-2 Expression in Activated and Anergic T Lymphocytes	0	0.0385	#NUM!	PABPC4
PKCθ Signaling in T Lymphocytes	0	0.04	#NUM!	PIK3R1
PI3K Signaling in B Lymphocytes	0	0.0294	#NUM!	PIK3R1
P2Y Purinergic Receptor Signaling Pathway	0	0.0294	#NUM!	PIK3R1
Cyclins and Cell Cycle Regulation	0	0.0263	#NUM!	CCND3
Role of Tissue Factor in Cancer	0	0.0208	#NUM!	PIK3R1
Dopamine-DARPP32 Feedback in cAMP Signaling	0	0.0278	#NUM!	GRINA
NGF Signaling	0	0.0278	#NUM!	PIK3R1
Paxillin Signaling	0	0.0303	#NUM!	PIK3R1
Signaling by Rho Family GTPases	0	0.0351	#NUM!	CDH1,PIK3R1
RHOGDI Signaling	0	0.0455	#NUM!	CD44,CDH1
Gap Junction Signaling	0	0.0135	#NUM!	PIK3R1
Telomerase Signaling	0	0.0278	#NUM!	PIK3R1
Mouse Embryonic Stem Cell Pluripotency	0	0.0278	#NUM!	PIK3R1
Transcriptional Regulatory Network in Embryonic Stem Cells	0	0.027	#NUM!	PIK3R1
VEGF Family Ligand-Receptor Interactions	0	0.0455	#NUM!	PIK3R1
ERBB Signaling	0	0.037	#NUM!	PIK3R1
ERB2-ERBB3 Signaling	0	0.0435	#NUM!	PIK3R1
GDNF Family Ligand-Receptor Interactions	0	0.0435	#NUM!	PIK3R1
D-myo-inositol-5-phosphate Metabolism	0	0.0426	#NUM!	SIRPA,WBP11
D-myo-inositol (1,4,5,6)-Tetrakisphosphate Biosynthesis	0	0.0435	#NUM!	SIRPA,WBP11
D-myo-inositol (3,4,5,6)-tetrakisphosphate Biosynthesis	0	0.0435	#NUM!	SIRPA,WBP11
3-phosphoinositide Degradation	0	0.0408	#NUM!	SIRPA,WBP11
Epithelial Adherens Junction Signaling	0	0.0189	#NUM!	CDH1
Gαq Signaling	0	0.0278	#NUM!	PIK3R1
PEDF Signaling	0	0.04	#NUM!	PIK3R1
Regulation of Cellular Mechanics by Calpain Protease	0	0.04	#NUM!	CCND3
Remodeling of Epithelial Adherens Junctions	0	0.0385	#NUM!	CDH1
Sperm Motility	0	0.0303	#NUM!	KIT
TEC Kinase Signaling	0	0.0345	#NUM!	PIK3R1
HIPPO signaling	0	0.0286	#NUM!	CD44
Estrogen Receptor Signaling	0	0.0319	#NUM!	HES1,NCOA3,PIK3R1
Cell Cycle: G1/S Checkpoint Regulation	0	0.0323	#NUM!	CCND3
ERK/MAPK Signaling	0	0.0345	#NUM!	MKNK2,PIK3R1
SAPK/JNK Signaling	0	0.0357	#NUM!	PIK3R1
PI3K/AKT Signaling	0	0.0213	#NUM!	PIK3R1
PTEN Signaling	0	0.025	#NUM!	PIK3R1
Protein Ubiquitination Pathway	0	0.0323	#NUM!	ANAPC2,UBE2G2,UBE2Z
IL-2 Signaling	0	0.04	#NUM!	PIK3R1
JAK/STAT Signaling	0	0.0385	#NUM!	PIK3R1
Cell Cycle: G2/M DNA Damage Checkpoint Regulation	0	0.0455	#NUM!	HIPK2
Xenobiotic Metabolism Signaling	0	0.0364	#NUM!	CITED2,PIK3R1
IL-4 Signaling	0	0.0303	#NUM!	PIK3R1
B Cell Receptor Signaling	0	0.0217	#NUM!	PIK3R1
WNT/β-catenin Signaling	0	0.0455	#NUM!	CD44,CDH1
Serotonin Receptor Signaling	0	0.039	#NUM!	CD44,CDH1,PIK3R1
Insulin Receptor Signaling	0	0.0244	#NUM!	PIK3R1
Neurotrophin/TRK Signaling	0	0.0357	#NUM!	PIK3R1
PPAR Signaling	0	0.0385	#NUM!	CITED2
IGF-1 Signaling	0	0.0256	#NUM!	PIK3R1
VEGF Signaling	0	0.0263	#NUM!	PIK3R1
T Cell Receptor Signaling	0	0.0222	#NUM!	PIK3R1
G-Protein Coupled Receptor Signaling	0	0.0106	#NUM!	PIK3R1
IL-6 Signaling	0	0.0333	#NUM!	PIK3R1
PDGF Signaling	0	0.0333	#NUM!	PIK3R1
Phagosome Formation	0	0.0161	#NUM!	PIK3R1
Phagosome Maturation	0	0.025	#NUM!	BET1L
Autophagy	0	0.0282	#NUM!	DDIT3,PIK3R1
Sumoylation Pathway	0	0.0244	#NUM!	CDH1
Osteoarthritis Pathway	0	0.0238	#NUM!	HES1
Sirtuin Signaling Pathway	0	0.0267	#NUM!	CDH1,TRIM28
Opioid Signaling Pathway	0	0.0156	#NUM!	GRINA
Iron homeostasis signaling pathway	0	0.0286	#NUM!	PCBP1
Apelin Endothelial Signaling Pathway	0	0.027	#NUM!	PIK3R1
Cardiac Hypertrophy Signaling (Enhanced)	0	0.023	#NUM!	MKNK2,PIK3R1
Systemic Lupus Erythematosus in T Cell Signaling Pathway	0	0.0333	#NUM!	CD44,PIK3R1
Systemic Lupus Erythematosus in B Cell Signaling Pathway	0	0.0435	#NUM!	CCND3,PIK3R1
Hepatic Fibrosis Signaling Pathway	0	0.0122	#NUM!	PIK3R1
Necroptosis Signaling Pathway	0	0.0303	#NUM!	Pycard
Xenobiotic Metabolism General Signaling Pathway	0	0.027	#NUM!	PIK3R1
Xenobiotic Metabolism CAR Signaling Pathway	0	0.037	#NUM!	CITED2
Xenobiotic Metabolism PXR Signaling Pathway	0	0.037	#NUM!	CITED2
Kinetochore Metaphase Signaling Pathway	0	0.0455	#NUM!	ANAPC2,SMC1A
MSP-RON Signaling in Cancer Cells Pathway	0	0.0244	#NUM!	PIK3R1
MSP-RON Signaling in Macrophages Pathway	0	0.0455	#NUM!	PIK3R1
GM-CSF Signaling	0	0.0435	#NUM!	PIK3R1
Eicosanoid Signaling	0	0.0185	#NUM!	PIK3R1
Ephrin Receptor Signaling	0	0.0179	#NUM!	GRINA
Ferroptosis Signaling Pathway	0	0.0244	#NUM!	ARF3
