## Supplementary Table 10 for "Shared Lineage, Distinct Outcomes: Yap and Taz Loss Differentially Impact Schwann and Olfactory Ensheathing Cell Development Without Disrupting GnRH-1 Migration"

### Sheet: Sheet0
© 2000-2024 QIAGEN. All rights reserved.
Ingenuity Canonical Pathways	-log(p-value)	Ratio	z-score	Molecules
DNA Methylation and Transcriptional Repression Signaling	4.09	0.0612	2.236	CDK13,DNMT3A,E2F1,E2F8,MBD2,ZEB1
SUMOylation of DNA methylation proteins	3.71	0.188	#NUM!	DNMT3A,RING1,UBE2I
Role of BRCA1 in DNA Damage Response	3.53	0.0625	0	E2F1,E2F8,MRE11,MSH2,NBN
Transcriptional regulation of white adipocyte differentiation	3.43	0.0595	-0.447	CHD9,KLF4,MED21,MED31,NR2F2
RHO GTPase cycle	3.32	0.0244	2.111	ARHGAP23,ARHGEF10L,ARHGEF16,FARP1,FILIP1,IQGAP3,MACO1,MYO9B,PARD6A,SENP1,SYDE1
Chromatin organization	3.24	0.0314	0.707	ATXN7L3,DMAP1,DNMT3A,H2AC20,KDM6B,MRGBP,PRMT7,VPS72
Signaling by TGF-beta Receptor Complex	3.19	0.0741	2	LTBP3,MTMR4,NEDD4L,PARD6A
Role of CHK Proteins in Cell Cycle Checkpoint Control	3.08	0.069	0	E2F1,E2F8,MRE11,NBN
Sumoylation Pathway	3.06	0.0495	0.447	DNMT3A,RHOT1,SENP1,UBE2I,ZEB1
p75 NTR receptor-mediated signalling	2.97	0.038	1.633	ARHGEF10L,ARHGEF16,FER,NEK4,NME4,NME6
Abacavir ADME	2.84	0.0597	1	FER,NEK4,NME4,NME6
Ribavirin ADME	2.84	0.0597	1	FER,NEK4,NME4,NME6
TP53 Regulates Transcription of DNA Repair Genes	2.77	0.0571	2	CCNT1,CDK13,GTF2F1,MSH2
Processing and activation of SUMO	2.56	0.182	#NUM!	SENP1,UBE2I
Cohesin Chromatin Regulation Pathway	2.49	0.0265	-0.447	CDCA5,ESPL1,H2AC20,MED21,MED31,NIPBL,SRA1
HDR through MMEJ (alt-NHEJ)	2.48	0.167	#NUM!	MRE11,NBN
Lysine catabolism	2.48	0.167	#NUM!	CRYM,DLD
Hereditary Breast Cancer Signaling	2.47	0.0362	0.447	E2F1,MRE11,MSH2,NBN,WEE1
Signaling by NOTCH4	2.43	0.0355	1.342	FER,HES1,NEK4,NME4,NME6
Oxidative Stress Induced Senescence	2.41	0.0455	1	E2F1,H2AC20,KDM6B,RING1
DNA Double-Strand Break Repair by Homologous Recombination	2.35	0.143	#NUM!	MRE11,NBN
DNA Double-Strand Break Repair by Non-Homologous End Joining	2.35	0.143	#NUM!	MRE11,NBN
DNA damage-induced 14-3-3σ Signaling	2.34	0.0652	#NUM!	CASP7,E2F1,WEE1
SUMOylation of RNA binding proteins	2.32	0.0638	#NUM!	NDC1,RING1,UBE2I
Telomere Extension by Telomerase	2.29	0.133	#NUM!	MRE11,NBN
Meiotic recombination	2.24	0.06	#NUM!	H2AC20,MRE11,NBN
Transcriptional activity of SMAD2/SMAD3:SMAD4 heterotrimer	2.22	0.0588	#NUM!	CCNT1,NEDD4L,SKIL
Cellular response to heat stress	2.2	0.0396	#NUM!	HSPA1A,HSPB1,HSPB2,NDC1
Senescence Pathway	2.19	0.0233	-0.378	DLD,E2F1,E2F8,MRE11,NBN,NF1,RING1
FOXO-mediated transcription of cell cycle genes	2.18	0.118	#NUM!	CCNG2,KLF4
GPER1 signaling	2.17	0.0388	1	FER,NEK4,NME4,NME6
Extracellular matrix organization	2.11	0.0374	2	COL11A1,DDR1,DMD,ITGA2
DNA Damage/Telomere Stress Induced Senescence	2.1	0.0536	#NUM!	H2AC20,MRE11,NBN
DNA Double Strand Break Response	2.04	0.0508	#NUM!	MRE11,NBN,UBE2I
HDR through Homologous Recombination (HRR) or Single Strand Annealing (SSA)	2.01	0.0351	1	MRE11,NBN,RAD51AP1,UBE2I
Synaptic adhesion-like molecules	2	0.0952	#NUM!	GRIA3,PTPRF
IL-15 Production	1.91	0.0328	1	DDR1,EPHA5,FER,JAK1
Pancreatic Adenocarcinoma Signaling	1.88	0.032	#NUM!	E2F1,E2F8,JAK1,PLD3
Glycerophospholipid biosynthesis	1.84	0.0312	2	AGPAT3,MBOAT2,PLD3,SLC44A1
S-methyl-5-thio-α-D-ribose 1-phosphate Degradation	1.84	0.5	#NUM!	MRI1
SUMOylation of chromatin organization proteins	1.82	0.0423	#NUM!	NDC1,RING1,UBE2I
DNA methylation	1.82	0.0769	#NUM!	DNMT3A,H2AC20
Estrogen-mediated S-phase Entry	1.82	0.0769	#NUM!	E2F1,E2F8
Pyrimidine Deoxyribonucleotides De Novo Biosynthesis I	1.82	0.0769	#NUM!	NME4,NME6
Mitotic G2-G2/M phases	1.81	0.025	2.236	CEP192,E2F1,HAUS5,PHLDA1,WEE1
Costimulation by the CD28 family	1.8	0.0303	1	FER,NEK4,NME4,NME6
Beta-catenin independent WNT signaling	1.77	0.0244	1.342	FER,NEK4,NME4,NME6,PARD6A
CDP-diacylglycerol Biosynthesis I	1.76	0.0714	#NUM!	AGPAT3,MBOAT2
SUMOylation of DNA damage response and repair proteins	1.73	0.039	#NUM!	NDC1,RING1,UBE2I
Role of PKR in Interferon Induction and Antiviral Response	1.73	0.0288	#NUM!	E2F1,HSPA1A,Hspa1b,JAK1
VDR/RXR Activation	1.72	0.0385	#NUM!	HES1,IGFBP5,KLF4
Phosphatidylglycerol Biosynthesis II (Non-plastidic)	1.7	0.0667	#NUM!	AGPAT3,MBOAT2
Hedgehog 'on' state	1.68	0.0278	1	FER,NEK4,NME4,NME6
SUMOylation of nuclear envelope proteins	1.67	0.333	#NUM!	UBE2I
Chromatin modifications during the maternal to zygotic transition (MZT)	1.65	0.0625	#NUM!	H2AC20,KDM6B
RNA Polymerase II Transcription	1.62	0.0267	1	CCNT1,GTF2F1,IWS1,U2AF1L4
Molecular Mechanisms of Cancer	1.61	0.0139	1.155	ARHGEF16,BMP1,CASP7,E2F1,E2F8,HES1,ITGA2,JAK1,MRE11,NBN,NF1,RHOT1
Cyclins and Cell Cycle Regulation	1.61	0.0349	#NUM!	E2F1,E2F8,WEE1
KEAP1-NFE2L2 pathway	1.6	0.0263	1	FER,NEK4,NME4,NME6
Transcriptional Regulation by E2F6	1.6	0.0588	#NUM!	E2F1,RING1
PRC2 methylates histones and DNA	1.57	0.0571	#NUM!	DNMT3A,H2AC20
SUMOylation of SUMOylation proteins	1.57	0.0571	#NUM!	NDC1,UBE2I
Galactose catabolism	1.54	0.25	#NUM!	GALK1
2-ketoglutarate Dehydrogenase Complex	1.54	0.25	#NUM!	DLD
Branched-chain α-keto acid Dehydrogenase Complex	1.54	0.25	#NUM!	DLD
Mitotic Metaphase and Anaphase	1.53	0.0212	-1.342	CDCA5,ESPL1,NDC1,NUF2,UBE2I
HEY1 Signaling Pathway	1.52	0.0248	1	BMP1,E2F1,E2F8,NR2F2
Cell Cycle Regulation by BTG Family Proteins	1.51	0.0526	#NUM!	E2F1,E2F8
SUMOylation of ubiquitinylation proteins	1.49	0.0513	#NUM!	NDC1,UBE2I
Mitochondrial protein degradation	1.46	0.0306	#NUM!	CLPP,DLD,MICU2
Death Receptor Signaling	1.46	0.0306	#NUM!	CASP7,HSPB1,HSPB2
2-oxobutanoate Degradation I	1.45	0.2	#NUM!	DLD
Galactose Degradation I (Leloir Pathway)	1.45	0.2	#NUM!	GALK1
Glioblastoma Multiforme Signaling	1.44	0.0234	#NUM!	E2F1,E2F8,NF1,RHOT1
S Phase	1.44	0.03	#NUM!	CDCA5,E2F1,WEE1
ATM Signaling	1.44	0.03	#NUM!	MRE11,NBN,ZEB1
Pyrimidine Ribonucleotides Interconversion	1.43	0.0476	#NUM!	NME4,NME6
Regulation of endogenous retroelements	1.4	0.0288	#NUM!	DNMT3A,H2AC20,UBE2I
SUMOylation of transcription cofactors	1.39	0.0455	#NUM!	RING1,UBE2I
BER (Base Excision Repair) Pathway	1.39	0.0455	#NUM!	E2F1,NF1
Cargo recognition for clathrin-mediated endocytosis	1.39	0.0286	#NUM!	COPS7A,FCHO2,TOR1A
Pyrimidine Ribonucleotides De Novo Biosynthesis	1.37	0.0444	#NUM!	NME4,NME6
Choline catabolism	1.37	0.167	#NUM!	SLC44A1
Acetyl-CoA Biosynthesis I (Pyruvate Dehydrogenase Complex)	1.37	0.167	#NUM!	DLD
Glycine Cleavage Complex	1.37	0.167	#NUM!	DLD
SUMOylation of DNA replication proteins	1.36	0.0435	#NUM!	NDC1,UBE2I
Aryl Hydrocarbon Receptor Signaling	1.35	0.0219	#NUM!	E2F1,HSPB1,HSPB2,MGST3
Nucleotide Excision Repair	1.34	0.0275	#NUM!	ACTR8,COPS7A,UBE2I
Nonhomologous End-Joining (NHEJ)	1.31	0.0408	#NUM!	MRE11,NBN
TP53 Regulates Transcription of Cell Cycle Genes	1.31	0.0408	#NUM!	E2F1,E2F8
Kinetochore Metaphase Signaling Pathway	1.31	0.0265	#NUM!	ESPL1,H2AC20,NUF2
Ceramide Degradation	1.3	0.143	#NUM!	ASAH1
Transcriptional regulation of granulopoiesis	1.28	0.0392	#NUM!	E2F1,H2AC20
Protein Ubiquitination Pathway	1.27	0.0179	1	HSPA1A,HSPB1,HSPB2,NEDD4L,UBE2I
ESR-mediated signaling	1.26	0.0254	#NUM!	CCNT1,GTF2F1,H2AC20
Sphingosine-1-phosphate Signaling	1.26	0.0254	#NUM!	ASAH1,CASP7,RHOT1
Regulation of lipid metabolism by PPARalpha	1.25	0.0252	#NUM!	CHD9,MED21,MED31
rRNA modification in the mitochondrion	1.25	0.125	#NUM!	TFB1M
Miro GTPase Cycle	1.25	0.125	#NUM!	RHOT1
Intrinsic Pathway for Apoptosis	1.22	0.0364	#NUM!	CASP7,E2F1
Meiotic synapsis	1.22	0.0364	#NUM!	H2AC20,UBE2I
Mitotic Prometaphase	1.2	0.0195	0	CDCA5,CEP192,HAUS5,NUF2
Sphingosine and Sphingosine-1-phosphate Metabolism	1.2	0.111	#NUM!	ASAH1
Folate Signaling Pathway	1.19	0.0351	#NUM!	JAK1,KLF4
Triacylglycerol Biosynthesis	1.19	0.0351	#NUM!	AGPAT3,MBOAT2
Interleukin-9 signaling	1.15	0.1	#NUM!	JAK1
Assembly of collagen fibrils and other multimeric structures	1.14	0.0328	#NUM!	BMP1,COL11A1
Glucocorticoid Receptor Signaling	1.14	0.0133	#NUM!	DCAF6,GTF2F1,HSPA1A,Hspa1b,JAK1,SRA1,TFB1M,UBE2I
Oleate Biosynthesis II (Animals)	1.11	0.0909	#NUM!	FADS2
Mitochondrial biogenesis	1.1	0.0312	#NUM!	CHD9,TFB1M
UFMylation Signaling Pathway	1.1	0.0312	#NUM!	MRE11,NBN
RAC Signaling	1.1	0.0217	#NUM!	IQGAP3,ITGA2,PARD6A
Ephrin A Signaling	1.08	0.0213	#NUM!	ARHGEF16,EFNA2,EPHA5
Vitamin D (calciferol) metabolism	1.08	0.0833	#NUM!	UBE2I
γ-glutamyl Cycle	1.08	0.0833	#NUM!	GGCT
Collagen biosynthesis and modifying enzymes	1.07	0.0299	#NUM!	BMP1,COL11A1
NoRC negatively regulates rRNA expression	1.07	0.0299	#NUM!	H2AC20,MBD2
Mitotic Roles of Polo-Like Kinase	1.07	0.0299	#NUM!	ESPL1,WEE1
Glutamate Receptor Signaling	1.06	0.0294	#NUM!	GRIA3,HOMER2
Cell Cycle: G1/S Checkpoint Regulation	1.05	0.029	#NUM!	E2F1,E2F8
SUMOylation of immune response proteins	1.04	0.0769	#NUM!	UBE2I
Mitochondrial calcium ion transport	1.04	0.0769	#NUM!	MICU2
Choline Biosynthesis III	1.01	0.0714	#NUM!	PLD3
Colanic Acid Building Blocks Biosynthesis	1.01	0.0714	#NUM!	GALK1
ISG15 antiviral mechanism	0.996	0.027	#NUM!	JAK1,NDC1
RNA Polymerase I Transcription	0.996	0.027	#NUM!	H2AC20,MBD2
Mitotic Telophase/Cytokinesis	0.985	0.0667	#NUM!	NIPBL
Interleukin-15 signaling	0.985	0.0667	#NUM!	JAK1
Neddylation	0.98	0.0163	2	ASB3,COPS7A,DCAF6,SPSB2
Pre-NOTCH Expression and Processing	0.967	0.026	#NUM!	E2F1,H2AC20
Cyclophilin Signaling Pathway	0.961	0.016	2	JAK1,MRE11,NBN,U2AF1L4
Ovarian Cancer Signaling	0.96	0.0189	#NUM!	E2F1,E2F8,MSH2
Mismatch Repair	0.958	0.0625	#NUM!	MSH2
Platelet Adhesion to exposed collagen	0.958	0.0625	#NUM!	ITGA2
Processing of SMDT1	0.958	0.0625	#NUM!	MICU2
PKR-mediated signaling	0.958	0.0256	#NUM!	HSPA1A,UBE2I
Signaling by MET	0.949	0.0253	#NUM!	COL11A1,ITGA2
G alpha (12/13) signalling events	0.94	0.025	#NUM!	ARHGEF10L,ARHGEF16
Transcriptional regulation of pluripotent stem cells	0.934	0.0588	#NUM!	KLF4
Leukotriene Biosynthesis	0.934	0.0588	#NUM!	MGST3
Degradation of the extracellular matrix	0.931	0.0247	#NUM!	BMP1,SCUBE1
Transcriptional Regulatory Network in Embryonic Stem Cells	0.931	0.0183	#NUM!	JAK1,KLF4,SKIL
Sperm Motility	0.924	0.0155	#NUM!	DDR1,EPHA5,FER,JAK1
RNA polymerase II transcribes snRNA genes	0.914	0.0241	#NUM!	CCNT1,GTF2F1
RORA activates gene expression	0.91	0.0556	#NUM!	CHD9
Isoleucine Degradation I	0.91	0.0556	#NUM!	DLD
PEDF Signaling	0.905	0.0238	#NUM!	CASP7,ZEB1
Germ Cell-Sertoli Cell Junction Signaling	0.891	0.0175	#NUM!	FER,ITGA2,RHOT1
Aldosterone Signaling in Epithelial Cells	0.891	0.0175	#NUM!	HSPA1A,HSPB1,HSPB2
Glyoxylate metabolism and glycine degradation	0.888	0.0526	#NUM!	DLD
Mismatch Repair in Eukaryotes	0.888	0.0526	#NUM!	MSH2
γ-linolenate Biosynthesis II (Animals)	0.888	0.0526	#NUM!	FADS2
Signaling by Rho Family GTPases	0.881	0.0149	2	ARHGEF16,ITGA2,PARD6A,RHOT1
BAG2 Signaling Pathway	0.88	0.023	#NUM!	HSPA1A,Hspa1b
Ribonucleotide Reductase Signaling Pathway	0.875	0.0172	#NUM!	E2F1,E2F8,WEE1
Neutrophil degranulation	0.87	0.0126	2.449	ASAH1,CDK13,HSPA1A,PSAP,SYNGR1,TMEM30A
Signaling by Hippo	0.868	0.05	#NUM!	AMOTL2
SUMOylation of transcription factors	0.868	0.05	#NUM!	UBE2I
Receptor-type tyrosine-protein phosphatases	0.868	0.05	#NUM!	PTPRF
Synthesis, secretion, and deacylation of Ghrelin	0.868	0.05	#NUM!	KLF4
Interleukin-12 family signaling	0.868	0.05	#NUM!	JAK1
Valine Degradation I	0.868	0.05	#NUM!	DLD
Regulation of mRNA stability by proteins that bind AU-rich elements	0.864	0.0225	#NUM!	HSPA1A,HSPB1
NAP1L1 Transcription Regulation Signaling Pathway	0.864	0.0225	#NUM!	DLD,E2F1
Cell Cycle Checkpoints	0.864	0.0147	1	MRE11,NBN,NUF2,WEE1
Branched-chain amino acid catabolism	0.848	0.0476	#NUM!	DLD
Citric acid cycle (TCA cycle)	0.848	0.0476	#NUM!	DLD
Endoplasmic Reticulum Stress Pathway	0.848	0.0476	#NUM!	CASP7
Cell junction organization	0.841	0.0217	#NUM!	PARD6A,SDK2
Actin Nucleation by ARP-WASP Complex	0.841	0.0217	#NUM!	ITGA2,RHOT1
NER (Nucleotide Excision Repair, Enhanced Pathway)	0.841	0.0217	#NUM!	COPS7A,UBE2I
EPH-Ephrin signaling	0.834	0.0215	#NUM!	EFNA2,EPHA5
Regulation of TP53 Activity through Phosphorylation	0.834	0.0215	#NUM!	MRE11,NBN
Post-translational modification: synthesis of GPI-anchored proteins	0.834	0.0215	#NUM!	NTNG1,OPCML
Unfolded protein response	0.834	0.0215	#NUM!	HSPA1A,Hspa1b
Insertion of tail-anchored proteins into the endoplasmic reticulum membrane	0.829	0.0455	#NUM!	PRNP
Chronic Myeloid Leukemia Signaling	0.828	0.0142	1	E2F1,E2F8,HES1,KLF4
Immunogenic Cell Death Signaling Pathway	0.812	0.0208	#NUM!	HSPA1A,Hspa1b
Non-Small Cell Lung Cancer Signaling	0.812	0.0208	#NUM!	E2F1,E2F8
RAF-independent MAPK1/3 activation	0.812	0.0435	#NUM!	JAK1
TCA Cycle II (Eukaryotic)	0.812	0.0435	#NUM!	DLD
Huntington's Disease Signaling	0.805	0.0139	#NUM!	CASP7,HIP1,HSPA1A,Hspa1b
Processing of Capped Intron-Containing Pre-mRNA	0.801	0.0139	0	GTF2F1,NDC1,PRKRIP1,U2AF1L4
Small Cell Lung Cancer Signaling	0.798	0.0204	#NUM!	E2F1,E2F8
Interleukin-7 signaling	0.795	0.0417	#NUM!	JAK1
Other interleukin signaling	0.795	0.0417	#NUM!	JAK1
Interleukin-6 family signaling	0.795	0.0417	#NUM!	JAK1
IL-22 Signaling	0.795	0.0417	#NUM!	JAK1
Tumoricidal Function of Hepatic Natural Killer Cells	0.795	0.0417	#NUM!	CASP7
Salvage Pathways of Pyrimidine Ribonucleotides	0.791	0.0202	#NUM!	NME4,NME6
Macrophage Alternative Activation Signaling Pathway	0.785	0.0156	#NUM!	JAK1,KDM6B,KLF4
Insulin processing	0.778	0.04	#NUM!	EXOC7
Metabolism of cofactors	0.778	0.04	#NUM!	COQ2
Regulation of the Epithelial-Mesenchymal Transition Pathway	0.776	0.0155	#NUM!	JAK1,PARD6A,ZEB1
Regulation of the Epithelial Mesenchymal Transition by Growth Factors Pathway	0.776	0.0155	#NUM!	JAK1,PARD6A,ZEB1
Gene Silencing by RNA	0.764	0.0194	#NUM!	H2AC20,NDC1
Interleukin-20 family signaling	0.763	0.0385	#NUM!	JAK1
Mitotic Prophase	0.758	0.0192	#NUM!	H2AC20,NDC1
IGF-1 Signaling	0.752	0.019	#NUM!	IGFBP5,JAK1
BMAL1:CLOCK,NPAS2 activates circadian gene expression	0.748	0.037	#NUM!	CHD9
Syndecan interactions	0.748	0.037	#NUM!	ITGA2
Role of JAK1, JAK2 and TYK2 in Interferon Signaling	0.748	0.037	#NUM!	JAK1
Human Embryonic Stem Cell Pluripotency	0.745	0.0149	#NUM!	BMP1,JAK1,KLF4
Estrogen Receptor Signaling	0.742	0.0121	0.447	HES1,JAK1,MED21,MED31,SRA1
Ephrin Receptor Signaling	0.736	0.0148	#NUM!	EFNA2,EPHA5,ITGA2
Sulfur amino acid metabolism	0.734	0.0357	#NUM!	MRI1
Activated PKN1 stimulates transcription of AR regulated genes KLK2 and KLK3	0.734	0.0357	#NUM!	H2AC20
Cilium Assembly	0.732	0.0147	#NUM!	CEP192,EXOC7,HAUS5
Sheddase Signaling Pathway	0.728	0.0146	#NUM!	E2F1,E2F8,IGFBP5
ISGylation Signaling Pathway	0.727	0.0183	#NUM!	ITGA2,JAK1
Phase II - Conjugation of compounds	0.727	0.0183	#NUM!	GGCT,MGST3
Xenobiotic Metabolism AHR Signaling Pathway	0.727	0.0183	#NUM!	MGST3,SENP1
Sphingolipid metabolism	0.721	0.0182	#NUM!	ASAH1,PSAP
SUMOylation of intracellular receptors	0.72	0.0345	#NUM!	UBE2I
SIRT1 negatively regulates rRNA expression	0.72	0.0345	#NUM!	H2AC20
Interconversion of nucleotide di- and triphosphates	0.72	0.0345	#NUM!	NME4
Ubiquinol-10 Biosynthesis (Eukaryotic)	0.72	0.0345	#NUM!	COQ2
Role of p14/p19ARF in Tumor Suppression	0.72	0.0345	#NUM!	E2F1
Interleukin-4 and Interleukin-13 signaling	0.715	0.018	#NUM!	JAK1,ZEB1
mRNA 3 Prime End Processing Signaling Pathway	0.709	0.0179	#NUM!	E2F1,E2F8
Regulation of Actin-based Motility by Rho	0.709	0.0179	#NUM!	ITGA2,RHOT1
mRNA Capping	0.707	0.0333	#NUM!	GTF2F1
Signaling by NTRK3 (TRKC)	0.707	0.0333	#NUM!	CASP7
Signaling by CSF3 (G-CSF)	0.707	0.0333	#NUM!	JAK1
Glutathione Redox Reactions I	0.707	0.0333	#NUM!	MGST3
Coronavirus Pathogenesis Pathway	0.703	0.0142	#NUM!	E2F1,E2F8,JAK1
Synaptogenesis Signaling Pathway	0.7	0.0126	2	EFNA2,EPHA5,FARP1,GRIA3
HIF1α Signaling	0.699	0.0142	#NUM!	CCNG2,HSPA1A,Hspa1b
Signaling by BMP	0.694	0.0323	#NUM!	ZFYVE16
Glutamate binding, activation of AMPA receptors and synaptic plasticity	0.694	0.0323	#NUM!	GRIA3
Amyotrophic Lateral Sclerosis Signaling	0.686	0.0172	#NUM!	CASP7,GRIA3
Prostate Cancer Signaling	0.686	0.0172	#NUM!	E2F1,E2F8
RHO GTPases activate IQGAPs	0.682	0.0312	#NUM!	IQGAP3
Bladder Cancer Signaling	0.67	0.0168	#NUM!	E2F1,E2F8
RHOGDI Signaling	0.664	0.0136	#NUM!	ARHGEF16,ITGA2,RHOT1
ERK/MAPK Signaling	0.664	0.0136	#NUM!	HSPB1,HSPB2,ITGA2
Thrombin Signaling	0.66	0.0135	#NUM!	ARHGEF10L,ARHGEF16,RHOT1
Signaling by NOTCH2	0.659	0.0294	#NUM!	HES1
Nuclear Cytoskeleton Signaling Pathway	0.653	0.0134	#NUM!	ITGA2,NDC1,TOR1A
Role of NANOG in Mammalian Embryonic Stem Cell Pluripotency	0.649	0.0163	#NUM!	BMP1,JAK1
Oncogene Induced Senescence	0.647	0.0286	#NUM!	E2F1
IL-9 Signaling	0.647	0.0286	#NUM!	JAK1
Fatty Acid β-oxidation I	0.647	0.0286	#NUM!	Acaa1a
p38 MAPK Signaling	0.643	0.0161	#NUM!	HSPB1,HSPB2
Striated Muscle Contraction	0.637	0.0278	#NUM!	DMD
Transcriptional regulation by the AP-2 (TFAP2) family of transcription factors	0.637	0.0278	#NUM!	UBE2I
HER-2 Signaling in Breast Cancer	0.634	0.0131	#NUM!	CASP7,NDC1,PARD6A
Xenobiotic Metabolism PXR Signaling Pathway	0.627	0.013	#NUM!	HS6ST2,MGST3,SRA1
ERCC6 (CSB) and EHMT2 (G9a) positively regulate rRNA expression	0.626	0.027	#NUM!	H2AC20
Superpathway of Methionine Degradation	0.626	0.027	#NUM!	DLD
Interferon Signaling	0.626	0.027	#NUM!	JAK1
Xenobiotic Metabolism CAR Signaling Pathway	0.624	0.0129	#NUM!	HS6ST2,MGST3,SRA1
Glioma Signaling	0.623	0.0156	#NUM!	E2F1,E2F8
Clathrin-mediated endocytosis	0.619	0.0155	#NUM!	FCHO2,HIP1
ROBO SLIT Signaling Pathway	0.619	0.0155	#NUM!	HES1,MYO9B
IL-6 Signaling	0.619	0.0155	#NUM!	HSPB1,HSPB2
Metabolism of steroid hormones	0.616	0.0263	#NUM!	HSD17B11
TWEAK Signaling	0.616	0.0263	#NUM!	CASP7
tRNA Charging	0.616	0.0263	#NUM!	WARS1
Notch Signaling	0.616	0.0263	#NUM!	HES1
Mitotic G1 phase and G1/S transition	0.604	0.0152	#NUM!	E2F1,WEE1
Response to elevated platelet cytosolic Ca2+	0.604	0.0152	#NUM!	NHLRC2,PSAP
Osteoarthritis Pathway	0.596	0.0125	#NUM!	CASP7,HES1,ITGA2
Ferroptosis Signaling Pathway	0.586	0.0147	#NUM!	H2AC20,HSPB1
Regulation of beta-cell development	0.579	0.0238	#NUM!	HES1
Activation of gene expression by SREBF (SREBP)	0.579	0.0238	#NUM!	CHD9
Signaling by SCF-KIT	0.57	0.0233	#NUM!	FER
Oncostatin M Signaling	0.57	0.0233	#NUM!	JAK1
Reelin Signaling in Neurons	0.568	0.0143	#NUM!	ARHGEF10L,ARHGEF16
Insulin Receptor Signaling	0.568	0.0143	#NUM!	JAK1,PTPRF
Elastic fibre formation	0.562	0.0227	#NUM!	LTBP3
TAK1-dependent IKK and NF-kappa-B activation	0.562	0.0227	#NUM!	N4BP1
Collagen chain trimerization	0.562	0.0227	#NUM!	COL11A1
Signaling by Insulin receptor	0.553	0.0222	#NUM!	PTPRF
Interleukin-10 signaling	0.553	0.0222	#NUM!	JAK1
tRNA Splicing	0.553	0.0222	#NUM!	PDE7B
Iron homeostasis signaling pathway	0.547	0.0138	#NUM!	BMP1,JAK1
Signaling by Retinoic Acid	0.545	0.0217	#NUM!	DLD
Role of OCT4 in Mammalian Embryonic Stem Cell Pluripotency	0.545	0.0217	#NUM!	NR2F2
Interleukin-2 family signaling	0.537	0.0213	#NUM!	JAK1
Heme signaling	0.537	0.0213	#NUM!	CHD9
Estrogen Biosynthesis	0.537	0.0213	#NUM!	HSD17B11
Semaphorin Neuronal Repulsive Signaling Pathway	0.535	0.0135	#NUM!	FARP1,ITGA2
Nucleosome assembly	0.522	0.0204	#NUM!	H2AC20
Pyruvate metabolism	0.522	0.0204	#NUM!	DLD
iNOS Signaling	0.522	0.0204	#NUM!	JAK1
Transcriptional regulation by RUNX1	0.519	0.0132	#NUM!	H2AC20,RING1
Deubiquitination	0.519	0.0113	#NUM!	ACTR8,H2AC20,RHOT1
Signaling by NOTCH3	0.515	0.02	#NUM!	HES1
Melanoma Signaling	0.515	0.02	#NUM!	E2F1
nNOS Signaling in Skeletal Muscle Cells	0.515	0.02	#NUM!	DMD
Transcriptional regulation by RUNX2	0.508	0.0196	#NUM!	HES1
Assembly of RNA Polymerase II Complex	0.508	0.0196	#NUM!	GTF2F1
Glutathione-mediated Detoxification	0.508	0.0196	#NUM!	MGST3
Cell Cycle: G2/M DNA Damage Checkpoint Regulation	0.508	0.0196	#NUM!	WEE1
NRF2-mediated Oxidative Stress Response	0.505	0.0111	#NUM!	CLPP,Cyp2j9,MGST3
Colorectal Cancer Metastasis Signaling	0.505	0.0111	#NUM!	JAK1,MSH2,RHOT1
B-WICH complex positively regulates rRNA expression	0.501	0.0192	#NUM!	H2AC20
Apoptotic execution phase	0.501	0.0192	#NUM!	CASP7
TNFR1 Signaling	0.501	0.0192	#NUM!	CASP7
Spliceosomal Cycle	0.494	0.0189	#NUM!	U2AF1L4
Microautophagy Signaling Pathway	0.493	0.0126	#NUM!	COL11A1,RHOT1
Axonal Guidance Signaling	0.49	0.00965	#NUM!	BMP1,EFNA2,EPHA5,ITGA2,NTNG1
eNOS Signaling	0.486	0.0124	#NUM!	HSPA1A,Hspa1b
Metabolism of non-coding RNA	0.475	0.0179	#NUM!	NDC1
Interleukin-3, Interleukin-5 and GM-CSF signaling	0.475	0.0179	#NUM!	JAK1
CNTF Signaling	0.475	0.0179	#NUM!	JAK1
EGF Signaling	0.475	0.0179	#NUM!	JAK1
Eicosanoid Signaling	0.471	0.0106	#NUM!	HSPB1,HSPB2,KLF4
Fcgamma receptor (FCGR) dependent phagocytosis	0.469	0.012	#NUM!	MYO9B,PLD3
HSP90 chaperone cycle for steroid hormone receptors in the presence of ligand	0.468	0.0175	#NUM!	HSPA1A
Neurexins and neuroligins	0.468	0.0175	#NUM!	HOMER2
Cell Cycle Control of Chromosomal Replication	0.468	0.0175	#NUM!	CDK13
Insulin Secretion Signaling Pathway	0.466	0.0105	#NUM!	DLD,JAK1,KLF11
Circadian Clock	0.462	0.0172	#NUM!	CHD9
RUNX1 regulates megakaryocyte differentiation and platelet function	0.462	0.0172	#NUM!	H2AC20
Cytoprotection by HMOX1	0.462	0.0172	#NUM!	CHD9
Gαq Signaling	0.459	0.0118	#NUM!	PLD3,RHOT1
Semaphorin Signaling in Neurons	0.456	0.0169	#NUM!	RHOT1
Dermatan Sulfate Biosynthesis (Late Stages)	0.45	0.0167	#NUM!	HS6ST2
LPS/IL-1 Mediated Inhibition of RXR Function	0.437	0.0101	#NUM!	Cyp2j9,HS6ST2,MGST3
NCAM signaling for neurite out-growth	0.434	0.0159	#NUM!	PRNP
Chondroitin Sulfate Biosynthesis (Late Stages)	0.434	0.0159	#NUM!	HS6ST2
IL-2 Signaling	0.434	0.0159	#NUM!	JAK1
Histone Modification Signaling Pathway	0.43	0.01	#NUM!	DNMT3A,H2AC20,KDM6B
Collagen degradation	0.428	0.0156	#NUM!	COL11A1
Cytosolic sensors of pathogen-associated DNA	0.428	0.0156	#NUM!	MRE11
Mitochondrial protein import	0.423	0.0154	#NUM!	COQ2
Role of JAK2 in Hormone-like Cytokine Signaling	0.423	0.0154	#NUM!	JAK1
Protein Sorting Signaling Pathway	0.419	0.011	#NUM!	PLD3,SNX10
Ion channel transport	0.416	0.0109	#NUM!	CLCN4,NEDD4L
Oxidative Ethanol Degradation III	0.413	0.0149	#NUM!	Cyp2j9
RAR Activation	0.413	0.00922	0	NR2F2,PDE7B,RHOT1,SRA1
Complex I biogenesis	0.408	0.0147	#NUM!	NDUFAF6
IL-17A Signaling in Airway Cells	0.408	0.0147	#NUM!	JAK1
SPINK1 General Cancer Pathway	0.408	0.0147	#NUM!	JAK1
rRNA modification in the nucleus and cytosol	0.403	0.0145	#NUM!	EMG1
Role of JAK1 and JAK3 in γc Cytokine Signaling	0.403	0.0145	#NUM!	JAK1
Phospholipases	0.403	0.0145	#NUM!	PLD3
Macrophage Classical Activation Signaling Pathway	0.401	0.0106	#NUM!	DLD,JAK1
Hepatitis B Chronic Liver Pathogenesis Signaling Pathway	0.401	0.0106	#NUM!	JAK1,KLF4
D-myo-inositol (1,4,5,6)-Tetrakisphosphate Biosynthesis	0.396	0.0105	#NUM!	MTMR4,PTPRF
D-myo-inositol (3,4,5,6)-tetrakisphosphate Biosynthesis	0.396	0.0105	#NUM!	MTMR4,PTPRF
Basal Cell Carcinoma Signaling	0.393	0.0141	#NUM!	BMP1
Glioma Invasiveness Signaling	0.393	0.0141	#NUM!	RHOT1
Chondroitin Sulfate Biosynthesis	0.393	0.0141	#NUM!	HS6ST2
Hepatic Fibrosis / Hepatic Stellate Cell Activation	0.39	0.0104	#NUM!	COL11A1,IGFBP5
Production of Nitric Oxide and Reactive Oxygen Species in Macrophages	0.39	0.0104	#NUM!	JAK1,RHOT1
Translocation of SLC2A4 (GLUT4) to the plasma membrane	0.389	0.0139	#NUM!	EXOC7
Leukocyte Extravasation Signaling	0.385	0.0103	#NUM!	FER,ITGA2
NOD1/2 Signaling Pathway	0.385	0.0103	#NUM!	HSPA1A,Hspa1b
Endothelin-1 Signaling	0.385	0.0103	#NUM!	CASP7,PLD3
Signaling by FGFR2	0.384	0.0137	#NUM!	GTF2F1
Dermatan Sulfate Biosynthesis	0.384	0.0137	#NUM!	HS6ST2
IL-33 Signaling Pathway	0.38	0.0102	#NUM!	CASP7,H2AC20
Senescence-Associated Secretory Phenotype (SASP)	0.38	0.0135	#NUM!	H2AC20
CDX Gastrointestinal Cancer Signaling Pathway	0.377	0.0102	#NUM!	BMP1,JAK1
Extra-nuclear estrogen signaling	0.375	0.0133	#NUM!	HSPB1
TCF dependent signaling in response to WNT	0.375	0.0101	#NUM!	H2AC20,SOX6
Pulmonary Fibrosis Idiopathic Signaling Pathway	0.374	0.0092	#NUM!	COL11A1,HES1,ITGA2
Plasma lipoprotein assembly, remodeling, and clearance	0.371	0.0132	#NUM!	BMP1
Interferon alpha/beta signaling	0.371	0.0132	#NUM!	JAK1
3-phosphoinositide Degradation	0.367	0.00995	#NUM!	MTMR4,PTPRF
Signaling by NOTCH1	0.367	0.013	#NUM!	HES1
Xenobiotic Metabolism Signaling	0.366	0.00909	#NUM!	HS6ST2,MGST3,SRA1
PI3K/AKT Signaling	0.365	0.0099	#NUM!	ITGA2,JAK1
NF-κB Activation by Viruses	0.363	0.0128	#NUM!	ITGA2
Maturity Onset Diabetes of Young (MODY) Signaling	0.363	0.0128	#NUM!	KLF11
Hypoxia Signaling in the Cardiovascular System	0.363	0.0128	#NUM!	UBE2I
Natural Killer Cell Signaling	0.36	0.0098	#NUM!	HSPA1A,Hspa1b
Neurotrophin/TRK Signaling	0.358	0.0127	#NUM!	SORCS1
D-myo-inositol-5-phosphate Metabolism	0.355	0.00971	#NUM!	MTMR4,PTPRF
Caveolar-mediated Endocytosis Signaling	0.354	0.0125	#NUM!	ITGA2
IL-7 Signaling Pathway	0.354	0.0125	#NUM!	JAK1
IL-3 Signaling	0.35	0.0123	#NUM!	JAK1
IL-8 Signaling	0.35	0.00962	#NUM!	PLD3,RHOT1
Integrin Signaling	0.348	0.00957	#NUM!	ITGA2,RHOT1
Metabolism of water-soluble vitamins and cofactors	0.347	0.0122	#NUM!	PANK3
Estrogen-Dependent Breast Cancer Signaling	0.343	0.012	#NUM!	HSD17B11
Role of JAK family kinases in IL-6-type Cytokine Signaling	0.343	0.012	#NUM!	JAK1
JAK/STAT Signaling	0.343	0.012	#NUM!	JAK1
PI Metabolism	0.339	0.0119	#NUM!	MTMR4
Transport of bile salts and organic acids, metal ions and amine compounds	0.339	0.0119	#NUM!	SLC44A1
Activation of anterior HOX genes in hindbrain during early embryogenesis	0.339	0.0119	#NUM!	H2AC20
Mitochondrial Dysfunction	0.339	0.0087	#NUM!	DLD,MGST3,RHOT1
Integrin cell surface interactions	0.335	0.0118	#NUM!	ITGA2
Activation of NMDA receptors and postsynaptic events	0.335	0.0118	#NUM!	GRIA3
mTOR Signaling	0.334	0.0093	#NUM!	PLD3,RHOT1
3-phosphoinositide Biosynthesis	0.332	0.00926	#NUM!	MTMR4,PTPRF
Glucose metabolism	0.332	0.0116	#NUM!	NDC1
PDGF Signaling	0.328	0.0115	#NUM!	JAK1
ABRA Signaling Pathway	0.324	0.0114	#NUM!	DMD
Telomere Maintenance	0.321	0.0112	#NUM!	H2AC20
Amyloid fiber formation	0.321	0.0112	#NUM!	H2AC20
Regulation of Cellular Mechanics by Calpain Protease	0.321	0.0112	#NUM!	ITGA2
BMP signaling pathway	0.317	0.0111	#NUM!	BMP1
NAFLD Signaling Pathway	0.312	0.00889	#NUM!	CASP7,JAK1
MAPK6/MAPK4 signaling	0.311	0.0109	#NUM!	HSPB1
Role of Hypercytokinemia/hyperchemokinemia in the Pathogenesis of Influenza	0.311	0.0109	#NUM!	JAK1
Factors involved in megakaryocyte development and platelet production	0.307	0.0108	#NUM!	WEE1
Fcγ Receptor-mediated Phagocytosis in Macrophages and Monocytes	0.307	0.0108	#NUM!	PLD3
Apelin Adipocyte Signaling Pathway	0.307	0.0108	#NUM!	MGST3
MITF-M-dependent gene expression	0.301	0.0105	#NUM!	ASAH1
Heparan Sulfate Biosynthesis (Late Stages)	0.301	0.0105	#NUM!	HS6ST2
Cachexia Signaling Pathway	0.3	0.00815	#NUM!	CASP7,HSPA1A,Hspa1b
Transcriptional regulation by RUNX3	0.298	0.0104	#NUM!	HES1
Mitochondrial translation	0.295	0.0103	#NUM!	GADD45GIP1
Interferon gamma signaling	0.292	0.0102	#NUM!	JAK1
p53 Signaling	0.289	0.0101	#NUM!	E2F1
Neuropathic Pain Signaling in Dorsal Horn Neurons	0.283	0.0099	#NUM!	GRIA3
Class I MHC mediated antigen processing and presentation	0.28	0.00787	#NUM!	ASB3,NEDD4L,SPSB2
Heparan Sulfate Biosynthesis	0.28	0.0098	#NUM!	HS6ST2
Actin Cytoskeleton Signaling	0.277	0.00823	#NUM!	IQGAP3,ITGA2
Superpathway of Inositol Phosphate Compounds	0.277	0.00823	#NUM!	MTMR4,PTPRF
Potassium Channels	0.277	0.00971	#NUM!	KCNA6
Response of EIF2AK4 (GCN2) to amino acid deficiency	0.277	0.00971	#NUM!	GCN1
Mouse Embryonic Stem Cell Pluripotency	0.277	0.00971	#NUM!	JAK1
Pathogen Induced Cytokine Storm Signaling Pathway	0.276	0.00781	#NUM!	CASP7,COL11A1,JAK1
DNA Replication Pre-Initiation	0.274	0.00962	#NUM!	H2AC20
Apoptosis Signaling	0.271	0.00952	#NUM!	CASP7
Post-translational protein phosphorylation	0.266	0.00935	#NUM!	IGFBP5
Paxillin Signaling	0.266	0.00935	#NUM!	ITGA2
Signaling by VEGF	0.263	0.00926	#NUM!	HSPB1
Transport of inorganic cations/anions and amino acids/oligopeptides	0.263	0.00926	#NUM!	SLC25A1
Telomerase Signaling	0.263	0.00926	#NUM!	E2F1
PPAR Signaling	0.263	0.00926	#NUM!	SRA1
Wound Healing Signaling Pathway	0.26	0.00791	#NUM!	COL11A1,JAK1
Cardiac Hypertrophy Signaling (Enhanced)	0.259	0.00743	1	HSPB1,HSPB2,ITGA2,PDE7B
Cardiac Hypertrophy Signaling	0.248	0.00769	#NUM!	HSPB1,RHOT1
PD-1, PD-L1 cancer immunotherapy pathway	0.248	0.00877	#NUM!	JAK1
CDK5 Signaling	0.246	0.0087	#NUM!	ITGA2
RAF/MAP kinase cascade	0.245	0.00763	#NUM!	JAK1,NF1
Cholecystokinin/Gastrin-mediated Signaling	0.241	0.00855	#NUM!	RHOT1
Neutrophil Extracellular Trap Signaling Pathway	0.237	0.00726	#NUM!	CASP7,COL11A1,ITGA2
Neuregulin Signaling	0.236	0.0084	#NUM!	ITGA2
PAK Signaling	0.236	0.0084	#NUM!	ITGA2
Antioxidant Action of Vitamin C	0.236	0.0084	#NUM!	PLD3
Virus Entry via Endocytic Pathways	0.234	0.00833	#NUM!	ITGA2
L1CAM interactions	0.225	0.00806	#NUM!	ITGA2
Regulation of Insulin-like Growth Factor (IGF) transport and uptake by IGFBPs	0.225	0.00806	#NUM!	IGFBP5
IL-13 Signaling Pathway	0.223	0.008	#NUM!	JAK1
Th1 Pathway	0.223	0.008	#NUM!	JAK1
Glycosaminoglycan metabolism	0.217	0.00781	#NUM!	HS6ST2
GP6 Signaling Pathway	0.215	0.00775	#NUM!	COL11A1
HGF Signaling	0.209	0.00758	#NUM!	ITGA2
Synaptic Long Term Potentiation	0.205	0.00746	#NUM!	GRIA3
IL-27 Signaling Pathway	0.205	0.00746	#NUM!	JAK1
Dilated Cardiomyopathy Signaling Pathway	0	0.00667	#NUM!	DMD
Neurovascular Coupling Signaling Pathway	0	0.00429	#NUM!	GRIA3
Oxytocin Signaling Pathway	0	0.00702	#NUM!	HSPB1,HSPB2
CLEAR Signaling Pathway	0	0.00699	#NUM!	ASAH1,PSAP
ID1 Signaling Pathway	0	0.0049	#NUM!	E2F1
MicroRNA Biogenesis Signaling Pathway	0	0.00532	#NUM!	NDC1
Role of Osteoblasts in Rheumatoid Arthritis Signaling Pathway	0	0.00417	#NUM!	JAK1
Role of Osteoclasts in Rheumatoid Arthritis Signaling Pathway	0	0.00629	#NUM!	COL11A1,RHOT1
IL-10 Signaling	0	0.00645	#NUM!	JAK1
S100 Family Signaling Pathway	0	0.00254	#NUM!	CASP7,JAK1
Circadian Rhythm Signaling	0	0.00366	#NUM!	GRIA3
Synaptic Long Term Depression	0	0.00503	#NUM!	GRIA3
Chaperone Mediated Autophagy Signaling Pathway	0	0.00469	#NUM!	HSPA1A,Hspa1b,SNX10
Myelination Signaling Pathway	0	0.00606	#NUM!	BMP1,ITGA2
Activin Inhibin Signaling Pathway	0	0.00472	#NUM!	SKIL
Acetylcholine Receptor Signaling Pathway	0	0.00508	#NUM!	CASP7
Glutaminergic Receptor Signaling Pathway (Enhanced)	0	0.00608	#NUM!	GRIA3,PLD3
Sertoli Cell-Germ Cell Junction Signaling Pathway (Enhanced)	0	0.00422	#NUM!	ITGA2
G alpha (i) signalling events	0	0.00386	#NUM!	PSAP
Immunoregulatory interactions between a Lymphoid and a non-Lymphoid cell	0	0.00465	#NUM!	ITGA2
Cell surface interactions at the vascular wall	0	0.00465	#NUM!	ITGA2
Generic Transcription Pathway	0	0.00466	#NUM!	MED31,ZFP37
Class A/1 (Rhodopsin-like receptors)	0	0.003	#NUM!	PSAP
Signaling by ROBO receptors	0	0.00407	#NUM!	MYO9B
G alpha (s) signalling events	0	0.0069	#NUM!	PDE7B
RHO GTPases Activate Formins	0	0.00714	#NUM!	NUF2
Major pathway of rRNA processing in the nucleolus and cytosol	0	0.00538	#NUM!	EMG1
PTEN Regulation	0	0.00667	#NUM!	RING1
Intra-Golgi and retrograde Golgi-to-ER traffic	0	0.0049	#NUM!	AGPAT3
Signaling by the B Cell Receptor (BCR)	0	0.00588	#NUM!	DAPP1
Autism Signaling Pathway	0	0.00647	#NUM!	DLD,NF1
Pancreatic Secretion Signaling Pathway	0	0.00398	#NUM!	ARHGEF16
FXR/RXR Activation	0	0.00513	#NUM!	MGST3
BBSome Signaling Pathway	0	0.00202	#NUM!	RING1
WNT/SHH Axonal Guidance Signaling Pathway	0	0.00658	#NUM!	PARD6A
Glycation Signaling Pathway	0	0.00444	#NUM!	JAK1
Irritable Bowel Syndrome Signaling Pathway	0	0.00345	#NUM!	RHOT1
TRIM21 Intracellular Antibody Signaling Pathway	0	0.00176	#NUM!	JAK1
Tight Junction Signaling	0	0.00552	#NUM!	PARD6A
Clathrin-mediated Endocytosis Signaling	0	0.00478	#NUM!	HIP1
Cytotoxic T Lymphocyte-mediated Apoptosis of Target Cells	0	0.00234	#NUM!	CASP7
IL-17 Signaling	0	0.00529	#NUM!	JAK1
CXCR4 Signaling	0	0.00599	#NUM!	RHOT1
CTLA4 Signaling in Cytotoxic T Lymphocytes	0	0.00326	#NUM!	ITGA2,PLD3
IL-15 Signaling	0	0.0019	#NUM!	JAK1
Relaxin Signaling	0	0.00641	#NUM!	PDE7B
Factors Promoting Cardiogenesis in Vertebrates	0	0.00662	#NUM!	BMP1
Docosahexaenoic Acid (DHA) Signaling	0	0.00397	#NUM!	CASP7
Lipid Antigen Presentation by CD1	0	0.00242	#NUM!	PSAP
HMGB1 Signaling	0	0.00625	#NUM!	RHOT1
Androgen Signaling	0	0.00571	#NUM!	GTF2F1
CREB Signaling in Neurons	0	0.00162	#NUM!	GRIA3
Type I Diabetes Mellitus Signaling	0	0.00195	#NUM!	JAK1
p70S6K Signaling	0	0.00172	#NUM!	JAK1
CDC42 Signaling	0	0.00691	#NUM!	EXOC7,IQGAP3,ITGA2,PARD6A
ILK Signaling	0	0.00505	#NUM!	RHOT1
FAK Signaling	0	0.00192	#NUM!	EFNA2,ITGA2
EIF2 Signaling	0	0.0042	#NUM!	WARS1
Role of Osteoblasts, Osteoclasts and Chondrocytes in Rheumatoid Arthritis	0	0.00437	#NUM!	BMP1
Phospholipase C Signaling	0	0.00356	#NUM!	ARHGEF16,ITGA2,PLD3,RHOT1
Protein Kinase A Signaling	0	0.0049	#NUM!	PDE7B,PTPRF
Regulation of eIF4 and p70S6K Signaling	0	0.00529	#NUM!	ITGA2
Breast Cancer Regulation by Stathmin1	0	0.00493	#NUM!	ARHGEF16,E2F1,E2F8
PI3K Signaling in B Lymphocytes	0	0.00169	#NUM!	DAPP1
Role of Tissue Factor in Cancer	0	0.00478	#NUM!	ZEB1
Sertoli Cell-Sertoli Cell Junction Signaling	0	0.00405	#NUM!	ITGA2
Gap Junction Signaling	0	0.00599	#NUM!	CASP7,GRIA3
Epithelial Adherens Junction Signaling	0	0.00633	#NUM!	FER
TEC Kinase Signaling	0	0.00518	#NUM!	ITGA2,JAK1,RHOT1
Adipogenesis pathway	0	0.00725	#NUM!	NR2F2
Parkinson's Signaling Pathway	0	0.00316	#NUM!	GRIA3
PTEN Signaling	0	0.00654	#NUM!	ITGA2
Cardiac β-adrenergic Signaling	0	0.00556	#NUM!	PDE7B
IL-4 Signaling	0	0.00347	#NUM!	COL11A1,JAK1
B Cell Receptor Signaling	0	0.00156	#NUM!	DAPP1
WNT/β-catenin Signaling	0	0.00575	#NUM!	SOX6
Serotonin Receptor Signaling	0	0.00424	#NUM!	PLD3,RHOT1
cAMP-mediated signaling	0	0.00415	#NUM!	PDE7B
T Cell Receptor Signaling	0	0.00161	#NUM!	ITGA2
G-Protein Coupled Receptor Signaling	0	0.0014	#NUM!	PDE7B
Phagosome Formation	0	0.00281	#NUM!	ITGA2,PLD3
Phagosome Maturation	0	0.00585	#NUM!	DYNLT3
Autophagy	0	0.00455	#NUM!	E2F1
Th1 and Th2 Activation Pathway	0	0.00568	#NUM!	JAK1
Th2 Pathway	0	0.00709	#NUM!	JAK1
Sirtuin Signaling Pathway	0	0.00671	#NUM!	E2F1,NBN
Neuroinflammation Signaling Pathway	0	0.00301	#NUM!	JAK1
Th17 Activation Pathway	0	0.00204	#NUM!	JAK1
Endocannabinoid Neuronal Synapse Pathway	0	0.00671	#NUM!	GRIA3
Endocannabinoid Cancer Inhibition Pathway	0	0.00685	#NUM!	CASP7
T Cell Exhaustion Signaling Pathway	0	0.00176	#NUM!	JAK1
Systemic Lupus Erythematosus in T Cell Signaling Pathway	0	0.0031	#NUM!	CASP7,RHOT1
Systemic Lupus Erythematosus in B Cell Signaling Pathway	0	0.00137	#NUM!	JAK1
Hepatic Fibrosis Signaling Pathway	0	0.00719	#NUM!	ITGA2,JAK1,RHOT1
Necroptosis Signaling Pathway	0	0.00617	#NUM!	JAK1
Xenobiotic Metabolism General Signaling Pathway	0	0.00613	#NUM!	MGST3
Calcium Signaling	0	0.00459	#NUM!	GRIA3
