## Supplementary Table 9 for "Shared Lineage, Distinct Outcomes: Yap and Taz Loss Differentially Impact Schwann and Olfactory Ensheathing Cell Development Without Disrupting GnRH-1 Migration"

### Sheet: Sheet0
© 2000-2024 QIAGEN. All rights reserved.
Ingenuity Canonical Pathways	-log(p-value)	Ratio	z-score	Molecules
Protein Ubiquitination Pathway	7.91	0.0645	-0.243	CUL2,DNAJB1,DNAJC21,FBXW7,HSPA1A,HSPB1,HSPB2,MED20,PSMA5,PSMC2,PSMC3,STUB1,UBE2L3,UBE2Z,UBR2,USP3,USP37,USP46
RHO GTPase cycle	4.9	0.04	1.886	ARHGAP20,ARHGAP23,ARHGEF10L,BASP1,DOCK5,ERBIN,ESYT1,FARP2,FLOT1,IQGAP1,MYO6,PCDH7,PHIP,SLK,TMPO,TPM4,TRA2B,UACA
Regulation of mRNA stability by proteins that bind AU-rich elements	4.86	0.0899	0	EXOSC4,HSPA1A,HSPB1,PRKCA,PSMA5,PSMC2,PSMC3,XRN1
HIF1α Signaling	4.19	0.0519	1	CUL2,EIF4EBP1,HSPA1A,Hspa1b,MAP2K5,MTOR,PPP3CA,PRKCA,RAN,SAT1,STUB1
BAG2 Signaling Pathway	4.01	0.0805	#NUM!	HSPA1A,Hspa1b,PSMA5,PSMC2,PSMC3,SP1,STUB1
Deubiquitination	3.95	0.0453	0	ACTL6A,ACTR8,AXIN1,CDC25A,NFKBIA,NFRKB,PSMA5,PSMC2,PSMC3,SMAD2,USP3,USP37
PPARα/RXRα Activation	3.78	0.0508	0	ABCA1,ADIPOR1,AIP,GPD2,IKBKB,NFKBIA,PLCD1,PRKAB1,PRKCA,SMAD2
Huntington's Disease Signaling	3.63	0.0418	0.447	DNAJB1,HSPA1A,Hspa1b,IFT57,MTOR,PRKCA,PSMA5,PSMC2,PSMC3,SH3GL3,SP1,ZDHHC17
Transcriptional regulation by RUNX1	3.23	0.0526	0	ACTL6A,ARID1B,AXIN1,CCNH,CDK7,PSMA5,PSMC2,PSMC3
RIPK1-mediated regulated necrosis	3.22	0.125	0	FLOT1,PDCD6IP,STUB1,UBE2L3
MAPK6/MAPK4 signaling	3.03	0.0652	#NUM!	DNAJB1,HSPB1,MAPKAPK5,PSMA5,PSMC2,PSMC3
Mitotic G1 phase and G1/S transition	2.91	0.053	-0.816	CCNH,CDC25A,CDK7,CDKN2D,PSMA5,PSMC2,PSMC3
Aldosterone Signaling in Epithelial Cells	2.9	0.0468	#NUM!	DNAJB1,DNAJC21,HSPA1A,HSPB1,HSPB2,PIP4K2C,PLCD1,PRKCA
S Phase	2.84	0.06	0	CCNH,CDC25A,CDK7,PSMA5,PSMC2,PSMC3
Ion channel transport	2.71	0.0437	2.828	ATP13A1,ATP1A1,ATP2A2,ATP2B4,ATP6V1C1,ATP8A1,ATP9A,CLCN4
Hepatic Fibrosis Signaling Pathway	2.7	0.0312	0.905	APC2,AXIN1,BAMBI,COL1A1,IKBKB,ITGA2,LRP6,MAP2K5,MTOR,NFKBIA,PRKCA,SMAD2,SP1
Cachexia Signaling Pathway	2.69	0.0326	0.905	EIF2S2,GDF11,HSPA1A,Hspa1b,IKBKB,MTOR,PRKAB1,PRKCA,PSMA5,PSMC2,PSMC3,SMAD2
Nucleotide Excision Repair	2.65	0.055	1.633	ACTL6A,ACTR8,CCNH,CDK7,DDB1,NFRKB
Granzyme A Signaling	2.64	0.0667	2	H1-4,HMGB2,MBP,NDUFA12,Nme1
Cellular response to hypoxia	2.62	0.0658	-0.447	CITED2,CUL2,PSMA5,PSMC2,PSMC3
Mitotic G2-G2/M phases	2.48	0.04	0	CCNH,CDC25A,CDK7,NEDD1,PSMA5,PSMC2,PSMC3,TUBB4B
Microautophagy Signaling Pathway	2.46	0.044	-0.447	COL1A1,COL6A1,PRKAB1,PSMA5,PSMC2,PSMC3,VPS41
RNA polymerase II transcribes snRNA genes	2.45	0.0602	2.236	CCNT2,CDK7,GTF2B,RPRD1A,SP1
Phosphatidylethanolamine Biosynthesis II	2.4	0.25	#NUM!	PCYT2,PIGF
Syndecan interactions	2.37	0.111	#NUM!	COL1A1,ITGA2,PRKCA
Deadenylation-dependent mRNA decay	2.31	0.0714	0	EIF4A3,EXOSC4,PAN3,XRN1
E3 ubiquitin ligases ubiquitinate target proteins	2.31	0.0714	1	HLTF,PEX10,PRKDC,UBE2L3
FAT10 Signaling Pathway	2.31	0.0714	#NUM!	PSMA5,PSMC2,PSMC3,UBE2Z
Neutrophil Extracellular Trap Signaling Pathway	2.29	0.0291	2.111	COL1A1,COL6A1,ITGA2,MAP2K5,MTOR,NDUFA12,PLA2G12A,PLCD1,PNPLA8,PPP3CA,PRKCA,Pycard
Germ Cell-Sertoli Cell Junction Signaling	2.28	0.0409	#NUM!	AXIN1,BCAR1,IQGAP1,ITGA2,NECTIN3,RAB8B,TUBB4B
Unfolded protein response	2.24	0.0538	#NUM!	DNAJB1,DNAJC21,HSPA1A,Hspa1b,SEL1L
Metabolism of polyamines	2.23	0.0678	-1	PSMA5,PSMC2,PSMC3,SAT1
ERK/MAPK Signaling	2.22	0.0362	2.121	BCAR1,EIF4EBP1,HSPB1,HSPB2,ITGA2,MAPKAPK5,PLA2G12A,PRKCA
Calcium Transport I	2.2	0.2	#NUM!	ATP2A2,ATP2B4
Ferroptosis Signaling Pathway	2.18	0.0441	0.816	ABCA1,HSPB1,IREB2,PRKAB1,SAT1,SP1
CGAS-STING Signaling Pathway	2.15	0.0435	1.342	ATP6V1C1,IKBKB,NFKBIA,PCDH7,Pycard,TFAM
Death Receptor Signaling	2.15	0.051	0.447	HSPB1,HSPB2,IKBKB,NFKBIA,TIPARP
Class I MHC mediated antigen processing and presentation	2.12	0.0289	0.302	CUL2,FBXW7,IKBKB,PSMA5,PSMC2,PSMC3,RNF19A,STUB1,UBE2L3,UBE2Z,UBR2
Cellular response to heat stress	2.09	0.0495	1.342	DNAJB1,HSPA1A,HSPB1,HSPB2,MTOR
Hedgehog ligand biogenesis	2.08	0.0615	-1	PSMA5,PSMC2,PSMC3,SEL1L
Eicosanoid Signaling	2.08	0.0318	1.414	ATP2A2,HSPB1,HSPB2,MAPKAPK5,PLA2G12A,PLCD1,PNPLA8,PRKCA,SOX9
WNT/Ca+ pathway	2.06	0.0606	2	AXIN1,PLCD1,PPP3CA,PRKCA
ABC-family proteins mediated transport	2.06	0.0485	-1.342	EIF2S2,PSMA5,PSMC2,PSMC3,SEL1L
Oncogene Induced Senescence	2.05	0.0857	#NUM!	CDKN2D,ERF,SP1
C-type lectin receptors (CLRs)	2.05	0.0414	0	IKBKB,NFKBIA,PPP3CA,PSMA5,PSMC2,PSMC3
Sertoli Cell-Germ Cell Junction Signaling Pathway (Enhanced)	2.04	0.0338	0	AXIN1,BCAR1,IQGAP1,ITGA2,NECTIN3,PRKAB1,SMAD2,SP1
γ-glutamyl Cycle	2.04	0.167	#NUM!	GCLM,GGCT
Extracellular matrix organization	1.99	0.0467	0.447	COL1A1,COL6A1,DAG1,DMD,ITGA2
RNA Polymerase II Transcription	1.98	0.04	0.816	CCNH,CCNT2,CDK7,CSTF2T,EIF4A3,GTF2B
TP53 Regulates Transcription of DNA Repair Genes	1.97	0.0571	2	CCNH,CCNT2,CDK13,CDK7
Factors Promoting Cardiogenesis in Vertebrates	1.97	0.0397	1	APC2,AXIN1,LRP6,PLCD1,PRKCA,SMAD2
Signaling by ROBO receptors	1.95	0.0325	0	CUL2,DAG1,EIF4A3,ETF1,PRKCA,PSMA5,PSMC2,PSMC3
Type II Diabetes Mellitus Signaling	1.95	0.0395	0.816	ADIPOR1,IKBKB,MTOR,NFKBIA,PRKAB1,PRKCA
Translocation of SLC2A4 (GLUT4) to the plasma membrane	1.93	0.0556	1	EXOC4,MYO1C,PRKAB1,TUBB4B
Regulation of RUNX2 expression and activity	1.93	0.0556	-2	PSMA5,PSMC2,PSMC3,STUB1
IL-10 Signaling	1.91	0.0387	0.816	CDKN2D,IKBKB,MTOR,NFKBIA,PRKAB1,SP1
Estrogen Receptor Signaling	1.88	0.0267	3.162	EIF4EBP1,MED16,MED20,MTOR,NDUFA12,PLCD1,PRKAB1,PRKCA,PRKDC,SP1,TFAM
Hedgehog 'off' state	1.88	0.0439	#NUM!	IFT57,PSMA5,PSMC2,PSMC3,TUBB4B
Role of MAPK Signaling in Promoting the Pathogenesis of Influenza	1.87	0.0435	0.447	ATP6V1C1,NFKBIA,PLA2G12A,PNPLA8,PRKCA
Mechanisms of Viral Exit from Host Cells	1.86	0.0732	#NUM!	PDCD6IP,PRKCA,SH3GL3
PKR-mediated signaling	1.81	0.0513	0	EIF2S2,HSPA1A,IKBKB,TUBB4B
NF-κB Activation by Viruses	1.81	0.0513	2	IKBKB,ITGA2,NFKBIA,PRKCA
Regulation of lipid metabolism by PPARalpha	1.81	0.042	1.342	ABCA1,MED16,MED20,MED7,SP1
Antioxidant Action of Vitamin C	1.81	0.042	-1.342	IKBKB,NFKBIA,PLA2G12A,PLCD1,PNPLA8
Cardiac Hypertrophy Signaling (Enhanced)	1.8	0.0242	2.887	ATP2A2,EIF4EBP1,HSPB1,HSPB2,IKBKB,ITGA2,MAP2K5,MPPED2,MTOR,PDE4B,PLCD1,PPP3CA,PRKCA
Platelet Adhesion to exposed collagen	1.8	0.125	#NUM!	COL1A1,ITGA2
IL-17A Signaling in Fibroblasts	1.78	0.05	1	COL1A1,IKBKB,NFKBIA,PRKCA
Glucocorticoid Receptor Signaling	1.77	0.0233	#NUM!	CCNH,CDK7,GTF2B,HLTF,HSPA1A,Hspa1b,IKBKB,NDUFA12,NFKBIA,PLA2G12A,PPP3CA,PRKAB1,SMAD2,TFAM
Signaling by the B Cell Receptor (BCR)	1.73	0.0353	0	IKBKB,NFKBIA,PPP3CA,PSMA5,PSMC2,PSMC3
TCR signaling	1.71	0.0397	-0.447	IKBKB,NFKBIA,PSMA5,PSMC2,PSMC3
Ribonucleotide Reductase Signaling Pathway	1.69	0.0345	1.633	CDC25A,EIF4EBP1,HLTF,MTOR,SP1,TIPARP
Glycerophospholipid biosynthesis	1.68	0.0391	1.342	GPD2,MBOAT2,PCYT2,PLA2G12A,PNPLA8
Myelination Signaling Pathway	1.68	0.0273	1	AXIN1,DAG1,EIF4EBP1,ITGA2,MBP,MTOR,PPP3CA,SMAD2,ZEB2
Cyclins and Cell Cycle Regulation	1.67	0.0465	1	CCNH,CDC25A,CDK7,CDKN2D
Interleukin-1 family signaling	1.67	0.0388	-0.447	IKBKB,NFKBIA,PSMA5,PSMC2,PSMC3
IL-6 Signaling	1.67	0.0388	0.447	COL1A1,HSPB1,HSPB2,IKBKB,NFKBIA
Gap Junction Signaling	1.65	0.0269	-0.333	LRP6,MAP2K5,PLA2G12A,PLCD1,PPP3CA,PRKCA,SMAD2,SP1,TUBB4B
ABRA Signaling Pathway	1.64	0.0455	1	DMD,PPP3CA,SMTN,TPM4
Role of Osteoblasts, Osteoclasts and Chondrocytes in Rheumatoid Arthritis	1.64	0.0306	#NUM!	APC2,AXIN1,COL1A1,IKBKB,LRP6,NFKBIA,PPP3CA
Signaling by ERBB2	1.63	0.06	#NUM!	ERBIN,PRKCA,STUB1
Glycerol-3-phosphate Shuttle	1.61	0.5	#NUM!	GPD2
Transcriptional activity of SMAD2/SMAD3:SMAD4 heterotrimer	1.61	0.0588	#NUM!	CCNT2,SMAD2,SP1
Assembly of RNA Polymerase II Complex	1.61	0.0588	#NUM!	CCNH,CDK7,GTF2B
FAT10 Cancer Signaling Pathway	1.61	0.0588	#NUM!	IKBKB,NFKBIA,SMAD2
Oxytocin Signaling Pathway	1.61	0.0281	1.414	ATP2B4,HSPB1,HSPB2,MAP2K5,PLA2G12A,PPP3CA,PRKAB1,PRKCA
CLEAR Signaling Pathway	1.6	0.028	0.707	ATP6V1C1,CTSF,IKBKB,MTOR,PPP3CA,PRKAB1,PRKCA,STUB1
Degradation of beta-catenin by the destruction complex	1.59	0.044	-1	AXIN1,PSMA5,PSMC2,PSMC3
Axonal Guidance Signaling	1.58	0.0232	#NUM!	ABLIM1,BCAR1,EFNB1,FARP2,ITGA2,PLCD1,PLXNA2,PPP3CA,PRKCA,SEMA3D,SEMA3G,TUBB4B
Regulation of Apoptosis	1.57	0.0566	#NUM!	PSMA5,PSMC2,PSMC3
Spliceosomal Cycle	1.57	0.0566	#NUM!	DHX8,EIF4A3,RNF113A
Post-translational modification: synthesis of GPI-anchored proteins	1.56	0.043	0	OPCML,PIGF,PIGU,PIGX
Adipogenesis pathway	1.56	0.0362	-1.342	CCNH,CDK7,DLK1,FBXW7,SOX9
Role of PKR in Interferon Induction and Antiviral Response	1.55	0.036	0	HSPA1A,Hspa1b,IKBKB,NFKBIA,SP1
Signaling by TGF-beta Receptor Complex	1.55	0.0556	#NUM!	BAMBI,SMAD2,STUB1
UVB-Induced MAPK Signaling	1.55	0.0556	#NUM!	EIF4EBP1,MTOR,PRKCA
MicroRNA Biogenesis Signaling Pathway	1.55	0.0319	0	DNAJB1,EXOSC4,MTOR,RAN,SMAD2,XRN1
Reelin Signaling in Neurons	1.54	0.0357	1	ARHGEF10L,DAB1,MAP2K5,MTOR,NECTIN3
Orexin Signaling Pathway	1.53	0.029	2.646	ATP6V1C1,MTOR,PIP4K2C,PLA2G12A,PLCD1,PRKAB1,PRKCA
MITF-M-dependent gene expression	1.53	0.0421	0	ACTL6A,ARID1B,ATP6V1C1,USP46
Somitogenesis	1.53	0.0545	#NUM!	PSMA5,PSMC2,PSMC3
CD27 Signaling in Lymphocytes	1.51	0.0536	#NUM!	IKBKB,MAP2K5,NFKBIA
Senescence Pathway	1.5	0.0267	2.121	CDC25A,EIF4EBP1,IKBKB,MAP2K5,MAPKAPK5,MTOR,PPP3CA,SMAD2
DNA Methylation and Transcriptional Repression Signaling	1.49	0.0408	#NUM!	CDK13,CDK7,SP1,TFAM
UVA-Induced MAPK Signaling	1.49	0.0408	#NUM!	MTOR,PLCD1,PRKCA,TIPARP
NOD1/2 Signaling Pathway	1.49	0.0309	0	ERBIN,HSPA1A,Hspa1b,IKBKB,NFKBIA,Pycard
HSP90 chaperone cycle for steroid hormone receptors in the presence of ligand	1.49	0.0526	#NUM!	DNAJB1,HSPA1A,TUBB4B
TNF signaling	1.49	0.0526	#NUM!	IKBKB,STUB1,UBE2L3
Protein folding	1.48	0.0404	1	FBXW7,LONP2,PDCL,TUBB4B
Salvage Pathways of Pyrimidine Ribonucleotides	1.48	0.0404	#NUM!	CDK7,GRK5,HIPK1,Nme1
Neutrophil degranulation	1.47	0.0231	0.302	APRT,ATP8A1,CDK13,HSPA1A,IQGAP1,PSMA5,PSMC2,PSMC3,TMEM179B,TUBB4B,VAT1
TCF dependent signaling in response to WNT	1.45	0.0303	-0.816	AXIN1,LRP6,PSMA5,PSMC2,PSMC3,SOX9
Sumoylation Pathway	1.45	0.0396	#NUM!	NFKBIA,RAN,SP1,STUB1
Polyamine Regulation in Colon Cancer	1.45	0.0508	#NUM!	MAP2K5,MTOR,SAT1
Semaphorin Neuronal Repulsive Signaling Pathway	1.45	0.0338	0.447	FARP2,ITGA2,MAP2K5,PDE4B,PLXNA2
Glutathione Biosynthesis	1.44	0.333	#NUM!	GCLM
Geranylgeranyldiphosphate Biosynthesis	1.44	0.333	#NUM!	FNTB
NIK-->noncanonical NF-kB signaling	1.43	0.05	#NUM!	PSMA5,PSMC2,PSMC3
PTEN Regulation	1.43	0.0333	-1.342	MTOR,PSMA5,PSMC2,PSMC3,STUB1
Visual phototransduction	1.41	0.0492	#NUM!	FNTB,PRKCA,RLBP1
DNA Replication Pre-Initiation	1.41	0.0385	-2	GMNN,PSMA5,PSMC2,PSMC3
Pyrimidine Deoxyribonucleotides De Novo Biosynthesis I	1.4	0.0769	#NUM!	DTYMK,Nme1
D-myo-inositol (1,4,5)-Trisphosphate Biosynthesis	1.4	0.0769	#NUM!	PIP4K2C,PLCD1
Fc epsilon receptor (FCERI) signaling	1.38	0.0291	#NUM!	IKBKB,NFKBIA,PPP3CA,PSMA5,PSMC2,PSMC3
D-myo-inositol-5-phosphate Metabolism	1.38	0.0291	1.633	ATP1A1,CDC25A,NUDT9,PIP4K2C,PLCD1,PPP3CA
RAR Activation	1.38	0.023	1.897	CCNH,CDK7,CITED2,COL1A1,DLK1,HLTF,MPPED2,PDE4B,SOX9,SP1
WNK Renal Signaling Pathway	1.37	0.0374	#NUM!	CUL2,LRRC8B,PRKCA,UBR2
IL-8 Signaling	1.36	0.0288	1.342	EIF4EBP1,IKBKB,IQGAP1,MTOR,NFKBIA,PRKCA
Mitochondrial biogenesis	1.36	0.0469	#NUM!	PRKAB1,TFAM,USP46
Cytosolic sensors of pathogen-associated DNA	1.36	0.0469	#NUM!	IKBKB,NFKBIA,PRKDC
Signaling by VEGF	1.36	0.037	2	BCAR1,HSPB1,MTOR,PRKCA
PPAR Signaling	1.36	0.037	-1	AIP,CITED2,IKBKB,NFKBIA
Pyridoxal 5'-phosphate Salvage Pathway	1.34	0.0462	#NUM!	CDK7,GRK5,HIPK1
MTOR signalling	1.34	0.0714	#NUM!	EIF4EBP1,MTOR
Activin Inhibin Signaling Pathway	1.33	0.0283	0	BAMBI,COL1A1,IKBKB,MAP2K5,NFKBIA,SMAD2
Transcription from mitochondrial promoters	1.32	0.25	#NUM!	TFAM
Heme Biosynthesis from Uroporphyrinogen-III I	1.32	0.25	#NUM!	UROD
Spermine and Spermidine Degradation I	1.32	0.25	#NUM!	SAT1
Adenine and Adenosine Salvage I	1.32	0.25	#NUM!	APRT
Oxidized GTP and dGTP Detoxification	1.32	0.25	#NUM!	DXO
eNOS Signaling	1.32	0.0311	#NUM!	HSPA1A,Hspa1b,PRKAB1,PRKCA,STUB1
Energy dependent regulation of mTOR by LKB1-AMPK	1.31	0.069	#NUM!	MTOR,PRKAB1
EGR2 and SOX10-mediated initiation of Schwann cell myelination	1.31	0.069	#NUM!	DAG1,MBP
Macroautophagy	1.31	0.0448	#NUM!	ATG10,MTOR,PRKAB1
CD40 Signaling	1.31	0.0448	#NUM!	IKBKB,MAP2K5,NFKBIA
Inhibition of ARE-Mediated mRNA Degradation Pathway	1.3	0.0307	#NUM!	EXOSC4,PSMA5,PSMC2,PSMC3,XRN1
TNFR2 non-canonical NF-kB pathway	1.3	0.0441	#NUM!	PSMA5,PSMC2,PSMC3
mRNA Capping	1.29	0.0667	#NUM!	CCNH,CDK7
Protein ubiquitination	1.29	0.0667	#NUM!	UBE2L3,UBE2Z
Regulation of CDH11 Expression and Function	1.29	0.0667	#NUM!	SP1,ZEB2
Phospholipases	1.28	0.0435	#NUM!	PLA2G12A,PLCD1,PNPLA8
Glutamate binding, activation of AMPA receptors and synaptic plasticity	1.26	0.0645	#NUM!	MYO6,PRKCA
Role of Macrophages, Fibroblasts and Endothelial Cells in Rheumatoid Arthritis	1.25	0.0237	0.707	APC2,AXIN1,IKBKB,LRP6,NFKBIA,PLCD1,PPP3CA,PRKCA
Remodeling of Epithelial Adherens Junctions	1.25	0.0423	#NUM!	IQGAP1,MAPRE2,TUBB4B
RHO GTPases activate IQGAPs	1.24	0.0625	#NUM!	IQGAP1,TUBB4B
Chronic Myeloid Leukemia Signaling	1.23	0.0249	1.633	AXIN1,IKBKB,MTOR,PLCD1,PPP3CA,PRKAB1,RAN
Neuregulin Signaling	1.23	0.0336	#NUM!	ERBIN,ITGA2,MTOR,PRKCA
Reelin signalling pathway	1.22	0.2	#NUM!	DAB1
TNFR2 Signaling	1.21	0.0606	#NUM!	IKBKB,NFKBIA
Insulin Secretion Signaling Pathway	1.21	0.0246	1.134	EIF2S2,EIF4A3,EIF4EBP1,KLF11,MTOR,PLCD1,PRKCA
Melatonin Signaling	1.21	0.0405	#NUM!	MAP2K5,PLCD1,PRKCA
Mitochondrial Dysfunction	1.2	0.0232	0.707	ATP1A1,FBXW7,GPD2,MTOR,NDUFA12,PPP3CA,PRKAB1,TFAM
Synthesis of DNA	1.2	0.0328	-2	GMNN,PSMA5,PSMC2,PSMC3
WNT/β-catenin Signaling	1.2	0.0287	-2.236	APC2,AXIN1,LRP6,MARK2,SOX9
Androgen Signaling	1.19	0.0286	#NUM!	CCNH,CDK7,DNAJB1,GTF2B,PRKCA
Protein Kinase A Signaling	1.19	0.0221	0.378	CDC25A,H1-4,MPPED2,NFKBIA,PDE4B,PGP,PLCD1,PPP3CA,PRKCA
Processing of Capped Intron-Containing Pre-mRNA	1.19	0.0243	-1.134	CSTF2T,DHX8,EIF4A3,PPIL4,PRPF38A,RNF113A,TRA2B
4-1BB Signaling in T Lymphocytes	1.19	0.0588	#NUM!	IKBKB,NFKBIA
p38 MAPK Signaling	1.18	0.0323	1	HSPB1,HSPB2,MAPKAPK5,PLA2G12A
Angiopoietin Signaling	1.16	0.039	#NUM!	GRB14,IKBKB,NFKBIA
VDR/RXR Activation	1.15	0.0385	#NUM!	GTF2B,PRKCA,SP1
Hypoxia Signaling in the Cardiovascular System	1.15	0.0385	#NUM!	NFKBIA,UBE2L3,UBE2Z
Mitotic Metaphase and Anaphase	1.15	0.0254	-2.449	PSMA5,PSMC2,PSMC3,RAN,TMPO,TUBB4B
SLC15A4:TASL-dependent IRF5 activation	1.15	0.167	#NUM!	IKBKB
Glycerol Degradation I	1.15	0.167	#NUM!	GPD2
Striated Muscle Contraction	1.15	0.0556	#NUM!	DMD,TPM4
Signaling by MET	1.14	0.038	#NUM!	COL1A1,ITGA2,SH3GL3
Sirtuin Signaling Pathway	1.13	0.0235	1.134	ABCA1,ATG10,H1-4,MTOR,NDUFA12,PRKDC,SP1
Caveolar-mediated Endocytosis Signaling	1.13	0.0375	#NUM!	FLOT1,ITGA2,PRKCA
Role of MAPK Signaling in Inhibiting the Pathogenesis of Influenza	1.13	0.0375	#NUM!	NFKBIA,PLA2G12A,PNPLA8
Nucleotide Excision Repair Pathway	1.12	0.0541	#NUM!	CCNH,CDK7
Osteoarthritis Pathway	1.12	0.025	0.447	ITGA2,MTOR,PRKAB1,SMAD2,SOX9,SP1
IL-12 Signaling and Production in Macrophages	1.11	0.0248	0	COL1A1,IKBKB,MTOR,PRKAB1,PRKCA,PRKDC
TWEAK Signaling	1.1	0.0526	#NUM!	IKBKB,NFKBIA
MIF-mediated Glucocorticoid Regulation	1.1	0.0526	#NUM!	NFKBIA,PLA2G12A
Superpathway of Inositol Phosphate Compounds	1.1	0.0247	1.633	ATP1A1,CDC25A,NUDT9,PIP4K2C,PLCD1,PPP3CA
Cardiac conduction	1.1	0.0303	2	ATP1A1,ATP2A2,ATP2B4,HIPK1
Response to elevated platelet cytosolic Ca2+	1.1	0.0303	2	ENDOD1,PCDH7,PHACTR2,PRKCA
14-3-3-mediated Signaling	1.09	0.0301	#NUM!	PDCD6IP,PLCD1,PRKCA,TUBB4B
Hepatitis B Chronic Liver Pathogenesis Signaling Pathway	1.09	0.0266	0.447	DDB1,IKBKB,PRKCA,Pycard,SMAD2
Neddylation	1.08	0.0244	0	CUL2,DDB1,FBXW7,PSMA5,PSMC2,PSMC3
Aryl hydrocarbon receptor signalling	1.08	0.143	#NUM!	AIP
Ceramide Degradation	1.08	0.143	#NUM!	ACER3
Glycoaminoglycan-protein Linkage Region Biosynthesis	1.08	0.143	#NUM!	B3GALT6
Regulation of eIF4 and p70S6K Signaling	1.08	0.0265	#NUM!	EIF2S2,EIF4A3,EIF4EBP1,ITGA2,MTOR
PI Metabolism	1.08	0.0357	#NUM!	PIP4K2C,PLEKHA4,TNFAIP8L1
Transcriptional regulation of white adipocyte differentiation	1.08	0.0357	#NUM!	MED16,MED20,MED7
Integrin cell surface interactions	1.06	0.0353	#NUM!	COL1A1,COL6A1,ITGA2
LPS-stimulated MAPK Signaling	1.06	0.0353	#NUM!	IKBKB,NFKBIA,PRKCA
Role of MAPK Signaling in the Pathogenesis of Influenza	1.06	0.0353	#NUM!	PLA2G12A,PNPLA8,PRKCA
Pancreatic Secretion Signaling Pathway	1.05	0.0239	2.449	ATP2A2,ATP2B4,EIF4EBP1,MTOR,PLCD1,PRKCA
Docosahexaenoic Acid (DHA) Signaling	1.05	0.0238	0.816	MTOR,PLA2G12A,PLCD1,PNPLA8,PRKAB1,PRKCA
Regulation of the Epithelial Mesenchymal Transition by Growth Factors Pathway	1.04	0.0258	2.236	IKBKB,MAP2K5,MTOR,SMAD2,ZEB2
Wound Healing Signaling Pathway	1.04	0.0237	0	COL1A1,COL6A1,IKBKB,MAP2K5,NFKBIA,PRKCA
April Mediated Signaling	1.03	0.0476	#NUM!	IKBKB,NFKBIA
Pyrimidine Ribonucleotides Interconversion	1.03	0.0476	#NUM!	Nme1,PGP
Regulation of mitotic cell cycle	1.03	0.0341	#NUM!	PSMA5,PSMC2,PSMC3
Chaperone Mediated Autophagy Signaling Pathway	1.02	0.0188	1.265	ATP6V1C1,DNAJB1,HSPA1A,Hspa1b,IKBKB,MTOR,NFKBIA,PPP3CA,PRKAB1,PSMA5,Pycard,STUB1
Signaling by NOTCH4	1.02	0.0284	-1	FBXW7,PSMA5,PSMC2,PSMC3
NAP1L1 Transcription Regulation Signaling Pathway	1.02	0.0337	#NUM!	MTOR,NFKBIA,TUBB4B
B Cell Activating Factor Signaling	1.01	0.0465	#NUM!	IKBKB,NFKBIA
Sperm Motility	1.01	0.0233	1.342	MAP2K5,PDE4B,PLA2G12A,PLCD1,PNPLA8,PRKCA
Opioid Signalling	1.01	0.0333	#NUM!	PDE4B,PPP3CA,PRKCA
MSP-RON Signaling in Cancer Cells Pathway	1.01	0.028	1	MTOR,NFKBIA,SMAD2,SP1
Role of Chondrocytes in Rheumatoid Arthritis Signaling Pathway	0.997	0.0278	#NUM!	MTOR,PPP3CA,PRKAB1,Pycard
Apelin Endothelial Signaling Pathway	0.997	0.0278	2	MTOR,PRKAB1,PRKCA,SP1
TAK1-dependent IKK and NF-kappa-B activation	0.996	0.0455	#NUM!	IKBKB,NFKBIA
Collagen chain trimerization	0.996	0.0455	#NUM!	COL1A1,COL6A1
BER (Base Excision Repair) Pathway	0.996	0.0455	#NUM!	MAP2K5,SP1
Human Embryonic Stem Cell Pluripotency	0.995	0.0249	0.447	APC2,AXIN1,MAP2K5,PRKCA,SMAD2
PI3K/AKT Signaling	0.988	0.0248	2	EIF4EBP1,IKBKB,ITGA2,MTOR,NFKBIA
Acute Myeloid Leukemia Signaling	0.987	0.0326	#NUM!	EIF4EBP1,MAP2K5,MTOR
NER (Nucleotide Excision Repair, Enhanced Pathway)	0.987	0.0326	#NUM!	CCNH,CDK7,DDB1
Pyrimidine Ribonucleotides De Novo Biosynthesis	0.98	0.0444	#NUM!	Nme1,PGP
tRNA Splicing	0.98	0.0444	#NUM!	MPPED2,PDE4B
Lipophagy	0.98	0.111	#NUM!	PRKAB1
Cellular response to mitochondrial stress	0.98	0.111	#NUM!	EIF2S2
Sphingosine and Sphingosine-1-phosphate Metabolism	0.98	0.111	#NUM!	ACER3
Heme Biosynthesis II	0.98	0.111	#NUM!	UROD
Regulation of TP53 Activity through Phosphorylation	0.976	0.0323	#NUM!	HIPK1,MAPKAPK5,PRKAB1
RANK Signaling in Osteoclasts	0.976	0.0323	#NUM!	IKBKB,NFKBIA,PPP3CA
Cilium Assembly	0.975	0.0245	0.447	ATAT1,EXOC4,IFT57,NEDD1,TUBB4B
Beta-catenin independent WNT signaling	0.968	0.0244	#NUM!	PPP3CA,PRKCA,PSMA5,PSMC2,PSMC3
M-decay: degradation of maternal mRNAs by maternally stored factors	0.964	0.0435	#NUM!	EIF4A3,TUBB4B
MIF Regulation of Innate Immunity	0.964	0.0435	#NUM!	NFKBIA,PLA2G12A
Glutaminergic Receptor Signaling Pathway (Enhanced)	0.957	0.0213	1.89	IKBKB,MTOR,PLA2G12A,PLCD1,PNPLA8,PPP3CA,PRKCA
Dilated Cardiomyopathy Signaling Pathway	0.949	0.0267	#NUM!	ATP2A2,DAG1,DMD,MTOR
NAD Signaling Pathway	0.949	0.0267	1	DXO,H1-4,PRKAB1,TIPARP
Role of RIG1-like Receptors in Antiviral Innate Immunity	0.948	0.0426	#NUM!	IKBKB,NFKBIA
Immunogenic Cell Death Signaling Pathway	0.945	0.0312	#NUM!	HSPA1A,Hspa1b,Pycard
Transcriptional regulation by RUNX3	0.945	0.0312	#NUM!	PSMA5,PSMC2,PSMC3
Formation of the posterior neural plate	0.937	0.1	#NUM!	ZEB2
WNT/SHH Axonal Guidance Signaling Pathway	0.934	0.0263	2	PLXNA2,PRKCA,SEMA3D,SEMA3G
Circadian Rhythm Signaling	0.923	0.022	#NUM!	EIF4EBP1,MAP2K5,MTOR,PLCD1,PRKAB1,PRKCA
iNOS Signaling	0.919	0.0408	#NUM!	IKBKB,NFKBIA
nNOS Signaling in Neurons	0.919	0.0408	#NUM!	PPP3CA,PRKCA
Apelin Muscle Signaling Pathway	0.919	0.0408	#NUM!	PRKAB1,TFAM
Apelin Cardiomyocyte Signaling Pathway	0.907	0.03	#NUM!	ATP2A2,PLCD1,PRKCA
mTOR Signaling	0.905	0.0233	0	EIF4A3,EIF4EBP1,MTOR,PRKAB1,PRKCA
nNOS Signaling in Skeletal Muscle Cells	0.904	0.04	#NUM!	DAG1,DMD
3-phosphoinositide Biosynthesis	0.899	0.0231	1.342	ATP1A1,CDC25A,NUDT9,PIP4K2C,PPP3CA
NFE2L2 regulating tumorigenic genes	0.898	0.0909	#NUM!	SP1
Formation of the anterior neural plate	0.898	0.0909	#NUM!	ZEB2
Gap junction trafficking and regulation	0.89	0.0392	#NUM!	MYO6,TUBB4B
Transcriptional regulation by RUNX2	0.89	0.0392	#NUM!	COL1A1,SOX9
Cell Cycle: G2/M DNA Damage Checkpoint Regulation	0.89	0.0392	#NUM!	CDK7,PRKDC
Epithelial Adherens Junction Signaling	0.889	0.0253	1	FARP2,IQGAP1,NECTIN3,PRKAB1
Apoptotic execution phase	0.877	0.0385	#NUM!	H1-4,HMGB2
TNFR1 Signaling	0.877	0.0385	#NUM!	IKBKB,NFKBIA
Autophagy	0.875	0.0227	1.342	ATG10,MTOR,PPP3CA,PRKAB1,VPS41
GP1b-IX-V activation signalling	0.863	0.0833	#NUM!	COL1A1
Z-decay: degradation of maternal mRNAs by zygotically expressed factors	0.863	0.0833	#NUM!	EIF4A3
Necroptosis Signaling Pathway	0.861	0.0247	#NUM!	IKBKB,PLA2G12A,PPP3CA,Pycard
Apoptosis Signaling	0.861	0.0286	#NUM!	IKBKB,NFKBIA,PRKCA
NAFLD Signaling Pathway	0.846	0.0222	0	ATP2A2,IKBKB,MTOR,PRKAB1,Pycard
Amino acids regulate mTORC1	0.837	0.0364	#NUM!	ATP6V1C1,MTOR
Lymphotoxin β Receptor Signaling	0.837	0.0364	#NUM!	IKBKB,NFKBIA
Integration of energy metabolism	0.835	0.0278	#NUM!	ADIPOR1,IQGAP1,PRKCA
Platelet Aggregation (Plug Formation)	0.83	0.0769	#NUM!	COL1A1
SUMOylation of immune response proteins	0.83	0.0769	#NUM!	NFKBIA
Transcriptional regulation of testis differentiation	0.83	0.0769	#NUM!	SOX9
Cleavage and Polyadenylation of Pre-mRNA	0.83	0.0769	#NUM!	CSTF2T
EGF Signaling	0.825	0.0357	#NUM!	MTOR,PRKCA
HER-2 Signaling in Breast Cancer	0.823	0.0218	1.342	IKBKB,MTOR,NFKBIA,PRKCA,SP1
Gαq Signaling	0.815	0.0237	#NUM!	IKBKB,NFKBIA,PPP3CA,PRKCA
Cell Cycle Control of Chromosomal Replication	0.813	0.0351	#NUM!	CDK13,CDK7
Glioblastoma Multiforme Signaling	0.802	0.0234	#NUM!	APC2,AXIN1,MTOR,PLCD1
Phagosome Maturation	0.802	0.0234	#NUM!	ATP6V1C1,CTSF,TUBB4B,VPS41
Signaling by PDGF	0.801	0.0345	#NUM!	BCAR1,COL6A1
Formation of axial mesoderm	0.801	0.0714	#NUM!	SMAD2
DNA Double-Strand Break Repair by Non-Homologous End Joining	0.801	0.0714	#NUM!	PRKDC
Netrin Signaling	0.783	0.023	2	ABLIM1,MTOR,PPP3CA,PRKCA
Iron uptake and transport	0.778	0.0333	#NUM!	ATP6V1C1,IREB2
Endometrial Cancer Signaling	0.778	0.0333	#NUM!	APC2,AXIN1
Regulation of cholesterol biosynthesis by SREBP (SREBF)	0.773	0.0667	#NUM!	RAN
YAP1- and WWTR1 (TAZ)-stimulated gene expression	0.773	0.0667	#NUM!	HIPK1
Response of EIF2AK1 (HRI) to heme deficiency	0.773	0.0667	#NUM!	EIF2S2
S100 Family Signaling Pathway	0.771	0.0165	1.941	ADGRA3,AHNAK,ATP2A2,CELSR2,IKBKB,IQGAP1,MAP2K5,PLA2G12A,PLCD1,PRKCA,SMAD2,SP1,TPM4
Gamma carboxylation, hypusinylation, hydroxylation, and arylsulfatase activation	0.767	0.0328	#NUM!	ETF1,GGCX
Assembly of collagen fibrils and other multimeric structures	0.767	0.0328	#NUM!	COL1A1,COL6A1
Role of Osteoblasts in Rheumatoid Arthritis Signaling Pathway	0.765	0.0208	2.236	APC2,AXIN1,COL1A1,CTSF,LRP6
Cholecystokinin/Gastrin-mediated Signaling	0.763	0.0256	#NUM!	BCAR1,MAP2K5,PRKCA
Mismatch Repair	0.748	0.0625	#NUM!	MSH3
FOXO-mediated transcription of cell death genes	0.748	0.0625	#NUM!	CITED2
Granzyme B Signaling	0.748	0.0625	#NUM!	PRKDC
Collagen degradation	0.735	0.0312	#NUM!	COL1A1,COL6A1
Semaphorin interactions	0.735	0.0312	#NUM!	FARP2,PLXNA2
Peroxisomal protein import	0.735	0.0312	#NUM!	LONP2,PEX10
UFMylation Signaling Pathway	0.735	0.0312	#NUM!	ABCA1,EIF4A3
Sertoli Cell-Sertoli Cell Junction Signaling	0.73	0.0202	0.447	AXIN1,ITGA2,NECTIN3,RAB8B,TUBB4B
Aryl Hydrocarbon Receptor Signaling	0.729	0.0219	#NUM!	AIP,HSPB1,HSPB2,SP1
RAB geranylgeranylation	0.724	0.0308	#NUM!	RAB38,RAB8B
Transcriptional regulation of pluripotent stem cells	0.724	0.0588	#NUM!	SMAD2
FOXO-mediated transcription of cell cycle genes	0.724	0.0588	#NUM!	SMAD2
Germ layer formation at gastrulation	0.724	0.0588	#NUM!	SMAD2
RAN Signaling	0.724	0.0588	#NUM!	RAN
Activation of IRF by Cytosolic Pattern Recognition Receptors	0.714	0.0303	#NUM!	IKBKB,NFKBIA
Induction of Apoptosis by HIV1	0.714	0.0303	#NUM!	IKBKB,NFKBIA
L1CAM interactions	0.712	0.0242	#NUM!	CHL1,ITGA2,TUBB4B
Role of Osteoclasts in Rheumatoid Arthritis Signaling Pathway	0.709	0.0189	0.816	COL1A1,COL6A1,IKBKB,MAP2K5,NFKBIA,PPP3CA
Dopamine-DARPP32 Feedback in cAMP Signaling	0.707	0.0214	#NUM!	ATP2A2,PLCD1,PPP3CA,PRKCA
Collagen biosynthesis and modifying enzymes	0.704	0.0299	#NUM!	COL1A1,COL6A1
NoRC negatively regulates rRNA expression	0.704	0.0299	#NUM!	CCNH,CDK7
Mitotic Roles of Polo-Like Kinase	0.704	0.0299	#NUM!	CDC25A,SLK
Gastrin-CREB signalling pathway via PKC and MAPK	0.702	0.0556	#NUM!	PRKCA
Formation of definitive endoderm	0.702	0.0556	#NUM!	SMAD2
Complex I biogenesis	0.695	0.0294	#NUM!	NDUFA12,NDUFAF3
IL-17A Signaling in Airway Cells	0.695	0.0294	#NUM!	IKBKB,NFKBIA
D-myo-inositol (1,4,5,6)-Tetrakisphosphate Biosynthesis	0.691	0.0211	1	ATP1A1,CDC25A,NUDT9,PPP3CA
D-myo-inositol (3,4,5,6)-tetrakisphosphate Biosynthesis	0.691	0.0211	1	ATP1A1,CDC25A,NUDT9,PPP3CA
Cell Cycle: G1/S Checkpoint Regulation	0.685	0.029	#NUM!	CDC25A,CDKN2D
Glioma Signaling	0.685	0.0234	#NUM!	CDKN2D,MTOR,PRKCA
Signaling by Activin	0.681	0.0526	#NUM!	SMAD2
Unfolded Protein Response (UPR)	0.681	0.0526	#NUM!	EIF2S2
Regulation of TP53 Activity through Methylation	0.681	0.0526	#NUM!	JMY
Mismatch Repair in Eukaryotes	0.681	0.0526	#NUM!	MSH3
Superpathway of Geranylgeranyldiphosphate Biosynthesis I (via Mevalonate)	0.681	0.0526	#NUM!	FNTB
Macrophage Alternative Activation Signaling Pathway	0.68	0.0208	1	ABCA1,EIF4EBP1,MTOR,NFKBIA
Hepatic Fibrosis / Hepatic Stellate Cell Activation	0.68	0.0208	#NUM!	BAMBI,COL1A1,COL6A1,SMAD2
GP6 Signaling Pathway	0.678	0.0233	#NUM!	COL1A1,COL6A1,PRKCA
Pulmonary Fibrosis Idiopathic Signaling Pathway	0.677	0.0184	0	COL1A1,COL6A1,EIF4EBP1,ITGA2,MTOR,SMAD2
Endothelin-1 Signaling	0.67	0.0206	1	PLA2G12A,PLCD1,PNPLA8,PRKCA
Regulation of the Epithelial-Mesenchymal Transition Pathway	0.67	0.0206	#NUM!	AXIN1,MAP2K5,SMAD2,ZEB2
Basal Cell Carcinoma Signaling	0.667	0.0282	#NUM!	APC2,AXIN1
Signaling by Hippo	0.661	0.05	#NUM!	AMOTL2
Receptor-type tyrosine-protein phosphatases	0.661	0.05	#NUM!	LRRC4B
Serotonin Receptor Signaling	0.653	0.0169	1.414	EIF4EBP1,MAP2K5,MTOR,NFKBIA,PLA2G12A,PLCD1,PNPLA8,PRKCA
fMLP Signaling in Neutrophils	0.653	0.0226	#NUM!	NFKBIA,PPP3CA,PRKCA
COPII-mediated vesicle transport	0.649	0.0274	#NUM!	ANKRD28,CNIH1
Ephrin B Signaling	0.649	0.0274	#NUM!	AXIN1,EFNB1
Ribosomal Quality Control Signaling Pathway	0.648	0.0189	-1.342	EXOSC4,PSMA5,PSMC2,PSMC3,XRN1
Synaptic Long Term Potentiation	0.647	0.0224	#NUM!	PLCD1,PPP3CA,PRKCA
Synaptic Long Term Depression	0.644	0.0201	1	PLA2G12A,PLCD1,PNPLA8,PRKCA
Synaptic adhesion-like molecules	0.643	0.0476	#NUM!	FLOT1
Apelin Liver Signaling Pathway	0.643	0.0476	#NUM!	COL1A1
RNA Polymerase I Transcription	0.64	0.027	#NUM!	CCNH,CDK7
3-phosphoinositide Degradation	0.634	0.0199	1	ATP1A1,CDC25A,NUDT9,PPP3CA
trans-Golgi Network Vesicle Budding	0.632	0.0267	#NUM!	CLVS1,GOLGB1
Oxytocin in Brain Signaling Pathway	0.63	0.0198	1	MTOR,PLA2G12A,PNPLA8,PRKCA
Atherosclerosis Signaling	0.628	0.0219	#NUM!	COL1A1,PLA2G12A,PNPLA8
NRF2-mediated Oxidative Stress Response	0.627	0.0185	#NUM!	DNAJB1,DNAJC21,GCLM,MAP2K5,PRKCA
Ephrin Receptor Signaling	0.625	0.0197	#NUM!	AXIN1,BCAR1,EFNB1,ITGA2
RAC Signaling	0.622	0.0217	#NUM!	IQGAP1,ITGA2,PIP4K2C
Pulmonary Healing Signaling Pathway	0.62	0.0196	0	DLK1,NFKBIA,PRKAB1,PRKCA
Natural Killer Cell Signaling	0.62	0.0196	#NUM!	COL1A1,HSPA1A,Hspa1b,MTOR
Pre-NOTCH Expression and Processing	0.615	0.026	#NUM!	ATP2A2,SEL1L
Signaling by NOTCH1	0.615	0.026	#NUM!	DLK1,FBXW7
Toll-like Receptor Signaling	0.615	0.026	#NUM!	IKBKB,NFKBIA
Signaling by NODAL	0.608	0.0435	#NUM!	SMAD2
Nephrin family interactions	0.608	0.0435	#NUM!	IQGAP1
Nucleotide salvage	0.608	0.0435	#NUM!	APRT
NFE2L2 regulating anti-oxidant/detoxification enzymes	0.608	0.0435	#NUM!	GCLM
Apelin Cardiac Fibroblast Signaling Pathway	0.608	0.0435	#NUM!	PRKAB1
Role of WNT/GSK-3β Signaling in the Pathogenesis of Influenza	0.607	0.0256	#NUM!	APC2,AXIN1
Neurotrophin/TRK Signaling	0.599	0.0253	#NUM!	MAP2K5,SORCS1
Role of Tissue Factor in Cancer	0.597	0.0191	2	IKBKB,MAP2K5,MTOR,PRKCA
Interleukin-7 signaling	0.592	0.0417	#NUM!	BRWD1
RHO GTPases Activate NADPH Oxidases	0.592	0.0417	#NUM!	PRKCA
RAS processing	0.592	0.0417	#NUM!	FNTB
Vitamin-C Transport	0.592	0.0417	#NUM!	LRRC8B
Inflammasome pathway	0.592	0.0417	#NUM!	Pycard
Hedgehog 'on' state	0.588	0.0208	#NUM!	PSMA5,PSMC2,PSMC3
G-Protein Coupled Receptor Signaling	0.586	0.0154	2.111	ADGRA3,CELSR2,GRK5,IKBKB,MAP2K5,MPPED2,MTOR,NFKBIA,PDE4B,PPP3CA,PRKCA
DDX58/IFIH1-mediated induction of interferon-alpha/beta	0.584	0.0247	#NUM!	IKBKB,NFKBIA
IL-3 Signaling	0.584	0.0247	#NUM!	PPP3CA,PRKCA
Iron homeostasis signaling pathway	0.583	0.0207	#NUM!	ATP6V1C1,IREB2,SMAD2
Opioid Signaling Pathway	0.579	0.0177	0.447	GRK5,MAP2K5,NFKBIA,PPP3CA,PRKCA
Endocannabinoid Cancer Inhibition Pathway	0.577	0.0205	#NUM!	MAP2K5,MTOR,PRKAB1
Insulin processing	0.577	0.04	#NUM!	EXOC4
MyD88 cascade initiated on plasma membrane	0.577	0.04	#NUM!	IKBKB
Mitochondrial RNA degradation	0.577	0.04	#NUM!	FASTKD2
Putrescine Degradation III	0.577	0.04	#NUM!	SAT1
FLT3 Signaling in Hematopoietic Progenitor Cells	0.577	0.0244	#NUM!	EIF4EBP1,MTOR
BEX2 Signaling Pathway	0.569	0.0241	#NUM!	MTOR,NFKBIA
Metabolism of porphyrins	0.563	0.0385	#NUM!	UROD
Miscellaneous transport and binding events	0.563	0.0385	#NUM!	LRRC8B
Estrogen-mediated S-phase Entry	0.563	0.0385	#NUM!	CDC25A
The Visual Cycle	0.563	0.0385	#NUM!	RLBP1
PEDF Signaling	0.562	0.0238	#NUM!	IKBKB,NFKBIA
Multiple Sclerosis Signaling Pathway	0.557	0.0183	#NUM!	MBP,Pycard,TIPARP,UBR2
Calcium Signaling	0.557	0.0183	#NUM!	ATP2A2,ATP2B4,PPP3CA,TPM4
Activation of NMDA receptors and postsynaptic events	0.555	0.0235	#NUM!	PRKAB1,TUBB4B
TP53 Regulates Metabolic Genes	0.555	0.0235	#NUM!	MTOR,PRKAB1
Integrin signaling	0.549	0.037	#NUM!	BCAR1
ATF4 activates genes in response to endoplasmic reticulum stress	0.549	0.037	#NUM!	EXOSC4
Platelet homeostasis	0.548	0.0233	#NUM!	ATP2A2,ATP2B4
VEGF Family Ligand-Receptor Interactions	0.548	0.0233	#NUM!	PLA2G12A,PRKCA
KEAP1-NFE2L2 pathway	0.546	0.0197	#NUM!	PSMA5,PSMC2,PSMC3
PTEN Signaling	0.541	0.0196	#NUM!	BCAR1,IKBKB,ITGA2
Thrombin Signaling	0.54	0.018	#NUM!	ARHGEF10L,IKBKB,PLCD1,PRKCA
CDP-diacylglycerol Biosynthesis I	0.535	0.0357	#NUM!	MBOAT2
Oxidative Stress Induced Senescence	0.534	0.0227	#NUM!	CDKN2D,MAPKAPK5
Hepatic Cholestasis	0.532	0.0179	2	IKBKB,NFKBIA,PPP3CA,PRKCA
Relaxin Signaling	0.526	0.0192	#NUM!	MPPED2,NFKBIA,PDE4B
Interconversion of nucleotide di- and triphosphates	0.523	0.0345	#NUM!	DTYMK
Processing of Capped Intronless Pre-mRNA	0.523	0.0345	#NUM!	CSTF2T
RAB GEFs exchange GTP for GDP on RABs	0.521	0.0222	#NUM!	RAB38,RAB8B
p75 NTR receptor-mediated signalling	0.516	0.019	#NUM!	ARHGEF10L,IKBKB,NFKBIA
Histone Modification Signaling Pathway	0.515	0.0167	1	BAZ2B,BRWD1,H1-4,NEAT1,PRKDC
Regulation of TP53 Activity through Acetylation	0.51	0.0333	#NUM!	PIP4K2C
FOXO-mediated transcription of oxidative stress, metabolic and neuronal genes	0.51	0.0333	#NUM!	SMAD2
Phosphatidylglycerol Biosynthesis II (Non-plastidic)	0.51	0.0333	#NUM!	MBOAT2
ERBB Signaling	0.502	0.0215	#NUM!	MTOR,PRKCA
MyD88 dependent cascade initiated on endosome	0.499	0.0323	#NUM!	IKBKB
Transcriptional regulation of brown and beige adipocyte differentiation	0.499	0.0323	#NUM!	USP46
Prolactin Signaling	0.484	0.0208	#NUM!	PRKCA,SP1
Mitochondrial translation	0.478	0.0206	#NUM!	MRPL1,MRPS5
IL-1 Signaling	0.478	0.0206	#NUM!	IKBKB,NFKBIA
VEGF Signaling	0.478	0.0206	#NUM!	EIF2S2,PRKCA
Toll Like Receptor 3 (TLR3) Cascade	0.477	0.0303	#NUM!	IKBKB
Small Cell Lung Cancer Signaling	0.472	0.0204	#NUM!	IKBKB,NFKBIA
p53 Signaling	0.466	0.0202	#NUM!	JMY,PRKDC
Cargo concentration in the ER	0.466	0.0294	#NUM!	CNIH1
Actin Cytoskeleton Signaling	0.461	0.0165	1	APC2,BCAR1,IQGAP1,ITGA2
ATM Signaling	0.461	0.02	#NUM!	CDC25A,NFKBIA
Synaptogenesis Signaling Pathway	0.46	0.0158	1.342	DAB1,EFNB1,EIF4EBP1,MTOR,NECTIN3
GPVI-mediated activation cascade	0.456	0.0286	#NUM!	COL1A1
Activation of the pre-replicative complex	0.456	0.0286	#NUM!	GMNN
Nucleotide catabolism	0.456	0.0286	#NUM!	NUDT9
Neuropathic Pain Signaling in Dorsal Horn Neurons	0.455	0.0198	#NUM!	PLCD1,PRKCA
AMPK Signaling	0.454	0.0163	#NUM!	EIF4EBP1,HLTF,MTOR,PRKAB1
COPI-mediated anterograde transport	0.45	0.0196	#NUM!	GOLGB1,TUBB4B
Transcriptional regulation by the AP-2 (TFAP2) family of transcription factors	0.446	0.0278	#NUM!	CITED2
Mouse Embryonic Stem Cell Pluripotency	0.445	0.0194	#NUM!	APC2,AXIN1
Mitotic Prophase	0.439	0.0192	#NUM!	PRKCA,TMPO
Regulation of endogenous retroelements	0.439	0.0192	#NUM!	ACTL6A,ARID1B
Mitochondrial Fatty Acid Beta-Oxidation	0.437	0.027	#NUM!	DECR1
Gene and protein expression by JAK-STAT signaling after IL-12 stimulation	0.437	0.027	#NUM!	AIP
Molecular Mechanisms of Cancer	0.435	0.0139	0	ADGRA3,APC2,AXIN1,CDC25A,CDKN2D,CELSR2,ITGA2,LRP6,NFKBIA,PRKCA,PRKDC,SMAD2
Phagosome Formation	0.431	0.0141	2.53	ADGRA3,BCAR1,CELSR2,ITGA2,MAP2K5,MTOR,PIP4K2C,PLA2G12A,PNPLA8,PRKCA
MyD88-independent TLR4 cascade	0.428	0.0263	#NUM!	IKBKB
Triglyceride metabolism	0.428	0.0263	#NUM!	GPD2
tRNA Charging	0.428	0.0263	#NUM!	WARS1
Paxillin Signaling	0.424	0.0187	#NUM!	BCAR1,ITGA2
Cardiac β-adrenergic Signaling	0.423	0.0167	#NUM!	ATP2A2,MPPED2,PDE4B
Tight Junction Signaling	0.419	0.0166	#NUM!	CSTF2T,MARK2,NECTIN3
Erythropoietin Signaling Pathway	0.419	0.0166	#NUM!	MTOR,NFKBIA,PRKCA
MAP kinase activation	0.419	0.0256	#NUM!	IKBKB
Regulation of TP53 Expression and Degradation	0.419	0.0256	#NUM!	MTOR
NGF-stimulated transcription	0.419	0.0256	#NUM!	SH3GL3
ISGylation Signaling Pathway	0.414	0.0183	#NUM!	ITGA2,UBE2L3
Phase II - Conjugation of compounds	0.414	0.0183	#NUM!	GCLM,GGCT
Mitophagy	0.41	0.025	#NUM!	UBE2L3
Sphingolipid metabolism	0.409	0.0182	#NUM!	ACER3,SAMD8
Hematoma Resolution Signaling Pathway	0.409	0.0154	1	ADIPOR1,ATAT1,NDUFA12,PRKAB1
Cardiac Hypertrophy Signaling	0.406	0.0154	2	HSPB1,MTOR,PLCD1,PPP3CA
DAG and IP3 signaling	0.402	0.0244	#NUM!	PRKCA
RET signaling	0.402	0.0244	#NUM!	PRKCA
mRNA 3 Prime End Processing Signaling Pathway	0.4	0.0179	#NUM!	CSTF2T,EXOSC4
Regulation of Actin-based Motility by Rho	0.4	0.0179	#NUM!	ITGA2,PIP4K2C
RAF/MAP kinase cascade	0.4	0.0153	#NUM!	IQGAP1,PSMA5,PSMC2,PSMC3
MyD88:MAL(TIRAP) cascade initiated on plasma membrane	0.394	0.0238	#NUM!	IKBKB
Activation of gene expression by SREBF (SREBP)	0.394	0.0238	#NUM!	SP1
Cohesin Chromatin Regulation Pathway	0.394	0.0152	1	MED16,MED20,MED7,PCDH7
Signaling by SCF-KIT	0.386	0.0233	#NUM!	PRKCA
Smooth Muscle Contraction	0.386	0.0233	#NUM!	TPM4
Intrinsic Prothrombin Activation Pathway	0.386	0.0233	#NUM!	COL1A1
Acute Phase Response Signaling	0.383	0.0157	#NUM!	IKBKB,MTOR,NFKBIA
Signaling by Rho Family GTPases	0.382	0.0149	2	IQGAP1,ITGA2,PIP4K2C,STMN1
Amyotrophic Lateral Sclerosis Signaling	0.381	0.0172	#NUM!	PPP3CA,RNF19A
Sleep NREM Signaling Pathway	0.381	0.0172	#NUM!	MAP2K5,PRKCA
Prostate Cancer Signaling	0.381	0.0172	#NUM!	MTOR,NFKBIA
Production of Nitric Oxide and Reactive Oxygen Species in Macrophages	0.38	0.0156	#NUM!	IKBKB,NFKBIA,PRKCA
Elastic fibre formation	0.379	0.0227	#NUM!	FBLN5
Netrin-1 signaling	0.379	0.0227	#NUM!	ABLIM1
TBC/RABGAPs	0.379	0.0227	#NUM!	RAB8B
Assembly and cell surface presentation of NMDA receptors	0.379	0.0227	#NUM!	TUBB4B
Aggrephagy	0.379	0.0227	#NUM!	TUBB4B
Nonsense-Mediated Decay (NMD)	0.377	0.0171	#NUM!	EIF4A3,ETF1
Colorectal Cancer Metastasis Signaling	0.376	0.0148	#NUM!	AXIN1,LRP6,MSH3,SMAD2
Leukocyte Extravasation Signaling	0.373	0.0155	#NUM!	BCAR1,ITGA2,PRKCA
ESR-mediated signaling	0.373	0.0169	#NUM!	AXIN1,SP1
Sphingosine-1-phosphate Signaling	0.373	0.0169	#NUM!	ACER3,PLCD1
GPCR-Mediated Nutrient Sensing in Enteroendocrine Cells	0.373	0.0169	#NUM!	PLCD1,PRKCA
Signaling by Insulin receptor	0.371	0.0222	#NUM!	ATP6V1C1
Carboxyterminal post-translational modifications of tubulin	0.371	0.0222	#NUM!	TUBB4B
Cell Cycle Checkpoints	0.371	0.0147	-1	CDC25A,PSMA5,PSMC2,PSMC3
IL-33 Signaling Pathway	0.366	0.0153	#NUM!	IKBKB,MTOR,NFKBIA
Fc Epsilon RI Signaling	0.364	0.0167	#NUM!	PLA2G12A,PRKCA
Virus Entry via Endocytic Pathways	0.364	0.0167	#NUM!	ITGA2,PRKCA
Nitric Oxide Signaling in the Cardiovascular System	0.364	0.0167	#NUM!	ATP2A2,PRKCA
Apelin Pancreas Signaling Pathway	0.364	0.0217	#NUM!	PRKAB1
IL-23 Signaling Pathway	0.364	0.0217	#NUM!	NFKBIA
Adrenergic Receptor Signaling Pathway (Enhanced)	0.363	0.0152	#NUM!	ATP6V1C1,PLCD1,PRKCA
Heme signaling	0.357	0.0213	#NUM!	USP46
Role of NANOG in Mammalian Embryonic Stem Cell Pluripotency	0.352	0.0163	#NUM!	APC2,AXIN1
G alpha (z) signalling events	0.351	0.0208	#NUM!	PRKCA
DNA Damage Bypass	0.351	0.0208	#NUM!	DDB1
Inositol phosphate metabolism	0.351	0.0208	#NUM!	PLCD1
Nonhomologous End-Joining (NHEJ)	0.344	0.0204	#NUM!	PRKDC
Pyruvate metabolism	0.344	0.0204	#NUM!	GID8
PFKFB4 Signaling Pathway	0.344	0.0204	#NUM!	MAP2K5
Asparagine N-linked glycosylation	0.344	0.016	#NUM!	FUT8,SEL1L
Intra-Golgi and retrograde Golgi-to-ER traffic	0.341	0.0147	#NUM!	BICD1,BNIP1,TUBB4B
Signaling by TGFBR3	0.338	0.02	#NUM!	SP1
MYC Mediated Apoptosis Signaling	0.338	0.02	#NUM!	IKBKB
Endocannabinoid Developing Neuron Pathway	0.336	0.0157	#NUM!	MAP2K5,MTOR
MHC class II antigen presentation	0.332	0.0156	#NUM!	CTSF,TUBB4B
NR1H2 and NR1H3-mediated signaling	0.331	0.0196	#NUM!	ABCA1
Transcriptional and post-translational regulation of MITF-M expression and activity	0.331	0.0196	#NUM!	SOX9
UVC-Induced MAPK Signaling	0.331	0.0196	#NUM!	PRKCA
Clathrin-mediated Endocytosis Signaling	0.326	0.0144	#NUM!	MYO6,PPP3CA,SH3GL3
B-WICH complex positively regulates rRNA expression	0.325	0.0192	#NUM!	MYO1C
Neuroprotective Role of THOP1 in Alzheimer's Disease	0.325	0.0154	#NUM!	PREP,PRSS12
TR/RXR Activation	0.321	0.0153	#NUM!	MBP,MTOR
Coronavirus Pathogenesis Pathway	0.321	0.0142	#NUM!	IKBKB,NFKBIA,Pycard
Signaling by EGFR	0.319	0.0189	#NUM!	SH3GL3
HGF Signaling	0.318	0.0152	#NUM!	ITGA2,PRKCA
P2Y Purinergic Receptor Signaling Pathway	0.314	0.015	#NUM!	PLCD1,PRKCA
IL-27 Signaling Pathway	0.311	0.0149	#NUM!	MTOR,Pycard
Gα12/13 Signaling	0.311	0.0149	#NUM!	IKBKB,NFKBIA
Cell surface interactions at the vascular wall	0.31	0.014	#NUM!	COL1A1,GRB14,ITGA2
Intrinsic Pathway for Apoptosis	0.308	0.0182	#NUM!	UACA
Signaling by PTK6	0.308	0.0182	#NUM!	BCAR1
Sensory processing of sound by outer hair cells of the cochlea	0.308	0.0182	#NUM!	MYO1C
CCR3 Signaling in Eosinophils	0.304	0.0147	#NUM!	PLA2G12A,PRKCA
NLR signaling pathways	0.303	0.0179	#NUM!	IKBKB
DNA Damage/Telomere Stress Induced Senescence	0.303	0.0179	#NUM!	H1-4
CNTF Signaling	0.303	0.0179	#NUM!	MTOR
CSDE1 Signaling Pathway	0.297	0.0175	#NUM!	PABPC4
Triacylglycerol Biosynthesis	0.297	0.0175	#NUM!	MBOAT2
Regulation of IL-2 Expression in Activated and Anergic T Lymphocytes	0.294	0.0128	0.816	IKBKB,NFKBIA,PABPC4,PPP3CA,SMAD2,TOB1
STAT3 Pathway	0.294	0.0144	#NUM!	CDC25A,MAP2K5
RHOGDI Signaling	0.294	0.0136	#NUM!	ITGA2,PIP4K2C,PRKCA
Circadian Clock	0.292	0.0172	#NUM!	USP46
Role of CHK Proteins in Cell Cycle Checkpoint Control	0.292	0.0172	#NUM!	CDC25A
Role of IL-17A in Arthritis	0.292	0.0172	#NUM!	NFKBIA
Insulin Receptor Signaling	0.291	0.0143	#NUM!	EIF4EBP1,MTOR
Signaling by ERBB4	0.287	0.0169	#NUM!	STMN1
Semaphorin Signaling in Neurons	0.287	0.0169	#NUM!	PLXNA2
Nuclear Cytoskeleton Signaling Pathway	0.286	0.0134	#NUM!	ITGA2,PRKDC,TUBB4B
Glycation Signaling Pathway	0.284	0.0133	#NUM!	IKBKB,MTOR,PRKCA
GADD45 Signaling	0.282	0.0167	#NUM!	SMAD2
PCP (Planar Cell Polarity) Pathway	0.282	0.0167	#NUM!	EFNB1
Autism Signaling Pathway	0.281	0.0129	1	AXIN1,EIF4EBP1,LRP6,MTOR
DHCR24 Signaling Pathway	0.278	0.0139	#NUM!	PRKCA,SOX9
Retinoic acid Mediated Apoptosis Signaling	0.277	0.0164	#NUM!	TIPARP
Role of NFAT in Cardiac Hypertrophy	0.276	0.0132	#NUM!	PLCD1,PPP3CA,PRKCA
Kinesins	0.273	0.0161	#NUM!	TUBB4B
PIP3 activates AKT signaling	0.269	0.0136	#NUM!	MTOR,PIP4K2C
NCAM signaling for neurite out-growth	0.268	0.0159	#NUM!	COL6A1
Xenobiotic Metabolism CAR Signaling Pathway	0.267	0.0129	#NUM!	CITED2,MAP2K5,PRKCA
Parkinson's Signaling Pathway	0.267	0.0127	#NUM!	ATP6V1C1,NDUFA12,Pycard,TUBB4B
Thrombopoietin Signaling	0.263	0.0156	#NUM!	PRKCA
Endocannabinoid Neuronal Synapse Pathway	0.263	0.0134	#NUM!	PLCD1,PPP3CA
Eukaryotic Translation Initiation	0.26	0.0133	#NUM!	EIF2S2,EIF4EBP1
Role of JAK2 in Hormone-like Cytokine Signaling	0.259	0.0154	#NUM!	HLTF
ERB2-ERBB3 Signaling	0.259	0.0154	#NUM!	SP1
SPINK1 Pancreatic Cancer Pathway	0.255	0.0152	#NUM!	SMAD2
EIF2 Signaling	0.253	0.0126	#NUM!	EIF2S2,EIF4A3,WARS1
Role of PI3K/AKT Signaling in the Pathogenesis of Influenza	0.25	0.0149	#NUM!	NFKBIA
ERBB4 Signaling	0.25	0.0149	#NUM!	PRKCA
cAMP-mediated signaling	0.247	0.0124	#NUM!	MPPED2,PDE4B,PPP3CA
Agrin Interactions at Neuromuscular Junction	0.246	0.0147	#NUM!	DAG1
Sensory processing of sound by inner hair cells of the cochlea	0.242	0.0145	#NUM!	MYO1C
GM-CSF Signaling	0.238	0.0143	#NUM!	PPP3CA
Ovarian Cancer Signaling	0.236	0.0126	#NUM!	AXIN1,MTOR
Chondroitin Sulfate Biosynthesis	0.234	0.0141	#NUM!	B3GALT6
HMGB1 Signaling	0.233	0.0125	#NUM!	MAP2K5,SP1
HEY1 Signaling Pathway	0.231	0.0124	#NUM!	PRKAB1,SMAD2
Dermatan Sulfate Biosynthesis	0.227	0.0137	#NUM!	B3GALT6
Xenobiotic Metabolism General Signaling Pathway	0.226	0.0123	#NUM!	MAP2K5,PRKCA
ISG15 antiviral mechanism	0.223	0.0135	#NUM!	EIF4A3
Senescence-Associated Secretory Phenotype (SASP)	0.223	0.0135	#NUM!	CDKN2D
ERK5 Signaling	0.223	0.0135	#NUM!	MAP2K5
Extra-nuclear estrogen signaling	0.22	0.0133	#NUM!	HSPB1
GPCR-Mediated Integration of Enteroendocrine Signaling Exemplified by an L Cell	0.22	0.0133	#NUM!	PLCD1
Plasma lipoprotein assembly, remodeling, and clearance	0.216	0.0132	#NUM!	ABCA1
Leptin Signaling in Obesity	0.216	0.0132	#NUM!	PLCD1
Macropinocytosis Signaling	0.216	0.0132	#NUM!	PRKCA
Growth Hormone Signaling	0.213	0.013	#NUM!	PRKCA
Maturity Onset Diabetes of Young (MODY) Signaling	0.209	0.0128	#NUM!	KLF11
Renal Cell Carcinoma Signaling	0.209	0.0128	#NUM!	CUL2
Thyroid Cancer Signaling	0.206	0.0127	#NUM!	MTOR
G alpha (12/13) signalling events	0.203	0.0125	#NUM!	ARHGEF10L
Role of BRCA1 in DNA Damage Response	0.203	0.0125	#NUM!	HLTF
IL-7 Signaling Pathway	0.203	0.0125	#NUM!	CDC25A
Signaling by NTRK1 (TRKA)	0.2	0.0123	#NUM!	MAP2K5
Chemokine Signaling	0.2	0.0123	#NUM!	PRKCA
Neurovascular Coupling Signaling Pathway	0	0.00858	#NUM!	PLA2G12A,PNPLA8
Pyroptosis Signaling Pathway	0	0.0098	#NUM!	Pycard
ID1 Signaling Pathway	0	0.0049	#NUM!	SMAD2
IL-13 Signaling Pathway	0	0.008	#NUM!	MTOR
CDX Gastrointestinal Cancer Signaling Pathway	0	0.0102	#NUM!	EFNB1,IKBKB
Macrophage Classical Activation Signaling Pathway	0	0.0106	#NUM!	IKBKB,NFKBIA
Pathogen Induced Cytokine Storm Signaling Pathway	0	0.00781	#NUM!	COL1A1,COL6A1,Pycard
Acetylcholine Receptor Signaling Pathway	0	0.0102	#NUM!	PLCD1,PRKCA
NFKBIE Signaling Pathway	0	0.00668	#NUM!	ANKRD28,IKBKB,NFKBIA
LPS/IL-1 Mediated Inhibition of RXR Function	0	0.00337	#NUM!	ABCA1
Telomere Maintenance	0	0.0112	#NUM!	ANKRD28
Glycosaminoglycan metabolism	0	0.00781	#NUM!	B3GALT6
Immunoregulatory interactions between a Lymphoid and a non-Lymphoid cell	0	0.0093	#NUM!	COL1A1,ITGA2
Fcgamma receptor (FCGR) dependent phagocytosis	0	0.00602	#NUM!	MYO1C
Generic Transcription Pathway	0	0.00699	#NUM!	MED16,MED20,MED7
Gene Silencing by RNA	0	0.00971	#NUM!	RAN
Binding and Uptake of Ligands by Scavenger Receptors	0	0.00877	#NUM!	COL1A1
EPH-Ephrin signaling	0	0.0108	#NUM!	EFNB1
Regulation of Insulin-like Growth Factor (IGF) transport and uptake by IGFBPs	0	0.00806	#NUM!	NUCB1
Costimulation by the CD28 family	0	0.00758	#NUM!	MTOR
G alpha (q) signalling events	0	0.00571	#NUM!	GRK5
G alpha (s) signalling events	0	0.0069	#NUM!	GRK5
Transport of bile salts and organic acids, metal ions and amine compounds	0	0.0119	#NUM!	EMB
Cell junction organization	0	0.0109	#NUM!	NECTIN3
O-linked glycosylation	0	0.00885	#NUM!	DAG1
RHO GTPases Activate Formins	0	0.00714	#NUM!	TUBB4B
Major pathway of rRNA processing in the nucleolus and cytosol	0	0.00538	#NUM!	EXOSC4
Mitotic Prometaphase	0	0.00976	#NUM!	NEDD1,TUBB4B
Glucose metabolism	0	0.0116	#NUM!	PGP
Eukaryotic Translation Termination	0	0.0082	#NUM!	ETF1
Interferon gamma signaling	0	0.0102	#NUM!	TRIM35
Cargo recognition for clathrin-mediated endocytosis	0	0.00952	#NUM!	SH3GL3
Clathrin-mediated endocytosis	0	0.00775	#NUM!	SH3GL3
Post-translational protein phosphorylation	0	0.00935	#NUM!	NUCB1
Response of EIF2AK4 (GCN2) to amino acid deficiency	0	0.00971	#NUM!	EIF2S2
Factors involved in megakaryocyte development and platelet production	0	0.0108	#NUM!	DOCK5
LXR/RXR Activation	0	0.00763	#NUM!	ABCA1
Protein Sorting Signaling Pathway	0	0.011	#NUM!	SNX30,WASHC4
FXR/RXR Activation	0	0.0103	#NUM!	GCLM,PRKAB1
BBSome Signaling Pathway	0	0.00606	#NUM!	ADGRA3,CELSR2,IFT57
Mitochondrial Division Signaling Pathway	0	0.012	#NUM!	PPP3CA,PRKAB1
Sheddase Signaling Pathway	0	0.00976	#NUM!	COL1A1,MTOR
Chromatin organization	0	0.0118	#NUM!	ACTL6A,ARID1B,BRWD1
Mitochondrial protein degradation	0	0.0102	#NUM!	TFAM
Respiratory electron transport	0	0.0114	#NUM!	NDUFA12
Cyclophilin Signaling Pathway	0	0.012	#NUM!	ABCA1,NFKBIA,PPP3CA
Irritable Bowel Syndrome Signaling Pathway	0	0.0069	#NUM!	IKBKB,LRP6
Lung Ionic Balance Signaling Pathway	0	0.0114	1.633	ADGRA3,ATP1A1,CELSR2,PLCD1,PRKAB1,PRKCA
TRIM21 Intracellular Antibody Signaling Pathway	0	0.00705	-1	IKBKB,PSMA5,PSMC2,PSMC3
α-Adrenergic Signaling	0	0.00909	#NUM!	PRKCA
Fcγ Receptor-mediated Phagocytosis in Macrophages and Monocytes	0	0.0108	#NUM!	PRKCA
Role of Pattern Recognition Receptors in Recognition of Bacteria and Viruses	0	0.00649	#NUM!	PRKCA
Role of NFAT in Regulation of the Immune Response	0	0.00286	#NUM!	IKBKB,NFKBIA,PPP3CA
CCR5 Signaling in Macrophages	0	0.002	#NUM!	PRKCA
Calcium-induced T Lymphocyte Apoptosis	0	0.00645	#NUM!	ATP2A2,PPP3CA,PRKCA
CXCR4 Signaling	0	0.012	#NUM!	BCAR1,PRKCA
CTLA4 Signaling in Cytotoxic T Lymphocytes	0	0.00163	#NUM!	ITGA2
IL-15 Production	0	0.0082	#NUM!	MAP2K5
CD28 Signaling in T Helper Cells	0	0.00575	#NUM!	IKBKB,NFKBIA,PPP3CA
IL-15 Signaling	0	0.0019	#NUM!	MTOR
Dendritic Cell Maturation	0	0.00659	1	COL1A1,IKBKB,NFKBIA,PLCD1
Cellular Effects of Sildenafil (Viagra)	0	0.0115	-0.707	ADGRA3,ATP2A2,CELSR2,MTOR,NFKBIA,PPP3CA,PRKAB1,SMAD2
Renin-Angiotensin Signaling	0	0.00826	#NUM!	PRKCA
CDK5 Signaling	0	0.0087	#NUM!	ITGA2
ICOS-ICOSL Signaling in T Helper Cells	0	0.00781	#NUM!	IKBKB,NFKBIA,PLEKHA4,PPP3CA
Corticotropin Releasing Hormone Signaling	0	0.00649	#NUM!	PRKCA
GNRH Signaling	0	0.00521	#NUM!	PRKCA
CREB Signaling in Neurons	0	0.0081	2	ADGRA3,CELSR2,GTF2B,PLCD1,PRKCA
Type I Diabetes Mellitus Signaling	0	0.00391	#NUM!	IKBKB,NFKBIA
Non-Small Cell Lung Cancer Signaling	0	0.0104	#NUM!	PRKCA
p70S6K Signaling	0	0.00516	#NUM!	MTOR,PLCD1,PRKCA
Pancreatic Adenocarcinoma Signaling	0	0.008	#NUM!	SMAD2
G Beta Gamma Signaling	0	0.00769	#NUM!	PRKCA
Systemic Lupus Erythematosus Signaling	0	0.00187	#NUM!	MTOR,PRPF38A
CDC42 Signaling	0	0.00691	#NUM!	APC2,EXOC4,IQGAP1,ITGA2
ILK Signaling	0	0.00505	#NUM!	MTOR
FAK Signaling	0	0.00962	2.53	ADGRA3,BCAR1,CELSR2,COL1A1,EFNB1,ITGA2,MAP2K5,MAPKAPK5,MTOR,SP1
PAK Signaling	0	0.0084	#NUM!	ITGA2
RHOA Signaling	0	0.00813	#NUM!	PIP4K2C
Phospholipase C Signaling	0	0.00534	0.816	AHNAK,ITGA2,PLA2G12A,PLCD1,PPP3CA,PRKCA
Estrogen-Dependent Breast Cancer Signaling	0	0.012	#NUM!	SP1
Breast Cancer Regulation by Stathmin1	0	0.00987	1.633	ADGRA3,CELSR2,MTOR,PRKCA,STMN1,TUBB4B
NUR77 Signaling in T Lymphocytes	0	0.00578	#NUM!	MAP2K5,PPP3CA,PRKCA
PKCθ Signaling in T Lymphocytes	0	0.00536	#NUM!	IKBKB,NFKBIA,PPP3CA
Role of Hypercytokinemia/hyperchemokinemia in the Pathogenesis of Influenza	0	0.0109	#NUM!	Pycard
Antiproliferative Role of TOB in T Cell Signaling	0	0.00704	#NUM!	PABPC4,SMAD2,TOB1
OX40 Signaling Pathway	0	0.00207	#NUM!	NFKBIA
PI3K Signaling in B Lymphocytes	0	0.00845	2	IKBKB,NFKBIA,PLCD1,PLEKHA4,PPP3CA
Actin Nucleation by ARP-WASP Complex	0	0.0109	#NUM!	ITGA2
NGF Signaling	0	0.00826	#NUM!	IKBKB
Telomerase Signaling	0	0.00926	#NUM!	SP1
Transcriptional Regulatory Network in Embryonic Stem Cells	0	0.0061	#NUM!	SMAD2
Heparan Sulfate Biosynthesis	0	0.0098	#NUM!	B3GALT6
Regulation of Cellular Mechanics by Calpain Protease	0	0.0112	#NUM!	ITGA2
TEC Kinase Signaling	0	0.00345	#NUM!	ITGA2,PRKCA
Oxidative Phosphorylation	0	0.00917	#NUM!	NDUFA12
HIPPO signaling	0	0.0115	#NUM!	SMAD2
FGF Signaling	0	0.0116	#NUM!	PRKCA
JAK/STAT Signaling	0	0.012	#NUM!	MTOR
Xenobiotic Metabolism Signaling	0	0.0121	#NUM!	AIP,CITED2,MAP2K5,PRKCA
IL-4 Signaling	0	0.00694	0	COL1A1,COL6A1,EIF4EBP1,MTOR
B Cell Receptor Signaling	0	0.00626	2	IKBKB,MTOR,NFKBIA,PPP3CA
Integrin Signaling	0	0.00957	#NUM!	BCAR1,ITGA2
TGF-β Signaling	0	0.0103	#NUM!	SMAD2
NF-κB Signaling	0	0.0035	#NUM!	IKBKB,NFKBIA
T Cell Receptor Signaling	0	0.00803	1.342	IKBKB,ITGA2,MTOR,NFKBIA,PPP3CA
PDGF Signaling	0	0.0115	#NUM!	PRKCA
Gustation Pathway	0	0.00474	#NUM!	LRRC8B
Neuroinflammation Signaling Pathway	0	0.012	#NUM!	IKBKB,PLA2G12A,PPP3CA,Pycard
Adrenomedullin signaling pathway	0	0.0099	#NUM!	MAP2K5,PLCD1
Th17 Activation Pathway	0	0.00204	#NUM!	MTOR
Apelin Adipocyte Signaling Pathway	0	0.0108	#NUM!	PRKAB1
T Cell Exhaustion Signaling Pathway	0	0.00353	#NUM!	MTOR,SMAD2
Systemic Lupus Erythematosus in T Cell Signaling Pathway	0	0.0062	1	MAP2K5,MTOR,PPP3CA,SP1
Systemic Lupus Erythematosus in B Cell Signaling Pathway	0	0.00412	#NUM!	MTOR,PPP3CA,PRKCA
White Adipose Tissue Browning Pathway	0	0.00725	#NUM!	PRKAB1
HOTAIR Regulatory Pathway	0	0.012	#NUM!	COL1A1,NFKBIA
Xenobiotic Metabolism AHR Signaling Pathway	0	0.00917	#NUM!	AIP
Xenobiotic Metabolism PXR Signaling Pathway	0	0.00866	#NUM!	CITED2,PRKCA
Regulation of the Epithelial Mesenchymal Transition in Development Pathway	0	0.0116	#NUM!	AXIN1
Coronavirus Replication Pathway	0	0.00599	#NUM!	TUBB4B
Tumor Microenvironment Pathway	0	0.00556	#NUM!	COL1A1
MSP-RON Signaling in Macrophages Pathway	0	0.00833	#NUM!	IKBKB
