## Supplementary Table 8 for "Shared Lineage, Distinct Outcomes: Yap and Taz Loss Differentially Impact Schwann and Olfactory Ensheathing Cell Development Without Disrupting GnRH-1 Migration"

### Sheet: Sheet0
© 2000-2024 QIAGEN. All rights reserved.
Ingenuity Canonical Pathways	-log(p-value)	Ratio	z-score	Molecules
RNA Polymerase II Transcription	4.85	0.0667	-1.265	CASC3,CCNT2,CPSF4,GTF2F1,Gtf2h2,GTF2H4,LSM10,RNMT,TAF2,THOC5
mRNA Capping	3.36	0.133	-2	GTF2F1,Gtf2h2,GTF2H4,RNMT
RNA polymerase II transcribes snRNA genes	3.31	0.0723	1.633	CCNT2,GTF2F1,ICE1,INTS7,PHAX,RPRD1B
Processing of Capped Intron-Containing Pre-mRNA	3.11	0.0382	-0.905	CASC3,CPSF4,DDX23,GTF2F1,LENG1,NUP153,NUP35,PRPF3,SDE2,SF3B4,THOC5
Signaling by NOTCH1	2.63	0.0649	1.342	ADAM10,DLK1,MAML1,MYC,NCSTN
Superpathway of Inositol Phosphate Compounds	2.55	0.037	-0.378	CDC25A,MTMR4,PDXP,PGAM5,PI4K2A,PLCE1,SIRPA,SOCS3,SSH2
p75 NTR receptor-mediated signalling	2.51	0.0443	0.378	ARHGEF16,NCSTN,NGFR,NME6,PI4K2A,PLEKHG2,STK19
Transcriptional activity of SMAD2/SMAD3:SMAD4 heterotrimer	2.49	0.0784	2	CCNT2,JUNB,MYC,PPM1A
Assembly of RNA Polymerase II Complex	2.49	0.0784	#NUM!	GTF2F1,Gtf2h2,GTF2H4,TAF2
D-myo-inositol-5-phosphate Metabolism	2.45	0.0388	0	CDC25A,MTMR4,PDXP,PGAM5,PLCE1,SIRPA,SOCS3,SSH2
Cardiomyocyte Differentiation via BMP Receptors	2.44	0.115	#NUM!	ACVR2A,ACVRL1,MEF2C
DNA Damage Reversal	2.42	0.25	#NUM!	ALKBH2,ALKBH5
3-phosphoinositide Biosynthesis	2.33	0.037	-0.816	CDC25A,MTMR4,PDXP,PGAM5,PI4K2A,SIRPA,SOCS3,SSH2
Circadian Rhythm Signaling	2.22	0.033	#NUM!	BTRC,GRIA3,GRINA,GUCY1A1,GUCY1B1,HSF1,MYC,NGFR,PLCE1
Adipogenesis pathway	2.19	0.0435	1.342	ACVR2A,ACVRL1,DLK1,Gtf2h2,GTF2H4,TCF7
Signaling by NOTCH4	2.14	0.0426	0.816	ADAM10,MAML1,NCSTN,NME6,PI4K2A,STK19
Signaling by NOTCH2	2.11	0.0882	#NUM!	ADAM10,MAML1,NCSTN
Insulin Secretion Signaling Pathway	2.11	0.0316	-1.134	EIF2B5,EIF2S3,EIF4G1,GUCY1A1,GUCY1B1,PLCE1,SEC11A,SLC2A1,VAMP2
D-myo-inositol (1,4,5,6)-Tetrakisphosphate Biosynthesis	2.08	0.0368	-0.447	CDC25A,MTMR4,PDXP,PGAM5,SIRPA,SOCS3,SSH2
D-myo-inositol (3,4,5,6)-tetrakisphosphate Biosynthesis	2.08	0.0368	-0.447	CDC25A,MTMR4,PDXP,PGAM5,SIRPA,SOCS3,SSH2
Z-decay: degradation of maternal mRNAs by zygotically expressed factors	2.06	0.167	#NUM!	DIS3L2,EIF4G1
Factors Promoting Cardiogenesis in Vertebrates	2	0.0397	-0.447	ACVR2A,ACVRL1,MEF2C,MYC,PLCE1,TCF7
3-phosphoinositide Degradation	1.96	0.0348	-0.447	CDC25A,MTMR4,PDXP,PGAM5,SIRPA,SOCS3,SSH2
Pancreatic Secretion Signaling Pathway	1.95	0.0319	1.414	ARHGEF16,GUCY1A1,GUCY1B1,PLCE1,RGS2,SLC12A2,STXBP3,VAMP2
Estrogen Receptor Signaling	1.94	0.0267	2.121	EIF2B5,GPS2,GUCY1A1,GUCY1B1,MED17,MYC,NDUFAF1,NRF1,PLCE1,PRKDC,RBFOX2
ISG15 antiviral mechanism	1.92	0.0541	-1	EIF2AK2,EIF4G1,NUP153,NUP35
Beta-catenin independent WNT signaling	1.91	0.0341	0	AXIN2,MYC,NME6,PARD6A,PI4K2A,STK19,TCF7
Leptin Signaling in Obesity	1.88	0.0526	#NUM!	GUCY1A1,GUCY1B1,PLCE1,SOCS3
Mitotic Telophase/Cytokinesis	1.87	0.133	#NUM!	MAU2,STAG1
SUMOylation of DNA damage response and repair proteins	1.86	0.0519	0	NUP153,NUP35,SMC5,STAG1
ESR-mediated signaling	1.85	0.0424	-0.447	FKBP5,GTF2F1,MYC,RUNX1,STAG1
Transport of vitamins, nucleosides, and related molecules	1.83	0.0698	#NUM!	APOD,SLC35A2,SLC35B4
Degradation of the extracellular matrix	1.78	0.0494	1	ADAM10,FBN2,NCSTN,SCUBE1
Role of JAK family kinases in IL-6-type Cytokine Signaling	1.75	0.0482	1	ADAM10,JUNB,MYC,SOCS3
PI Metabolism	1.73	0.0476	1	MTMR4,PI4K2A,PLEKHA8,RAB5A
Nuclear Cytoskeleton Signaling Pathway	1.72	0.0312	1.134	BTRC,KIF19,KIF1B,KIF26B,NUP153,NUP35,PRKDC
Regulation of the Epithelial Mesenchymal Transition in Development Pathway	1.7	0.0465	#NUM!	AXIN2,MAML1,NCSTN,TCF7
GABA synthesis, release, reuptake and degradation	1.67	0.105	#NUM!	RAB3A,VAMP2
Signaling by NOTCH3	1.65	0.06	#NUM!	ADAM10,MAML1,NCSTN
Tight Junction Signaling	1.65	0.0331	#NUM!	CLDN5,CPSF4,HSF1,NGFR,PARD6A,VAMP2
Cell Cycle: G2/M DNA Damage Checkpoint Regulation	1.63	0.0588	#NUM!	BTRC,PRKDC,WEE1
Synthesis, secretion, and deacylation of Ghrelin	1.63	0.1	#NUM!	KLF4,SEC11A
Degradation of beta-catenin by the destruction complex	1.62	0.044	#NUM!	AXIN2,BTRC,MYC,TCF7
SNARE Signaling Pathway	1.6	0.0365	1.342	GUCY1A1,GUCY1B1,RAB3A,STXBP3,VAMP2
Spliceosomal Cycle	1.59	0.0566	#NUM!	CASC3,DDX23,SF3B4
Ephrin A Signaling	1.56	0.0355	-0.447	ADAM10,ARHGEF16,GIT1,NCSTN,NGFR
Sirtuin Signaling Pathway	1.55	0.0268	0.378	ADAM10,ATG4D,HSF1,MYC,NDUFAF1,PFKM,PRKDC,SLC2A1
Transcriptional regulation by RUNX3	1.54	0.0417	#NUM!	MAML1,MYC,RUNX1,TCF7
AMPK Signaling	1.54	0.0286	0	PFKM,PPAT,PPM1A,PPM1F,RAB3A,SLC2A1,TBC1D1
Metabolism of non-coding RNA	1.53	0.0536	#NUM!	NUP153,NUP35,PHAX
Deadenylation-dependent mRNA decay	1.53	0.0536	#NUM!	DCP2,EIF4G1,PAN3
Regulation of the Epithelial-Mesenchymal Transition Pathway	1.52	0.0309	#NUM!	HMGA2,MAML1,NCSTN,PARD6A,TCF7,ZEB1
Folate Signaling Pathway	1.51	0.0526	#NUM!	KLF4,MYC,PPAT
Salvage Pathways of Pyrimidine Ribonucleotides	1.5	0.0404	-1	ACVR2A,CDA,EIF2AK2,NME6
Acetylcholine Receptor Signaling Pathway	1.49	0.0305	0.816	ADAM10,GUCY1A1,GUCY1B1,NCSTN,NGFR,PLCE1
S Phase	1.49	0.04	0	CDC25A,MYC,STAG1,WEE1
ATM Signaling	1.49	0.04	1	CDC25A,RAD9A,TLK2,ZEB1
Circadian Clock	1.49	0.0517	#NUM!	BTRC,CREM,MEF2C
Role of CHK Proteins in Cell Cycle Checkpoint Control	1.49	0.0517	#NUM!	CDC25A,RAD9A,TLK2
Docosahexaenoic Acid (DHA) Signaling	1.48	0.0278	1.89	ADAM10,GUCY1A1,GUCY1B1,NCSTN,NGFR,PLCE1,STXBP3
Cellular response to heat stress	1.47	0.0396	#NUM!	BAG3,HSF1,NUP153,NUP35
Endocannabinoid Neuronal Synapse Pathway	1.47	0.0336	#NUM!	GRIA3,GRINA,GUCY1A1,GUCY1B1,PLCE1
Cachexia Signaling Pathway	1.46	0.0245	0.333	ACVR2A,EIF2AK2,EIF2B5,EIF2S3,GUCY1A1,GUCY1B1,MEF2C,NGFR,SOCS3
Lactose synthesis	1.45	0.333	#NUM!	SLC2A1
5-aminoimidazole Ribonucleotide Biosynthesis I	1.45	0.333	#NUM!	PPAT
KEAP1-NFE2L2 pathway	1.44	0.0329	-0.447	BTRC,FBXL17,NME6,PI4K2A,STK19
WNT/SHH Axonal Guidance Signaling Pathway	1.44	0.0329	0.447	GUCY1A1,GUCY1B1,PARD6A,SEMA3C,TCF7
Mitotic Prophase	1.43	0.0385	0	ENSA,GOLGA2,NUP153,NUP35
Synaptogenesis Signaling Pathway	1.42	0.0252	0	GRIA3,GRINA,GUCY1A1,GUCY1B1,RAB3A,RAB5A,STXBP3,VAMP2
Kinesins	1.41	0.0484	#NUM!	KIF19,KIF1B,KIF26B
Estrogen-mediated S-phase Entry	1.41	0.0769	#NUM!	CDC25A,MYC
D-myo-inositol (1,4,5)-Trisphosphate Biosynthesis	1.41	0.0769	#NUM!	PI4K2A,PLCE1
Transcriptional Regulation by MECP2	1.4	0.0476	#NUM!	FKBP5,GPS2,MEF2C
Deubiquitination	1.38	0.0264	1.134	ACTR8,AXIN2,BAP1,CDC25A,MYC,NFRKB,USP33
Collagen degradation	1.38	0.0469	#NUM!	ADAM10,COL16A1,COL23A1
Mitochondrial biogenesis	1.38	0.0469	#NUM!	MEF2C,NRF1,POLG2
Cytosolic sensors of pathogen-associated DNA	1.38	0.0469	#NUM!	POLR3GL,PRKDC,TBK1
Nucleotide Excision Repair	1.37	0.0367	0	ACTR8,Gtf2h2,GTF2H4,NFRKB
Interleukin-4 and Interleukin-13 signaling	1.35	0.036	2	JUNB,MYC,SOCS3,ZEB1
mRNA 3 Prime End Processing Signaling Pathway	1.34	0.0357	#NUM!	CPSF4,DIS3L2,EIF4G1,MYC
RHO GTPase cycle	1.34	0.0222	0.632	ARHGAP39,ARHGEF16,CDC42EP1,ESYT1,GIT1,KCTD3,LETM1,PARD6A,PLEKHG2,TMOD3
Abacavir ADME	1.33	0.0448	#NUM!	NME6,PI4K2A,STK19
Ribavirin ADME	1.33	0.0448	#NUM!	NME6,PI4K2A,STK19
Mitotic Roles of Polo-Like Kinase	1.33	0.0448	#NUM!	ANAPC7,CDC25A,WEE1
Processing of Capped Intronless Pre-mRNA	1.33	0.069	#NUM!	CPSF4,LSM10
Heme Biosynthesis from Uroporphyrinogen-III I	1.33	0.25	#NUM!	PPOX
Cell Cycle: G1/S Checkpoint Regulation	1.3	0.0435	#NUM!	BTRC,CDC25A,MYC
TP53 Regulates Transcription of DNA Repair Genes	1.28	0.0429	#NUM!	CCNT2,GTF2F1,GTF2H4
Signaling by BMP	1.27	0.0645	#NUM!	ACVR2A,ACVRL1
Regulation of lipid metabolism by PPARalpha	1.26	0.0336	1	FAM120B,GPS2,MED17,NRF1
Translocation of SLC2A4 (GLUT4) to the plasma membrane	1.25	0.0417	#NUM!	STXBP3,TBC1D1,VAMP2
Protein Kinase A Signaling	1.23	0.0221	1.342	ANAPC7,CDC25A,CREM,GUCY1A1,GUCY1B1,NGFR,PLCE1,SIRPA,TCF7
WNT/β-catenin Signaling	1.23	0.0287	1	ACVR2A,AXIN2,BTRC,MYC,TCF7
Inhibition of Angiogenesis by TSP1	1.23	0.0606	#NUM!	GUCY1A1,GUCY1B1
GPCR-Mediated Integration of Enteroendocrine Signaling Exemplified by an L Cell	1.21	0.04	#NUM!	GUCY1A1,GUCY1B1,PLCE1
Late endosomal microautophagy	1.2	0.0588	#NUM!	IFT88,VPS37A
Neutrophil degranulation	1.2	0.021	1.265	ADAM10,ALDH3B1,CDA,CPPED1,DGAT1,MME,NCSTN,PGM2,RAB3A,SIRPA
Oxytocin in Spinal Neurons Signaling Pathway	1.18	0.0571	#NUM!	GUCY1A1,GUCY1B1
SUMOylation of SUMOylation proteins	1.18	0.0571	#NUM!	NUP153,NUP35
Protein Sorting Signaling Pathway	1.16	0.0275	1.342	GOLGA1,GUCY1A1,GUCY1B1,PI4K2A,WASHC3
Protein repair	1.16	0.167	#NUM!	MSRA
Aryl Hydrocarbon Receptor Signaling	1.15	0.0273	#NUM!	ALDH3B1,GSTK1,MYC,NCOA7,SLC35A2
IL-7 Signaling Pathway	1.14	0.0375	#NUM!	CDC25A,MYC,SLC2A1
Nucleotide Excision Repair Pathway	1.14	0.0541	#NUM!	Gtf2h2,GTF2H4
Dopamine-DARPP32 Feedback in cAMP Signaling	1.12	0.0267	1	CREM,GRINA,GUCY1A1,GUCY1B1,PLCE1
Notch Signaling	1.12	0.0526	#NUM!	MAML1,NCSTN
P2Y Purinergic Receptor Signaling Pathway	1.12	0.0301	#NUM!	GUCY1A1,GUCY1B1,MYC,PLCE1
Hepatitis B Chronic Liver Pathogenesis Signaling Pathway	1.11	0.0266	-2.236	HSF1,KLF4,RASSF1,SOCS3,TBK1
RAR Activation	1.1	0.0207	0	ACVR2A,ADAM10,DLK1,Gtf2h2,GTF2H4,GUCY1A1,GUCY1B1,SOCS3,STRA6
SUMOylation of ubiquitinylation proteins	1.1	0.0513	#NUM!	NUP153,NUP35
Transcriptional regulation of white adipocyte differentiation	1.1	0.0357	#NUM!	FAM120B,KLF4,MED17
Transport of bile salts and organic acids, metal ions and amine compounds	1.1	0.0357	#NUM!	RUNX1,SLC39A6,SLC41A1
Ceramide Biosynthesis	1.09	0.143	#NUM!	KDSR
Phosphatidylcholine Biosynthesis I	1.09	0.143	#NUM!	CHKB
Salvage Pathways of Pyrimidine Deoxyribonucleotides	1.09	0.143	#NUM!	CDA
Activation of NMDA receptors and postsynaptic events	1.08	0.0353	#NUM!	GIT1,GRIA3,PPM1F
Neurotransmitter release cycle	1.08	0.05	#NUM!	RAB3A,VAMP2
Mitophagy	1.08	0.05	#NUM!	PGAM5,TBK1
Glucose metabolism	1.07	0.0349	#NUM!	NUP153,NUP35,PFKM
Cyclins and Cell Cycle Regulation	1.07	0.0349	#NUM!	BTRC,CDC25A,WEE1
Regulation of the Epithelial Mesenchymal Transition by Growth Factors Pathway	1.07	0.0258	-0.447	HMGA2,HSF1,NGFR,PARD6A,ZEB1
RNA Polymerase III Transcription	1.06	0.0488	#NUM!	GTF3C3,POLR3GL
STAT3 Pathway	1.06	0.0288	-1	CDC25A,MYC,NGFR,SOCS3
GABAergic Receptor Signaling Pathway (Enhanced)	1.05	0.0286	-1	GRINA,GUCY1A1,GUCY1B1,SLC12A2
PPARα/RXRα Activation	1.05	0.0254	#NUM!	ACVR2A,GUCY1A1,GUCY1B1,MEF2C,PLCE1
Amyloid fiber formation	1.04	0.0337	#NUM!	ADAM10,NCSTN,TSPAN15
rRNA modification in the mitochondrion	1.04	0.125	#NUM!	MTERF4
Regulation of NFE2L2 gene expression	1.04	0.125	#NUM!	MYC
Phosphatidylethanolamine Biosynthesis II	1.04	0.125	#NUM!	CHKB
Purine Ribonucleosides Degradation to Ribose-1-phosphate	1.04	0.125	#NUM!	PGM2
Smooth Muscle Contraction	1.03	0.0465	#NUM!	GUCY1A1,GUCY1B1
Collagen chain trimerization	1.01	0.0455	#NUM!	COL16A1,COL23A1
Aggrephagy	1.01	0.0455	#NUM!	HSF1,IFT88
Cell junction organization	1	0.0326	#NUM!	CLDN5,PARD6A,TESK1
Acute Myeloid Leukemia Signaling	1	0.0326	#NUM!	MYC,RUNX1,TCF7
Endocannabinoid Cancer Inhibition Pathway	1	0.0274	#NUM!	GUCY1A1,GUCY1B1,MYC,TCF7
Intra-Golgi and retrograde Golgi-to-ER traffic	1	0.0245	0.447	COG6,GOLGA1,KIF19,KIF1B,KIF26B
EPH-Ephrin signaling	0.994	0.0323	#NUM!	ADAM10,GIT1,NCSTN
Regulation of TP53 Activity through Phosphorylation	0.994	0.0323	#NUM!	RAD9A,TAF2,TP53RK
Factors involved in megakaryocyte development and platelet production	0.994	0.0323	#NUM!	RAB5A,RCOR1,WEE1
Apelin Adipocyte Signaling Pathway	0.994	0.0323	#NUM!	GSTK1,GUCY1A1,GUCY1B1
Cellular response to mitochondrial stress	0.987	0.111	#NUM!	EIF2S3
Heme Biosynthesis II	0.987	0.111	#NUM!	PPOX
GDP-glucose Biosynthesis	0.987	0.111	#NUM!	PGM2
SUMOylation of DNA replication proteins	0.977	0.0435	#NUM!	NUP153,NUP35
DNA damage-induced 14-3-3σ Signaling	0.977	0.0435	#NUM!	RAD9A,WEE1
IL-23 Signaling Pathway	0.977	0.0435	#NUM!	RUNX1,SOCS3
Immunogenic Cell Death Signaling Pathway	0.963	0.0312	#NUM!	ATG4D,NGFR,PGAM5
Prolactin Signaling	0.963	0.0312	#NUM!	MYC,SOCS3,TCF7
Gap Junction Signaling	0.963	0.021	-0.378	GRIA3,GUCY1A1,GUCY1B1,MYC,NGFR,PLCE1,TCF7
SUMOylation of RNA binding proteins	0.962	0.0426	#NUM!	NUP153,NUP35
Transcriptional regulation by RUNX1	0.955	0.0263	1	CLDN5,LMO1,RUNX1,SOCS3
Ketone body metabolism	0.944	0.1	#NUM!	AACS
RUNX1 and FOXP3 control the development of regulatory T lymphocytes (Tregs)	0.944	0.1	#NUM!	RUNX1
Glucose and Glucose-1-phosphate Degradation	0.944	0.1	#NUM!	PGM2
Glycogen Degradation II	0.944	0.1	#NUM!	PGM2
DNA Methylation and Transcriptional Repression Signaling	0.943	0.0306	#NUM!	MYC,TCF7,ZEB1
Pyruvate metabolism	0.932	0.0408	#NUM!	ME2,PGAM5
nNOS Signaling in Neurons	0.932	0.0408	#NUM!	GRINA,PFKM
Signaling by TGFBR3	0.917	0.04	#NUM!	ACVR2A,NCSTN
MYC Mediated Apoptosis Signaling	0.917	0.04	#NUM!	MYC,NGFR
Neuropathic Pain Signaling in Dorsal Horn Neurons	0.915	0.0297	#NUM!	GRIA3,GRINA,PLCE1
NR1H2 and NR1H3-mediated signaling	0.903	0.0392	#NUM!	APOD,GPS2
Transcriptional regulation of granulopoiesis	0.903	0.0392	#NUM!	MYC,RUNX1
FAT10 Cancer Signaling Pathway	0.903	0.0392	#NUM!	ACVR2A,NGFR
Eicosanoid Signaling	0.898	0.0212	0.816	GUCY1A1,GUCY1B1,KLF4,MYC,PLCE1,TCF7
ABC-family proteins mediated transport	0.896	0.0291	#NUM!	ABCB10,ABCB6,EIF2S3
GPER1 signaling	0.896	0.0291	#NUM!	NME6,PI4K2A,STK19
HEY1 Signaling Pathway	0.889	0.0248	1	ACVR2A,ACVRL1,MEF2C,NCSTN
Signaling by Leptin	0.87	0.0833	#NUM!	SOCS3
Glycogen Degradation III	0.87	0.0833	#NUM!	PGM2
Purine Nucleotides De Novo Biosynthesis II	0.87	0.0833	#NUM!	PPAT
Transcriptional Regulatory Network in Embryonic Stem Cells	0.868	0.0244	-1	ACVR2A,ALKBH5,KLF4,MYC
Signaling by TGF-beta Receptor Complex	0.863	0.037	#NUM!	MTMR4,PARD6A
HOTAIR Regulatory Pathway	0.855	0.0241	0	HSF1,MYC,RCOR1,TCF7
HER-2 Signaling in Breast Cancer	0.847	0.0218	#NUM!	COX11,MYC,NUP153,NUP35,PARD6A
SUMOylation of immune response proteins	0.838	0.0769	#NUM!	EIF2AK2
Mitochondrial calcium ion transport	0.838	0.0769	#NUM!	LETM1
Cleavage and Polyadenylation of Pre-mRNA	0.838	0.0769	#NUM!	CPSF4
Cholesterol Biosynthesis I	0.838	0.0769	#NUM!	DHCR7
Cholesterol Biosynthesis II (via 24,25-dihydrolanosterol)	0.838	0.0769	#NUM!	DHCR7
Cholesterol Biosynthesis III (via Desmosterol)	0.838	0.0769	#NUM!	DHCR7
Phototransduction Pathway	0.838	0.0357	#NUM!	GUCY1A1,GUCY1B1
Sphingolipid metabolism	0.835	0.0273	#NUM!	ALDH3B1,ARSK,KDSR
CSDE1 Signaling Pathway	0.826	0.0351	#NUM!	DCP2,MYC
Triacylglycerol Biosynthesis	0.826	0.0351	#NUM!	DGAT1,TAFAZZIN
Kinetochore Metaphase Signaling Pathway	0.811	0.0265	#NUM!	ANAPC7,ENSA,STAG1
Formation of axial mesoderm	0.808	0.0714	#NUM!	TCF7
Nucleotide biosynthesis	0.808	0.0714	#NUM!	PPAT
Assembly of RNA Polymerase III Complex	0.808	0.0714	#NUM!	GTF3C3
DNA Double-Strand Break Repair by Non-Homologous End Joining	0.808	0.0714	#NUM!	PRKDC
Ribonucleotide Reductase Signaling Pathway	0.803	0.023	1	BTRC,CDC25A,MYC,WEE1
Signaling by ERBB4	0.802	0.0339	#NUM!	NCSTN,WWP1
EIF2 Signaling	0.798	0.021	#NUM!	EIF2AK2,EIF2B5,EIF2S3,EIF4G1,MYC
Androgen Signaling	0.797	0.0229	#NUM!	GTF2F1,Gtf2h2,GTF2H4,TAF2
CDK5 Signaling	0.795	0.0261	#NUM!	GUCY1A1,GUCY1B1,NGFR
GADD45 Signaling	0.79	0.0333	#NUM!	ACVR2A,MYC
Amyotrophic Lateral Sclerosis Signaling	0.787	0.0259	#NUM!	GRIA3,GRINA,RAB5A
Pentose phosphate pathway	0.781	0.0667	#NUM!	PGM2
Response of EIF2AK1 (HRI) to heme deficiency	0.781	0.0667	#NUM!	EIF2S3
Sphingosine-1-phosphate Signaling	0.772	0.0254	#NUM!	GUCY1A1,GUCY1B1,PLCE1
GPCR-Mediated Nutrient Sensing in Enteroendocrine Cells	0.772	0.0254	#NUM!	GUCY1A1,GUCY1B1,PLCE1
Class I MHC mediated antigen processing and presentation	0.755	0.0184	1.134	ANAPC7,BTRC,FBXO17,SOCS3,UBE2Z,UBE3B,WWP1
Signal regulatory protein family interactions	0.755	0.0625	#NUM!	SIRPA
Mismatch Repair	0.755	0.0625	#NUM!	MSH6
Granzyme B Signaling	0.755	0.0625	#NUM!	PRKDC
UFMylation Signaling Pathway	0.747	0.0312	#NUM!	EIF4G1,MYC
Pathogen Induced Cytokine Storm Signaling Pathway	0.744	0.0182	1.134	COL16A1,COL23A1,MYC,NGFR,SLC2A1,SOCS3,TBK1
RAB geranylgeranylation	0.737	0.0308	#NUM!	RAB3A,RAB5A
Role of JAK2 in Hormone-like Cytokine Signaling	0.737	0.0308	#NUM!	SIRPA,SOCS3
Pyridoxal 5'-phosphate Salvage Pathway	0.737	0.0308	#NUM!	ACVR2A,EIF2AK2
Prolactin receptor signaling	0.732	0.0588	#NUM!	BTRC
Metabolism of Angiotensinogen to Angiotensins	0.732	0.0588	#NUM!	MME
Transcriptional regulation of pluripotent stem cells	0.732	0.0588	#NUM!	KLF4
FOXO-mediated transcription of cell cycle genes	0.732	0.0588	#NUM!	KLF4
Germ layer formation at gastrulation	0.732	0.0588	#NUM!	TCF7
Chondroitin Sulfate Degradation (Metazoa)	0.732	0.0588	#NUM!	HYAL2
Collagen biosynthesis and modifying enzymes	0.717	0.0299	#NUM!	COL16A1,COL23A1
Gαs Signaling	0.714	0.0238	#NUM!	GUCY1A1,GUCY1B1,RGS2
Dermatan Sulfate Degradation (Metazoa)	0.709	0.0556	#NUM!	HYAL2
Complex I biogenesis	0.707	0.0294	#NUM!	NDUFAF1,NDUFAF4
Glutamate Receptor Signaling	0.707	0.0294	#NUM!	GRIA3,GRINA
Glycerophospholipid biosynthesis	0.701	0.0234	#NUM!	CHKB,DGAT1,TAFAZZIN
Glycosaminoglycan metabolism	0.701	0.0234	#NUM!	B4GAT1,HYAL2,NDST1
Sperm Motility	0.701	0.0194	#NUM!	DSTYK,GUCY1A1,GUCY1B1,PLCE1,SLC12A2
Sensory processing of sound by inner hair cells of the cochlea	0.697	0.029	#NUM!	RAB3A,VAMP2
GP6 Signaling Pathway	0.694	0.0233	#NUM!	ADAM10,COL16A1,COL23A1
Cardiac Hypertrophy Signaling	0.691	0.0192	#NUM!	EIF2B5,GUCY1A1,GUCY1B1,MEF2C,PLCE1
Glutaminergic Receptor Signaling Pathway (Enhanced)	0.689	0.0182	0.816	GRIA3,GRINA,GUCY1A1,GUCY1B1,PLCE1,VAMP2
Endothelin-1 Signaling	0.688	0.0206	0	GUCY1A1,GUCY1B1,MYC,PLCE1
Signaling by Activin	0.688	0.0526	#NUM!	ACVR2A
Unfolded Protein Response (UPR)	0.688	0.0526	#NUM!	EIF2S3
Mismatch Repair in Eukaryotes	0.688	0.0526	#NUM!	MSH6
Myelination Signaling Pathway	0.685	0.0182	0	ACVR2A,ACVRL1,ADGRG6,NCSTN,NGFR,SLC2A1
TR/RXR Activation	0.681	0.0229	#NUM!	GPS2,NRF1,SLC2A1
SUMOylation of chromatin organization proteins	0.679	0.0282	#NUM!	NUP153,NUP35
Costimulation by the CD28 family	0.675	0.0227	#NUM!	NME6,PI4K2A,STK19
Mitotic G1 phase and G1/S transition	0.675	0.0227	#NUM!	CDC25A,MYC,WEE1
Response to elevated platelet cytosolic Ca2+	0.675	0.0227	#NUM!	NHLRC2,STXBP3,TMX3
Cohesin Chromatin Regulation Pathway	0.674	0.0189	0.447	ANAPC7,MAU2,MED17,MYC,STAG1
Signaling by Hippo	0.668	0.05	#NUM!	AMOTL2
Receptor-type tyrosine-protein phosphatases	0.668	0.05	#NUM!	LRRC4B
TCF dependent signaling in response to WNT	0.668	0.0202	0	AXIN2,BTRC,MYC,TCF7
Synaptic Long Term Depression	0.663	0.0201	2	GRIA3,GUCY1A1,GUCY1B1,PLCE1
Synaptic Long Term Potentiation	0.662	0.0224	#NUM!	GRIA3,GRINA,PLCE1
IL-27 Signaling Pathway	0.662	0.0224	#NUM!	NGFR,RUNX1,SOCS3
Signaling by FGFR2	0.661	0.0274	#NUM!	GTF2F1,RBFOX2
Mitotic G2-G2/M phases	0.658	0.02	1	BTRC,CDC25A,HAUS5,WEE1
Human Embryonic Stem Cell Pluripotency	0.653	0.0199	0	ACVR2A,ACVRL1,KLF4,MYC
Senescence-Associated Secretory Phenotype (SASP)	0.652	0.027	#NUM!	ANAPC7,IGFBP7
RNA Polymerase I Transcription	0.652	0.027	#NUM!	Gtf2h2,GTF2H4
ERK5 Signaling	0.652	0.027	#NUM!	MEF2C,MYC
Synaptic adhesion-like molecules	0.65	0.0476	#NUM!	GRIA3
Colorectal Cancer Metastasis Signaling	0.648	0.0185	#NUM!	GUCY1A1,GUCY1B1,MSH6,MYC,TCF7
Cell Cycle Checkpoints	0.64	0.0184	-0.447	ANAPC7,CDC25A,NDEL1,RAD9A,WEE1
Pulmonary Healing Signaling Pathway	0.638	0.0196	-1	DLK1,MYC,NGFR,TCF7
ID1 Signaling Pathway	0.638	0.0196	1	ACVR2A,ACVRL1,MYC,NGFR
Cilium Assembly	0.638	0.0196	0	HAUS5,IFT81,IFT88,SCLT1
White Adipose Tissue Browning Pathway	0.638	0.0217	#NUM!	GUCY1A1,GUCY1B1,NRF1
Interferon alpha/beta signaling	0.635	0.0263	#NUM!	EIF2AK2,SOCS3
Cellular hexose transport	0.632	0.0455	#NUM!	SLC2A1
Insertion of tail-anchored proteins into the endoplasmic reticulum membrane	0.632	0.0455	#NUM!	VAMP2
Chaperone Mediated Autophagy	0.632	0.0455	#NUM!	IFT88
Formation of paraxial mesoderm	0.632	0.0455	#NUM!	MAML1
Mitochondrial Dysfunction	0.629	0.0174	0.816	COX11,GSTK1,HSF1,NCSTN,NDUFAF1,NRF1
Pre-NOTCH Expression and Processing	0.627	0.026	#NUM!	MAML1,RUNX1
Antiproliferative Role of Somatostatin Receptor 2	0.627	0.026	#NUM!	GUCY1A1,GUCY1B1
Reelin Signaling in Neurons	0.626	0.0214	#NUM!	ARHGEF16,GRINA,NDEL1
Insulin Receptor Signaling	0.626	0.0214	#NUM!	EIF2B5,SOCS3,VAMP2
Th2 Pathway	0.62	0.0213	#NUM!	ACVR2A,NCSTN,SOCS3
PKR-mediated signaling	0.619	0.0256	#NUM!	EIF2AK2,EIF2S3
Signaling by NODAL	0.615	0.0435	#NUM!	ACVR2A
Nucleotide salvage	0.615	0.0435	#NUM!	CDA
Fatty Acid α-oxidation	0.615	0.0435	#NUM!	ALDH3B1
Role of Tissue Factor in Cancer	0.614	0.0191	-1	ACVR2A,NGFR,PDXP,ZEB1
Protein Ubiquitination Pathway	0.611	0.0179	2.236	BAP1,BTRC,UBE2Z,UBE3B,USP33
Thyroid Cancer Signaling	0.611	0.0253	#NUM!	MYC,TCF7
Neurotrophin/TRK Signaling	0.611	0.0253	#NUM!	NGFR,SORCS1
G alpha (12/13) signalling events	0.603	0.025	#NUM!	ARHGEF16,PLEKHG2
Hedgehog 'on' state	0.603	0.0208	#NUM!	NME6,PI4K2A,STK19
Apelin Endothelial Signaling Pathway	0.603	0.0208	#NUM!	GUCY1A1,GUCY1B1,MEF2C
Opioid Signaling Pathway	0.6	0.0177	#NUM!	GRINA,GUCY1A1,GUCY1B1,MYC,TCF7
Other interleukin signaling	0.599	0.0417	#NUM!	VAMP2
Interleukin-6 family signaling	0.599	0.0417	#NUM!	SOCS3
Regulation of RUNX1 Expression and Activity	0.599	0.0417	#NUM!	RUNX1
IL-22 Signaling	0.599	0.0417	#NUM!	SOCS3
Histamine Degradation	0.599	0.0417	#NUM!	ALDH3B1
Vitamin-C Transport	0.599	0.0417	#NUM!	SLC2A1
Dopamine Receptor Signaling	0.596	0.0247	#NUM!	GUCY1A1,GUCY1B1
Metabolism of water-soluble vitamins and cofactors	0.588	0.0244	#NUM!	NUDT8,SLC2A1
Insulin processing	0.584	0.04	#NUM!	VAMP2
Incretin synthesis, secretion, and inactivation	0.584	0.04	#NUM!	SEC11A
Growth hormone receptor signaling	0.584	0.04	#NUM!	SOCS3
Complex III assembly	0.584	0.04	#NUM!	LETM1
Putrescine Degradation III	0.584	0.04	#NUM!	ALDH3B1
Semaphorin Neuronal Repulsive Signaling Pathway	0.581	0.0203	#NUM!	GUCY1A1,GUCY1B1,NRP2
BEX2 Signaling Pathway	0.581	0.0241	#NUM!	NGFR,TCF7
Calcium Signaling	0.574	0.0183	#NUM!	GRIA3,GRINA,LETM1,MEF2C
PEDF Signaling	0.573	0.0238	#NUM!	TCF7,ZEB1
Dilated Cardiomyopathy Signaling Pathway	0.571	0.02	#NUM!	BAG3,GUCY1A1,GUCY1B1
Eukaryotic Translation Initiation	0.571	0.02	#NUM!	EIF2B5,EIF2S3,EIF4G1
Metabolism of porphyrins	0.57	0.0385	#NUM!	PPOX
Interleukin-20 family signaling	0.57	0.0385	#NUM!	SOCS3
Pyrimidine Deoxyribonucleotides De Novo Biosynthesis I	0.57	0.0385	#NUM!	NME6
Integrin cell surface interactions	0.566	0.0235	#NUM!	COL16A1,COL23A1
Autophagy	0.566	0.0182	-1	MYC,NGFR,PI4K2A,TBK1
Platelet homeostasis	0.559	0.0233	#NUM!	GUCY1A1,GUCY1B1
Thrombin Signaling	0.557	0.018	#NUM!	ARHGEF16,GUCY1A1,GUCY1B1,PLCE1
Cholesterol biosynthesis	0.556	0.037	#NUM!	DHCR7
ATF4 activates genes in response to endoplasmic reticulum stress	0.556	0.037	#NUM!	DCP2
Cardiogenesis	0.556	0.037	#NUM!	MEF2C
Ethanol Degradation IV	0.556	0.037	#NUM!	ALDH3B1
HIPPO signaling	0.552	0.023	#NUM!	BTRC,RASSF1
PDGF Signaling	0.552	0.023	#NUM!	EIF2AK2,MYC
Corticotropin Releasing Hormone Signaling	0.55	0.0195	#NUM!	GUCY1A1,GUCY1B1,MEF2C
ABRA Signaling Pathway	0.545	0.0227	#NUM!	JUNB,MEF2C
Regulation of mitotic cell cycle	0.545	0.0227	#NUM!	ANAPC7,BTRC
LPS/IL-1 Mediated Inhibition of RXR Function	0.544	0.0168	#NUM!	ALDH3B1,GSTK1,NDST1,NGFR,SLC35A2
MTOR signalling	0.542	0.0357	#NUM!	EIF4G1
CDP-diacylglycerol Biosynthesis I	0.542	0.0357	#NUM!	TAFAZZIN
Glycolysis I	0.542	0.0357	#NUM!	PFKM
Regulation of mRNA stability by proteins that bind AU-rich elements	0.539	0.0225	#NUM!	DCP2,EIF4G1
Histone Modification Signaling Pathway	0.534	0.0167	0.447	BAP1,MSH6,MYC,PHF2,PRKDC
Role of NFAT in Cardiac Hypertrophy	0.533	0.0175	#NUM!	GUCY1A1,GUCY1B1,MEF2C,PLCE1
RAB GEFs exchange GTP for GDP on RABs	0.532	0.0222	#NUM!	RAB3A,RAB5A
BMP signaling pathway	0.532	0.0222	#NUM!	ACVR2A,ACVRL1
Energy dependent regulation of mTOR by LKB1-AMPK	0.529	0.0345	#NUM!	PPM1A
Myogenesis	0.529	0.0345	#NUM!	MEF2C
EGR2 and SOX10-mediated initiation of Schwann cell myelination	0.529	0.0345	#NUM!	ADGRG6
Gluconeogenesis I	0.529	0.0345	#NUM!	ME2
Role of Osteoblasts, Osteoclasts and Chondrocytes in Rheumatoid Arthritis	0.529	0.0175	#NUM!	ACVR2A,ACVRL1,NGFR,TCF7
Microautophagy Signaling Pathway	0.526	0.0189	#NUM!	COL16A1,COL23A1,VPS37A
Xenobiotic Metabolism PXR Signaling Pathway	0.521	0.0173	#NUM!	ALDH3B1,GSTK1,NDST1,PPM1A
NER (Nucleotide Excision Repair, Enhanced Pathway)	0.519	0.0217	#NUM!	Gtf2h2,GTF2H4
Protein ubiquitination	0.517	0.0333	#NUM!	UBE2Z
Signaling by CSF3 (G-CSF)	0.517	0.0333	#NUM!	SOCS3
Glutathione Redox Reactions I	0.517	0.0333	#NUM!	GSTK1
Phosphatidylglycerol Biosynthesis II (Non-plastidic)	0.517	0.0333	#NUM!	TAFAZZIN
Superpathway of Cholesterol Biosynthesis	0.517	0.0333	#NUM!	DHCR7
Neurovascular Coupling Signaling Pathway	0.514	0.0172	1	GRIA3,GRINA,GUCY1A1,GUCY1B1
Post-translational modification: synthesis of GPI-anchored proteins	0.513	0.0215	#NUM!	OPCML,PGAP1
Necroptosis Signaling Pathway	0.512	0.0185	#NUM!	EIF2AK2,NGFR,PGAM5
Signaling by ALK	0.505	0.0323	#NUM!	MYC
Glutamate binding, activation of AMPA receptors and synaptic plasticity	0.505	0.0323	#NUM!	GRIA3
Endosomal Sorting Complex Required For Transport (ESCRT)	0.505	0.0323	#NUM!	VPS37A
Signaling by CSF1 (M-CSF) in myeloid cells	0.505	0.0323	#NUM!	THOC5
Tryptophan Degradation X (Mammalian, via Tryptamine)	0.505	0.0323	#NUM!	ALDH3B1
Mitotic Metaphase and Anaphase	0.502	0.0169	-1	ANAPC7,NDEL1,NUP35,STAG1
Sertoli Cell-Germ Cell Junction Signaling Pathway (Enhanced)	0.498	0.0169	1	CLDN5,GUCY1A1,GUCY1B1,NGFR
Cardiac Hypertrophy Signaling (Enhanced)	0.496	0.0149	0	ACVR2A,EIF2B5,GUCY1A1,GUCY1B1,MEF2C,MYC,NGFR,PLCE1
IL-1 Signaling	0.489	0.0206	#NUM!	GUCY1A1,GUCY1B1
VEGF Signaling	0.489	0.0206	#NUM!	EIF2B5,EIF2S3
cAMP-mediated signaling	0.484	0.0166	#NUM!	CREM,GUCY1A1,GUCY1B1,RGS2
Toll Like Receptor 3 (TLR3) Cascade	0.483	0.0303	#NUM!	TBK1
MAPK targets/ Nuclear events mediated by MAP kinases	0.483	0.0303	#NUM!	MEF2C
TNFR2 Signaling	0.483	0.0303	#NUM!	TBK1
Interferon gamma signaling	0.483	0.0204	#NUM!	SOCS3,TRIM62
Mitochondrial protein degradation	0.483	0.0204	#NUM!	LONP1,ME2
Melanocyte Development and Pigmentation Signaling	0.483	0.0204	#NUM!	GUCY1A1,GUCY1B1
p53 Signaling	0.477	0.0202	#NUM!	PRKDC,STAG1
Serotonin Degradation	0.477	0.0202	#NUM!	ALDH3B1,B4GAT1
Phagosome Maturation	0.472	0.0175	#NUM!	RAB5A,VAMP2,VPS37A
Signaling by ROBO receptors	0.466	0.0163	#NUM!	ARHGAP39,CASC3,EIF4G1,USP33
Neddylation	0.466	0.0163	2	BTRC,DCAF11,FBXO17,SOCS3
Sumoylation Pathway	0.466	0.0198	#NUM!	RCOR1,ZEB1
Molecular Mechanisms of Cancer	0.464	0.0139	1.732	ACVR2A,ACVRL1,ADGRA3,ADGRG6,ARHGEF16,CDC25A,GUCY1A1,GUCY1B1,MYC,NCSTN,PRKDC,TCF7
IL-9 Signaling	0.463	0.0286	#NUM!	SOCS3
COPI-mediated anterograde transport	0.46	0.0196	#NUM!	COG6,GOLGA2
Gene Silencing by RNA	0.455	0.0194	#NUM!	NUP153,NUP35
Mouse Embryonic Stem Cell Pluripotency	0.455	0.0194	#NUM!	MYC,TCF7
Striated Muscle Contraction	0.453	0.0278	#NUM!	TMOD3
Transcriptional regulation by the AP-2 (TFAP2) family of transcription factors	0.453	0.0278	#NUM!	MYC
Pulmonary Fibrosis Idiopathic Signaling Pathway	0.452	0.0153	0.447	ACVR2A,ADAM10,COL16A1,COL23A1,TCF7
Th1 and Th2 Activation Pathway	0.451	0.017	#NUM!	ACVR2A,NCSTN,SOCS3
IGF-1 Signaling	0.444	0.019	#NUM!	IGFBP7,SOCS3
Wound Healing Signaling Pathway	0.443	0.0158	0	ACVR2A,COL16A1,COL23A1,NGFR
Chromatin organization	0.436	0.0157	1	ELP4,GPS2,PHF2,RCOR1
MyD88-independent TLR4 cascade	0.434	0.0263	#NUM!	TBK1
Resolution of Abasic Sites (AP sites)	0.434	0.0263	#NUM!	NTHL1
Triglyceride metabolism	0.434	0.0263	#NUM!	DGAT1
tRNA Charging	0.434	0.0263	#NUM!	FARSB
Inhibition of Matrix Metalloproteases	0.434	0.0263	#NUM!	ADAM10
Post-translational protein phosphorylation	0.434	0.0187	#NUM!	ADAM10,IGFBP7
Integration of energy metabolism	0.429	0.0185	#NUM!	SLC2A1,VAMP2
Transport of inorganic cations/anions and amino acids/oligopeptides	0.429	0.0185	#NUM!	SLC12A2,SLC25A1
MAP kinase activation	0.425	0.0256	#NUM!	BTRC
NGF-stimulated transcription	0.425	0.0256	#NUM!	JUNB
Dopamine Degradation	0.425	0.0256	#NUM!	ALDH3B1
ISGylation Signaling Pathway	0.424	0.0183	#NUM!	EIF2AK2,TBK1
Xenobiotic Metabolism AHR Signaling Pathway	0.424	0.0183	#NUM!	ALDH3B1,GSTK1
Hematoma Resolution Signaling Pathway	0.424	0.0154	#NUM!	GRINA,NDUFAF1,SIRPA,SOCS3
Role of Macrophages, Fibroblasts and Endothelial Cells in Rheumatoid Arthritis	0.421	0.0148	0.447	MYC,NGFR,PLCE1,SOCS3,TCF7
α-Adrenergic Signaling	0.419	0.0182	#NUM!	GUCY1A1,GUCY1B1
Transcriptional Regulation by VENTX	0.417	0.025	#NUM!	ANAPC7
MicroRNA Biogenesis Signaling Pathway	0.406	0.016	#NUM!	MYC,NUP153,NUP35
O-linked glycosylation	0.405	0.0177	#NUM!	B3GALNT2,B4GAT1
Regulation of eIF4 and p70S6K Signaling	0.402	0.0159	#NUM!	EIF2B5,EIF2S3,EIF4G1
Regulation of beta-cell development	0.4	0.0238	#NUM!	MAML1
Activation of gene expression by SREBF (SREBP)	0.4	0.0238	#NUM!	DHCR7
Pyrimidine Ribonucleotides Interconversion	0.4	0.0238	#NUM!	NME6
Ethanol Degradation II	0.4	0.0238	#NUM!	ALDH3B1
Hedgehog 'off' state	0.4	0.0175	#NUM!	BTRC,IFT88
Macrophage Alternative Activation Signaling Pathway	0.392	0.0156	#NUM!	KLF4,MYC,SOCS3
Hepatic Fibrosis / Hepatic Stellate Cell Activation	0.392	0.0156	#NUM!	COL16A1,COL23A1,NGFR
Production of Nitric Oxide and Reactive Oxygen Species in Macrophages	0.392	0.0156	#NUM!	APOD,NGFR,SIRPA
Sleep NREM Signaling Pathway	0.391	0.0172	#NUM!	GUCY1A1,GUCY1B1
NRF2-mediated Oxidative Stress Response	0.391	0.0148	#NUM!	FKBP5,GSTK1,JUNB,SLC35A2
Nonsense-Mediated Decay (NMD)	0.387	0.0171	#NUM!	CASC3,EIF4G1
Cholecystokinin/Gastrin-mediated Signaling	0.387	0.0171	#NUM!	CREM,MEF2C
Elastic fibre formation	0.385	0.0227	#NUM!	FBN2
TP53 Regulates Transcription of Cell Death Genes	0.385	0.0227	#NUM!	TMEM219
TBC/RABGAPs	0.385	0.0227	#NUM!	RAB5A
BER (Base Excision Repair) Pathway	0.385	0.0227	#NUM!	NTHL1
Neuregulin Signaling	0.378	0.0168	#NUM!	MYC,TMEFF2
Bladder Cancer Signaling	0.378	0.0168	#NUM!	MYC,RASSF1
Antioxidant Action of Vitamin C	0.378	0.0168	#NUM!	PLCE1,SLC2A1
Pyrimidine Ribonucleotides De Novo Biosynthesis	0.377	0.0222	#NUM!	NME6
Noradrenaline and Adrenaline Degradation	0.377	0.0222	#NUM!	ALDH3B1
Adrenergic Receptor Signaling Pathway (Enhanced)	0.375	0.0152	#NUM!	GUCY1A1,GUCY1B1,PLCE1
Nitric Oxide Signaling in the Cardiovascular System	0.374	0.0167	#NUM!	GUCY1A1,GUCY1B1
M-decay: degradation of maternal mRNAs by maternally stored factors	0.37	0.0217	#NUM!	EIF4G1
Renin-Angiotensin Signaling	0.369	0.0165	#NUM!	GUCY1A1,GUCY1B1
Heme signaling	0.363	0.0213	#NUM!	MEF2C
Role of RIG1-like Receptors in Antiviral Innate Immunity	0.363	0.0213	#NUM!	TBK1
Glucocorticoid Receptor Signaling	0.362	0.0133	#NUM!	FKBP5,GTF2F1,Gtf2h2,GTF2H4,H2-T22,MYC,NDUFAF1,TAF2
Role of NANOG in Mammalian Embryonic Stem Cell Pluripotency	0.361	0.0163	#NUM!	ACVR2A,ACVRL1
RHOA Signaling	0.361	0.0163	#NUM!	CDC42EP1,NRP2
Chronic Myeloid Leukemia Signaling	0.36	0.0142	0	KLF4,MYC,PLCE1,TCF7
Adrenomedullin signaling pathway	0.359	0.0149	#NUM!	GUCY1A1,GUCY1B1,PLCE1
Regulation of Insulin-like Growth Factor (IGF) transport and uptake by IGFBPs	0.357	0.0161	#NUM!	ADAM10,IGFBP7
p38 MAPK Signaling	0.357	0.0161	#NUM!	MEF2C,MYC
XBP1(S) activates chaperone genes	0.357	0.0208	#NUM!	SYVN1
Inositol phosphate metabolism	0.357	0.0208	#NUM!	PLCE1
Complex IV assembly	0.357	0.0208	#NUM!	COX11
Asparagine N-linked glycosylation	0.353	0.016	#NUM!	RFT1,SYVN1
Th1 Pathway	0.353	0.016	#NUM!	NCSTN,SOCS3
Nonhomologous End-Joining (NHEJ)	0.35	0.0204	#NUM!	PRKDC
Apelin Muscle Signaling Pathway	0.35	0.0204	#NUM!	NRF1
PFKFB4 Signaling Pathway	0.35	0.0204	#NUM!	PFKM
Mitotic Prometaphase	0.35	0.0146	#NUM!	HAUS5,NDEL1,STAG1
Endocannabinoid Developing Neuron Pathway	0.345	0.0157	#NUM!	GUCY1A1,GUCY1B1
Interleukin-1 family signaling	0.338	0.0155	#NUM!	BTRC,TBK1
Clathrin-mediated endocytosis	0.338	0.0155	#NUM!	RAB5A,VAMP2
ROBO SLIT Signaling Pathway	0.338	0.0155	#NUM!	GIT1,USP33
IL-6 Signaling	0.338	0.0155	#NUM!	NGFR,SOCS3
Transcriptional regulation by RUNX2	0.337	0.0196	#NUM!	RUNX1
Transcriptional and post-translational regulation of MITF-M expression and activity	0.337	0.0196	#NUM!	ALX3
Glutathione-mediated Detoxification	0.337	0.0196	#NUM!	GSTK1
Amyloid Processing	0.337	0.0196	#NUM!	NCSTN
Neuroprotective Role of THOP1 in Alzheimer's Disease	0.334	0.0154	#NUM!	LONP1,MME
LXR/RXR Activation	0.33	0.0153	#NUM!	APOD,NGFR
Activin Inhibin Signaling Pathway	0.329	0.0142	#NUM!	ACVR2A,NGFR,TCF7
Cardiac conduction	0.327	0.0152	#NUM!	MME,RANGRF
Signaling by EGFR	0.325	0.0189	#NUM!	ADAM10
GABA Receptor Signaling	0.323	0.015	#NUM!	GUCY1A1,GUCY1B1
Meiotic synapsis	0.314	0.0182	#NUM!	STAG1
Signaling by PTK6	0.314	0.0182	#NUM!	SOCS3
Senescence Pathway	0.313	0.0133	#NUM!	ACVR2A,ANAPC7,CDC25A,TBK1
DNA Damage/Telomere Stress Induced Senescence	0.308	0.0179	#NUM!	HMGA2
E3 ubiquitin ligases ubiquitinate target proteins	0.308	0.0179	#NUM!	PRKDC
FAT10 Signaling Pathway	0.308	0.0179	#NUM!	UBE2Z
Hereditary Breast Cancer Signaling	0.306	0.0145	#NUM!	MSH6,WEE1
HSP90 chaperone cycle for steroid hormone receptors in the presence of ligand	0.303	0.0175	#NUM!	FKBP5
Neurexins and neuroligins	0.303	0.0175	#NUM!	EPB41L5
TNF signaling	0.303	0.0175	#NUM!	TBK1
RUNX1 regulates megakaryocyte differentiation and platelet function	0.298	0.0172	#NUM!	RUNX1
Hepatic Cholestasis	0.297	0.0134	#NUM!	GUCY1A1,GUCY1B1,NGFR
NAFLD Signaling Pathway	0.294	0.0133	#NUM!	NGFR,SOCS3,TBC1D1
Autism Signaling Pathway	0.293	0.0129	#NUM!	ALDH3B1,DHCR7,GRINA,TCF7
DNA Double Strand Break Response	0.293	0.0169	#NUM!	BAP1
Polyamine Regulation in Colon Cancer	0.293	0.0169	#NUM!	MYC
MSP-RON Signaling in Cancer Cells Pathway	0.289	0.014	#NUM!	MYC,TCF7
NIK-->noncanonical NF-kB signaling	0.288	0.0167	#NUM!	BTRC
Endometrial Cancer Signaling	0.288	0.0167	#NUM!	MYC
Thyroid Hormone Metabolism II (via Conjugation and/or Degradation)	0.288	0.0167	#NUM!	B4GAT1
Dermatan Sulfate Biosynthesis (Late Stages)	0.288	0.0167	#NUM!	NDST1
PCP (Planar Cell Polarity) Pathway	0.288	0.0167	#NUM!	JUNB
Role of Chondrocytes in Rheumatoid Arthritis Signaling Pathway	0.286	0.0139	#NUM!	NGFR,PGAM5
DHCR24 Signaling Pathway	0.286	0.0139	#NUM!	APOD,DHCR7
Iron homeostasis signaling pathway	0.283	0.0138	#NUM!	ABCB10,BTRC
Gamma carboxylation, hypusinylation, hydroxylation, and arylsulfatase activation	0.283	0.0164	#NUM!	ARSK
Visual phototransduction	0.283	0.0164	#NUM!	STRA6
Gαi Signaling	0.28	0.0137	#NUM!	GUCY1A1,GUCY1B1
Parkinson's Signaling Pathway	0.278	0.0127	#NUM!	ALDH3B1,GRIA3,GRINA,NDUFAF1
Xenobiotic Metabolism CAR Signaling Pathway	0.277	0.0129	#NUM!	ALDH3B1,GSTK1,NDST1
Role of Osteoclasts in Rheumatoid Arthritis Signaling Pathway	0.274	0.0126	#NUM!	ADAM10,COL16A1,COL23A1,NGFR
Chondroitin Sulfate Biosynthesis (Late Stages)	0.273	0.0159	#NUM!	NDST1
Peroxisomal protein import	0.269	0.0156	#NUM!	GSTK1
Thrombopoietin Signaling	0.269	0.0156	#NUM!	MYC
Triacylglycerol Degradation	0.269	0.0156	#NUM!	NDST1
Mitochondrial protein import	0.264	0.0154	#NUM!	TAFAZZIN
Hedgehog ligand biogenesis	0.264	0.0154	#NUM!	SYVN1
ERB2-ERBB3 Signaling	0.264	0.0154	#NUM!	MYC
Type II Diabetes Mellitus Signaling	0.263	0.0132	#NUM!	NGFR,SOCS3
Activation of IRF by Cytosolic Pattern Recognition Receptors	0.26	0.0152	#NUM!	TBK1
Induction of Apoptosis by HIV1	0.26	0.0152	#NUM!	NGFR
WNT/Ca+ pathway	0.26	0.0152	#NUM!	PLCE1
Role of Osteoblasts in Rheumatoid Arthritis Signaling Pathway	0.259	0.0125	#NUM!	ACVR2A,ACVRL1,TCF7
Osteoarthritis Pathway	0.259	0.0125	#NUM!	ACVRL1,MEF2C,TCF7
Neutrophil Extracellular Trap Signaling Pathway	0.257	0.0121	-1.342	COL16A1,COL23A1,NDUFAF1,PLCE1,SLC2A1
Orexin Signaling Pathway	0.256	0.0124	#NUM!	GUCY1A1,GUCY1B1,PLCE1
Macroautophagy	0.256	0.0149	#NUM!	ATG4D
NoRC negatively regulates rRNA expression	0.256	0.0149	#NUM!	GTF2H4
ERBB4 Signaling	0.256	0.0149	#NUM!	NCSTN
Oxidative Ethanol Degradation III	0.256	0.0149	#NUM!	ALDH3B1
IL-12 Signaling and Production in Macrophages	0.254	0.0124	#NUM!	APOD,PRKDC,SOCS3
Relaxin Signaling	0.252	0.0128	#NUM!	GUCY1A1,GUCY1B1
Neuroinflammation Signaling Pathway	0.247	0.012	0	ACVR2A,GRINA,NCSTN,TBK1
Role of JAK1 and JAK3 in γc Cytokine Signaling	0.247	0.0145	#NUM!	SOCS3
Phospholipases	0.247	0.0145	#NUM!	PLCE1
Epithelial Adherens Junction Signaling	0.246	0.0127	#NUM!	ACVR2A,TCF7
Ovarian Cancer Signaling	0.244	0.0126	#NUM!	MSH6,TCF7
GM-CSF Signaling	0.243	0.0143	#NUM!	RUNX1
Basal Cell Carcinoma Signaling	0.24	0.0141	#NUM!	TCF7
Chondroitin Sulfate Biosynthesis	0.24	0.0141	#NUM!	NDST1
Remodeling of Epithelial Adherens Junctions	0.24	0.0141	#NUM!	RAB5A
eNOS Signaling	0.238	0.0124	#NUM!	GUCY1A1,GUCY1B1
Regulation of RUNX2 expression and activity	0.236	0.0139	#NUM!	WWP1
Inhibition of ARE-Mediated mRNA Degradation Pathway	0.233	0.0123	#NUM!	DCP2,NGFR
COPII-mediated vesicle transport	0.232	0.0137	#NUM!	GOLGA2
Dermatan Sulfate Biosynthesis	0.232	0.0137	#NUM!	NDST1
Melatonin Signaling	0.228	0.0135	#NUM!	PLCE1
Mitochondrial Division Signaling Pathway	0.226	0.012	#NUM!	NGFR,PGAM5
trans-Golgi Network Vesicle Budding	0.225	0.0133	#NUM!	VAMP2
Granzyme A Signaling	0.225	0.0133	#NUM!	NDUFAF1
Nicotine Degradation III	0.225	0.0133	#NUM!	B4GAT1
Plasma lipoprotein assembly, remodeling, and clearance	0.221	0.0132	#NUM!	LSR
Macropinocytosis Signaling	0.221	0.0132	#NUM!	RAB5A
Growth Hormone Signaling	0.218	0.013	#NUM!	SOCS3
Toll-like Receptor Signaling	0.218	0.013	#NUM!	EIF2AK2
VDR/RXR Activation	0.214	0.0128	#NUM!	KLF4
NF-κB Activation by Viruses	0.214	0.0128	#NUM!	EIF2AK2
Maturity Onset Diabetes of Young (MODY) Signaling	0.214	0.0128	#NUM!	APOD
Renal Cell Carcinoma Signaling	0.214	0.0128	#NUM!	SLC2A1
Role of WNT/GSK-3β Signaling in the Pathogenesis of Influenza	0.214	0.0128	#NUM!	TCF7
Hypoxia Signaling in the Cardiovascular System	0.214	0.0128	#NUM!	UBE2Z
Role of BRCA1 in DNA Damage Response	0.208	0.0125	#NUM!	MSH6
Caveolar-mediated Endocytosis Signaling	0.208	0.0125	#NUM!	RAB5A
Role of MAPK Signaling in Inhibiting the Pathogenesis of Influenza	0.208	0.0125	#NUM!	EIF2AK2
DDX58/IFIH1-mediated induction of interferon-alpha/beta	0.205	0.0123	#NUM!	TBK1
Signaling by NTRK1 (TRKA)	0.205	0.0123	#NUM!	MEF2C
Melatonin Degradation I	0.198	0.012	#NUM!	B4GAT1
JAK/STAT Signaling	0.198	0.012	#NUM!	SOCS3
Oxytocin in Brain Signaling Pathway	0	0.0099	#NUM!	MEF2C,RGS2
Oxytocin Signaling Pathway	0	0.0105	#NUM!	GUCY1A1,GUCY1B1,MEF2C
Pyroptosis Signaling Pathway	0	0.0098	#NUM!	NGFR
CLEAR Signaling Pathway	0	0.0035	#NUM!	NGFR
IL-13 Signaling Pathway	0	0.008	#NUM!	SOCS3
CDX Gastrointestinal Cancer Signaling Pathway	0	0.0102	#NUM!	AXIN2,TCF7
Macrophage Classical Activation Signaling Pathway	0	0.00532	#NUM!	SOCS3
Multiple Sclerosis Signaling Pathway	0	0.00459	#NUM!	GRINA
IL-10 Signaling	0	0.00645	#NUM!	SOCS3
S100 Family Signaling Pathway	0	0.00762	1.633	ADAM10,ADGRA3,ADGRG6,PLCE1,TBK1,TCF7
Leukocyte Extravasation Signaling	0	0.00515	#NUM!	CLDN5
Axonal Guidance Signaling	0	0.0116	#NUM!	ADAM10,GIT1,NGFR,NRP2,PLCE1,SEMA3C
Actin Cytoskeleton Signaling	0	0.00823	#NUM!	GIT1,SSH2
Huntington's Disease Signaling	0	0.00697	#NUM!	RCOR1,VAMP2
Chaperone Mediated Autophagy Signaling Pathway	0	0.00313	#NUM!	MYC,TBK1
IL-33 Signaling Pathway	0	0.0051	#NUM!	TBK1
NOD1/2 Signaling Pathway	0	0.00515	#NUM!	TBK1
NFKBIE Signaling Pathway	0	0.00223	#NUM!	NGFR
Extracellular matrix organization	0	0.00935	#NUM!	MATN4
Phase II - Conjugation of compounds	0	0.00917	#NUM!	GSTK1
SRP-dependent cotranslational protein targeting to membrane	0	0.00704	#NUM!	SEC11A
Signaling by VEGF	0	0.00926	#NUM!	NRP2
TCR signaling	0	0.00794	#NUM!	BTRC
Cell surface interactions at the vascular wall	0	0.00465	#NUM!	SIRPA
Generic Transcription Pathway	0	0.00466	#NUM!	MAML1,MED17
Fc epsilon receptor (FCERI) signaling	0	0.00485	#NUM!	BTRC
L1CAM interactions	0	0.00806	#NUM!	NRP2
G alpha (q) signalling events	0	0.00571	#NUM!	RGS2
Mitochondrial translation	0	0.0103	#NUM!	MRPL47
C-type lectin receptors (CLRs)	0	0.0069	#NUM!	BTRC
RHO GTPases Activate Formins	0	0.00714	#NUM!	NDEL1
RAF/MAP kinase cascade	0	0.00382	#NUM!	DAB2IP
MAPK6/MAPK4 signaling	0	0.0109	#NUM!	MYC
HDR through Homologous Recombination (HRR) or Single Strand Annealing (SSA)	0	0.00877	#NUM!	RAD9A
Major pathway of rRNA processing in the nucleolus and cytosol	0	0.00538	#NUM!	PES1
PTEN Regulation	0	0.00667	#NUM!	RCOR1
DNA Replication Pre-Initiation	0	0.00962	#NUM!	ANAPC7
Synthesis of DNA	0	0.0082	#NUM!	ANAPC7
Cargo recognition for clathrin-mediated endocytosis	0	0.00952	#NUM!	VAMP2
Response of EIF2AK4 (GCN2) to amino acid deficiency	0	0.00971	#NUM!	EIF2S3
Signaling by the B Cell Receptor (BCR)	0	0.0118	#NUM!	BTRC,DAPP1
Ion channel transport	0	0.00546	#NUM!	WWP1
Acute Phase Response Signaling	0	0.0105	#NUM!	NGFR,SOCS3
CGAS-STING Signaling Pathway	0	0.00725	#NUM!	TBK1
FXR/RXR Activation	0	0.0103	#NUM!	GSTK1,SOCS3
BBSome Signaling Pathway	0	0.0101	0.447	ADGRA3,ADGRG6,IFT81,IFT88,RAB5A
Sleep REM Signaling Pathway	0	0.00943	#NUM!	NGFR
Glycation Signaling Pathway	0	0.00889	#NUM!	ADAM10,PFKM
Ribosomal Quality Control Signaling Pathway	0	0.00377	#NUM!	HSF1
Sheddase Signaling Pathway	0	0.00976	#NUM!	ADAM10,IGFBP7
MITF-M-dependent gene expression	0	0.0105	#NUM!	TCF7
Cyclophilin Signaling Pathway	0	0.008	#NUM!	SF3B4,TCF7
Lung Ionic Balance Signaling Pathway	0	0.0076	2	ADGRA3,ADGRG6,PLCE1,SLC12A2
NAP1L1 Transcription Regulation Signaling Pathway	0	0.0112	#NUM!	MYC
TRIM21 Intracellular Antibody Signaling Pathway	0	0.00176	#NUM!	TBK1
Ceramide Signaling	0	0.011	#NUM!	NGFR
14-3-3-mediated Signaling	0	0.00752	#NUM!	PLCE1
Clathrin-mediated Endocytosis Signaling	0	0.00957	#NUM!	APOD,RAB5A
Role of Pattern Recognition Receptors in Recognition of Bacteria and Viruses	0	0.00649	#NUM!	EIF2AK2
Role of PKR in Interferon Induction and Antiviral Response	0	0.00719	#NUM!	EIF2AK2
Role of NFAT in Regulation of the Immune Response	0	0.000954	#NUM!	MEF2C
Airway Pathology in Chronic Obstructive Pulmonary Disease	0	0.00877	#NUM!	APOD
CXCR4 Signaling	0	0.012	#NUM!	GUCY1A1,GUCY1B1
CTLA4 Signaling in Cytotoxic T Lymphocytes	0	0.00163	#NUM!	H2-T22
IL-15 Production	0	0.0082	#NUM!	DSTYK
T Helper Cell Differentiation	0	0.00211	#NUM!	NGFR
IL-15 Signaling	0	0.0019	#NUM!	MYC
Dendritic Cell Maturation	0	0.00329	#NUM!	NGFR,PLCE1
HIF1α Signaling	0	0.00472	#NUM!	SLC2A1
Cellular Effects of Sildenafil (Viagra)	0	0.0101	0.378	ACVR2A,ADGRA3,ADGRG6,GUCY1A1,GUCY1B1,MEF2C,RGS2
HMGB1 Signaling	0	0.00625	#NUM!	NGFR
GNRH Signaling	0	0.0104	#NUM!	GUCY1A1,GUCY1B1
Aldosterone Signaling in Epithelial Cells	0	0.0117	#NUM!	PLCE1,SLC12A2
CREB Signaling in Neurons	0	0.0113	1.342	ADGRA3,ADGRG6,GRIA3,GUCY1A1,GUCY1B1,NGFR,PLCE1
Type I Diabetes Mellitus Signaling	0	0.00391	#NUM!	NGFR,SOCS3
Small Cell Lung Cancer Signaling	0	0.0102	#NUM!	MYC
Allograft Rejection Signaling	0	0.00203	#NUM!	H2-T22
Non-Small Cell Lung Cancer Signaling	0	0.0104	#NUM!	RASSF1
Gα12/13 Signaling	0	0.00746	#NUM!	MEF2C
p70S6K Signaling	0	0.00172	#NUM!	PLCE1
mTOR Signaling	0	0.00465	#NUM!	EIF4G1
G Protein Signaling Mediated by Tubby	0	0.00213	#NUM!	MYC
Systemic Lupus Erythematosus Signaling	0	0.00375	#NUM!	CREM,LSM10,PRPF3,SF3B4
CDC42 Signaling	0	0.00518	#NUM!	EXOC6B,H2-T22,PARD6A
ILK Signaling	0	0.0101	#NUM!	MYC,TESK1
FAK Signaling	0	0.00674	-0.378	ACVR2A,ADGRA3,ADGRG6,GIT1,MYC,SOCS3,TCF7
PAK Signaling	0	0.0084	#NUM!	GIT1
RAC Signaling	0	0.00725	#NUM!	PARD6A
Phospholipase C Signaling	0	0.00445	#NUM!	ARHGEF16,GUCY1A1,GUCY1B1,MEF2C,PLCE1
Atherosclerosis Signaling	0	0.0073	#NUM!	APOD
Breast Cancer Regulation by Stathmin1	0	0.00493	#NUM!	ADGRA3,ADGRG6,ARHGEF16
Glioblastoma Multiforme Signaling	0	0.0117	#NUM!	MYC,PLCE1
NUR77 Signaling in T Lymphocytes	0	0.00193	#NUM!	H2-T22
Role of Hypercytokinemia/hyperchemokinemia in the Pathogenesis of Influenza	0	0.0109	#NUM!	EIF2AK2
OX40 Signaling Pathway	0	0.00207	#NUM!	H2-T22
PI3K Signaling in B Lymphocytes	0	0.00338	#NUM!	DAPP1,PLCE1
NGF Signaling	0	0.00826	#NUM!	NGFR
Signaling by Rho Family GTPases	0	0.0112	#NUM!	ARHGEF16,CDC42EP1,PARD6A
RHOGDI Signaling	0	0.00452	#NUM!	ARHGEF16
Sertoli Cell-Sertoli Cell Junction Signaling	0	0.0081	#NUM!	CLDN5,NGFR
Telomerase Signaling	0	0.00926	#NUM!	MYC
VEGF Family Ligand-Receptor Interactions	0	0.0116	#NUM!	NRP2
Netrin Signaling	0	0.00575	#NUM!	VAMP2
Heparan Sulfate Biosynthesis	0	0.0098	#NUM!	NDST1
Heparan Sulfate Biosynthesis (Late Stages)	0	0.0105	#NUM!	NDST1
Nicotine Degradation II	0	0.0119	#NUM!	B4GAT1
Superpathway of Melatonin Degradation	0	0.0112	#NUM!	B4GAT1
Gαq Signaling	0	0.00592	#NUM!	RGS2
Agranulocyte Adhesion and Diapedesis	0	0.00442	#NUM!	CLDN5
Granulocyte Adhesion and Diapedesis	0	0.00971	#NUM!	CLDN5,NGFR
UVA-Induced MAPK Signaling	0	0.0102	#NUM!	PLCE1
Oxidative Phosphorylation	0	0.00917	#NUM!	COX11
Unfolded protein response	0	0.0108	#NUM!	SYVN1
ERK/MAPK Signaling	0	0.00452	#NUM!	MYC
SAPK/JNK Signaling	0	0.00199	#NUM!	MAP4K5
PTEN Signaling	0	0.00654	#NUM!	NGFR
Cardiac β-adrenergic Signaling	0	0.0111	#NUM!	GUCY1A1,GUCY1B1
Xenobiotic Metabolism Signaling	0	0.00909	#NUM!	ALDH3B1,GSTK1,NDST1
IL-4 Signaling	0	0.00347	#NUM!	COL16A1,COL23A1
B Cell Receptor Signaling	0	0.00313	#NUM!	DAPP1,MEF2C
Serotonin Receptor Signaling	0	0.0106	2.236	GUCY1A1,GUCY1B1,MYC,PLCE1,RAB3A
Integrin Signaling	0	0.00478	#NUM!	GIT1
Death Receptor Signaling	0	0.0102	#NUM!	TBK1
PPAR Signaling	0	0.00926	#NUM!	NGFR
TGF-β Signaling	0	0.0103	#NUM!	ACVR2A
NF-κB Signaling	0	0.00701	0	BTRC,EIF2AK2,NGFR,TBK1
T Cell Receptor Signaling	0	0.00321	#NUM!	H2-T22,TCF7
G-Protein Coupled Receptor Signaling	0	0.0098	1.89	ADGRA3,ADGRG6,GUCY1A1,GUCY1B1,MEF2C,PLCE1,RGS2
Gustation Pathway	0	0.00948	#NUM!	GUCY1A1,GUCY1B1
Phagosome Formation	0	0.00281	#NUM!	ADGRA3,ADGRG6
PD-1, PD-L1 cancer immunotherapy pathway	0	0.00877	#NUM!	NGFR
Th17 Activation Pathway	0	0.00408	#NUM!	RUNX1,SOCS3
Apelin Cardiomyocyte Signaling Pathway	0	0.01	#NUM!	PLCE1
BAG2 Signaling Pathway	0	0.0115	#NUM!	MYC
T Cell Exhaustion Signaling Pathway	0	0.00353	#NUM!	ACVR2A,TCF7
Systemic Lupus Erythematosus in T Cell Signaling Pathway	0	0.0031	#NUM!	CREM,H2-T22
Systemic Lupus Erythematosus in B Cell Signaling Pathway	0	0.00274	#NUM!	MYC,TBK1
Hepatic Fibrosis Signaling Pathway	0	0.00959	-1	ACVR2A,MYC,NGFR,TCF7
Xenobiotic Metabolism General Signaling Pathway	0	0.00613	#NUM!	GSTK1
Coronavirus Pathogenesis Pathway	0	0.00474	#NUM!	TBK1
Coronavirus Replication Pathway	0	0.00599	#NUM!	BAG3
Tumor Microenvironment Pathway	0	0.0111	#NUM!	MYC,SLC2A1
MSP-RON Signaling in Macrophages Pathway	0	0.00833	#NUM!	SOCS3
Ephrin Receptor Signaling	0	0.00985	#NUM!	ADAM10,GRINA
Ferroptosis Signaling Pathway	0	0.00735	#NUM!	BAP1
Role of MAPK Signaling in Promoting the Pathogenesis of Influenza	0	0.0087	#NUM!	NUP153
